# A structural screen for candidate polyphosphate binding surfaces in human membrane associated proteins

**DOI:** 10.64898/2026.10.25.761654

**Authors:** Jianlin Wu, Zongchao Jia

## Abstract

Inorganic polyphosphate (polyP) can alter protein function through noncovalent binding, yet its partners among human membrane associated proteins remain poorly characterized. PolyP is recognized through two modes: a structure-based mode driven by charge complementarity with sites assembled by protein folding, and a more recently defined sequence-based mode at histidine and lysine rich tracts. The sequence determinant is well defined and directly searchable; the structure-based mode has few characterized examples and no systematic search method, because its residues leave no contiguous sequence signature. Broad experimental binding screens are especially demanding for integral membrane proteins, which require specialized conditions. We therefore developed a computational workflow that searches predicted structures for surfaces able to accommodate a phosphate chain. We designed custom scores that integrate surface electrostatics, docking results and structural confidence to prioritize candidates. From 19,481 completed docking searches on 5,648 AlphaFold models representing 2,925 UniProt protein entries, we nominated 82 entries as candidates for noncovalent polyP binding. Predicted polyP contacts in 18 candidate entries overlapped experimentally characterized functional residues, linking the predicted interfaces to established sites of ligand recognition, regulation and membrane attachment. The workflow ranks computational results rather than measuring binding, providing specific targets for experimental investigation.
