## Supplementary Code for "A structural screen for candidate polyphosphate binding surfaces in human membrane associated proteins": curated74.csv

UniProt_ID	Entry_ID	Protein_Name	n_positive_patches_in_structure	patch_id	patch_area	patch_value_total	patch_value_per_area	PRI	patch_residues	pct_HIS	pct_ARG	pct_LYS	pct_HRK	dock_best_score_ad4	Dock01	Elec01	PDI100	Pymol check	select	Extracellular_Eligibility
Q8NDV2	AF-Q8NDV2-F1	G-protein coupled receptor 26	3	AF-Q8NDV2-F1-model_v6_patch002	1.19357579490223	7096.35275855793	5945.45632448854	0.903956115325272	CYS55 ASP86 THR87 ALA90 MET94 THR157 LEU158 THR173 PHE176 HIS177 PHE254 TYR257 ARG261 LYS280 ALA283 TYR284 ALA287	5.88235294117647	5.88235294117647	5.88235294117647	17.6470588235294	-25.47	0.896713014402169	0.99152252360021	93.3497410181075	in a niche	T	YES
Q9Y5S8	AF-Q9Y5S8-F1	NADPH oxidase 1	3	AF-Q9Y5S8-F1-model_v6_patch003	1.16859957042064	6928.10881728713	5928.5567038103	0.926464334326892	VAL6 ASN7 TRP9 PHE10 SER11 SER87 ARG88 THR89 LYS92 GLN93 TYR395 TYR558	0	8.33333333333333	8.33333333333333	16.6666666666666	-24.4	0.874665694968492	0.991265687877995	91.9562570338	in a niche	T	YES
Q9Y5S8	AF-Q9Y5S8-F1	NADPH oxidase 1	3	AF-Q9Y5S8-F1-model_v6_patch002	4.52916692815398	24025.1176801793	5304.53349617907	0.926464334326892	ALA29 LYS32 TYR33 ALA36 LYS38 TYR39 ARG54 ALA57 LEU58 LEU60 ASN61 THR112 HIS115 ILE116 HIS119 PHE123 ALA174 GLY175 GLY178 MET181 THR182 LEU185 TYR214 LEU218 GLY219 HIS221 GLY222 GLY225 ILE226 VAL227 GLY229 GLU263 GLY264 HIS265 PRO266 PRO267 GLU268 SER269 TRP272	10.2564102564102	2.56410256410256	5.12820512820512	17.9487179487179	-23.63	0.856401031251539	0.973917740060492	90.1602733222502	in a niche	T	YES
P32249	AF-P32249-F1	G-protein coupled receptor 183	2	AF-P32249-F1-model_v6_patch001	19.4885908953144	79282.5668853052	4068.15286498558	0.823874440632368	LEU53 VAL54 VAL55 ILE56 VAL57 GLN58 ASN59 ARG60 LYS61 LYS62 ILE63 ASN64 THR66 THR67 LEU68 THR71 ASN72 ARG129 ALA132 VAL133 TYR139 ASN140 LYS143 ARG144 ILE145 GLU146 LYS149 LYS235 SER236 GLY237 VAL238 LYS240 LYS241 ALA242 ASN244 THR245 PHE309 PHE310 ALA311 CYS312 LYS313 GLY314 TYR315 LYS316 ARG317 LYS318 MET320 ARG321 MET322 LYS324 ARG325 GLN326 VAL329	0	11.3207547169811	20.754716981132	32.0754716981132	-28.18	0.93786436691357	0.804953936398438	88.2251555617811	somehow in a niche		YES
Q92887	AF-Q92887-F1	ATP-binding cassette sub-family C member 2	17	AF-Q92887-F1-model_v6_patch010	1.27090039230066	10672.5795872247	8397.65228800082	0.801033320452073	SER59 SER60 THR61 THR62 TYR65 LYS68 GLN118 ARG121 GLN122 LYS127 ASN128 SER129 LEU132 SER133 TRP136 SER182 GLU186	0	5.88235294117647	11.7647058823529	17.6470588235294	-21.97	0.809526861421266	0.999891671893987	88.0886468657884	not in a niche		YES
Q9NRD8	AF-Q9NRD8-F1	Dual oxidase 2	9	AF-Q9NRD8-F1-model_v6_patch002	5.57615307388671	26882.030614463	4820.89179731316	0.81363947691877	ARG1059 TYR1062 TYR1063 PRO1068 PRO1069 SER1070 ILE1072 ARG1084 ALA1087 ALA1088 VAL1090 SER1091 PHE1094 ALA1138 HIS1141 SER1142 HIS1145 ASN1148 VAL1149 PHE1152 PHE1164 TRP1182 PHE1183 THR1186 PRO1188 GLY1189 GLY1192 VAL1193 LEU1195 LEU1196 LEU1199 LEU1232 ILE1233 HIS1235 GLY1236 SER1237 ALA1239 LEU1240 ILE1241 GLN1242 LEU1243 PRO1244 THR1245 PHE1246 HIS1247 TYR1249	8.69565217391304	4.34782608695652	0	13.0434782608695	-22.96	0.838753091650756	0.940391547927806	87.8019107682014	not in a niche		YES
O14842	AF-O14842-F1	Free fatty acid receptor 1	3	AF-O14842-F1-model_v6_patch002	1.33588676525361	7166.53767935115	5364.62959717292	0.891866795383174	ALA83 VAL84 PHE87 PHE88 TYR91 LEU138 VAL141 PHE142 LEU171 TRP174 ALA179 ALA182 ARG183 LEU186 TYR240 ARG258	0	12.5	0	12.5	-22.24	0.817878659457924	0.976503532778254	87.7976422614051	somehow in a niche		YES
Q6XZB0	AF-Q6XZB0-2-F1	Lipase member I	6	AF-Q6XZB0-2-F1-model_v6_patch002	5.40480705970166	25633.2353616411	4742.67352719451	0.829459454320967	GLY103 TYR104 ARG105 PRO106 VAL107 SER109 ILE110 PRO111 LEU112 TRP113 ASN116 TYR143 VAL179 SER180 ALA206 PRO208 LEU237 SER265 ILE267 GLN268 ILE270 LYS271 CYS272 HIS274 GLN275 HIS279 MET282 TYR353 PHE355	6.89655172413793	3.44827586206896	3.44827586206896	13.7931034482758	-22.58	0.827987167064238	0.932084474851053	86.8153005603262			YES
Q9UP95	AF-Q9UP95-7-F1	Solute carrier family 12 member 4	8	AF-Q9UP95-7-F1-model_v6_patch006	1.70478442827358	10004.6944360714	5868.59797059683	0.779175357853242	ASN93 THR95 GLN96 GLY97 ASN133 GLY185 GLY186 SER187 TYR188 PHE207 THR211 ALA214 THR434 GLY435 MET437 ALA438 ASN441 GLN523 SER524 GLY527 ALA528 ARG530 LEU531 ALA534 PHE587	0	4	0	4	-21.3	0.787547304115532	0.990290670571546	86.311977040516	not in a niche		YES
Q9BY21	AF-Q9BY21-F1	G-protein coupled receptor 87	4	AF-Q9BY21-F1-model_v6_patch002	5.33484743730921	22230.609444077	4167.05626642806	0.745770628466182	MET1 TYR49 THR93 PHE94 ARG97 ASP101 LYS110 LEU113 CYS114 THR117 SER118 VAL119 PHE121 TYR122 ALA123 TYR126 MET169 LEU172 SER173 ASN176 HIS190 ASP191 CYS192 SER193 LYS196 VAL201 HIS204 THR205 VAL207 THR208 ASN211 TYR268 ARG272 PHE275 THR276 HIS279 LYS296 GLU297 LEU300	7.69230769230769	5.12820512820512	7.69230769230769	20.5128205128205	-25.81	0.902965016655194	0.831141435977405	86.2506050793089	somehow in a niche	T	YES
P30874	AF-P30874-2-F1	Somatostatin receptor type 2	3	AF-P30874-2-F1-model_v6_patch002	1.67970264410949	8115.51200136482	4831.51707227759	0.74972886840147	LEU8 ASN9 GLY10 SER11 HIS12 THR13 TRP14 LEU15 TYR38 GLN102 VAL106 ARG184 SER185 ASN186 GLN187 ARG190 SER192 CYS193 THR194	5.26315789473684	10.5263157894736	0	15.7894736842105	-22.03	0.811407788018545	0.94144376849576	86.0415061901777	in a niche	T	YES
Q92887	AF-Q92887-F1	ATP-binding cassette sub-family C member 2	17	AF-Q92887-F1-model_v6_patch016	0.780239475097221	7347.87702112229	9417.46381161593	0.791080813113393	LEU1460 GLU1462 ALA1463 THR1464 ALA1465 ILE1475 GLN1476 ILE1479 THR1490 ILE1491 ALA1492 HIS1493 ARG1494 THR1497	7.14285714285714	7.14285714285714	0	14.2857142857142	-21	0.777123173656943	0.999982388795529	85.9589014172503	not in a niche		YES
Q6XZB0	AF-Q6XZB0-F1	Lipase member I	4	AF-Q6XZB0-F1-model_v6_patch002	5.04419293055635	24967.3199262562	4949.71549859067	0.874028137867215	GLY82 TYR83 ARG84 PRO85 VAL86 SER88 ILE89 PRO90 LEU91 TRP92 ASN95 TYR122 VAL158 SER159 ALA185 PRO187 LEU216 ILE246 GLN247 ILE249 LYS250 CYS251 HIS253 GLN254 HIS258 MET261 TYR332	7.4074074074074	3.7037037037037	3.7037037037037	14.8148148148148	-21.74	0.802183888558581	0.952028551046045	85.9061686513851			YES
Q6U736	AF-Q6U736-F1	Opsin-5	5	AF-Q6U736-F1-model_v6_patch005	0.735745400557982	3390.14695854297	4607.77186778458	0.786034625388692	LEU40 ILE82 GLY86 LYS87 THR90 TYR109 GLY113 CYS183 THR292 LYS296	0	0	20	20	-22.41	0.822989544334379	0.915199551585389	85.8702861489127			YES
O60669	AF-O60669-F1	Monocarboxylate transporter 2	6	AF-O60669-F1-model_v6_patch003	1.94412835295534	8936.48921931023	4596.65597990252	0.809499982431772	TYR34 LYS38 LEU66 TYR70 GLY148 MET151 ALA152 SER154 TYR250 MET257 PHE258 PHE261 PHE262 ARG297 PHE351 VAL354 SER355 SER356 LEU358 PHE359 VAL378 THR379 GLU382	0	4.34782608695652	4.34782608695652	8.69565217391304	-22.43	0.823583363741773	0.91365003100096	85.8492466627944	not in a niche		YES
Q9NRD9	AF-Q9NRD9-F1	Dual oxidase 1	9	AF-Q9NRD9-F1-model_v6_patch008	0.960892497468115	6014.39227151118	6259.17289120134	0.930066800483647	ALA222 THR223 ASN352 ARG353 ASN354 LEU361 ARG362 ASN365 HIS372 PRO577 ALA578 ALA580	8.33333333333333	16.6666666666666	0	25	-20.99	0.776769498763102	0.995134420969768	85.7685361226312	in a niche	T	YES
Q9NRD9	AF-Q9NRD9-F1	Dual oxidase 1	9	AF-Q9NRD9-F1-model_v6_patch002	4.10748876582548	22436.6575042986	5462.37830057448	0.834624111535747	LEU1058 GLU1061 ARG1062 ARG1087 ALA1090 ALA1091 ILE1093 SER1094 PHE1097 HIS1144 SER1145 HIS1148 VAL1149 ASN1151 VAL1152 PHE1155 TRP1185 PHE1186 THR1189 PRO1191 GLY1192 GLY1195 LEU1235 HIS1238 GLY1239 ALA1242 LEU1243 ILE1244 GLN1245 LEU1246 PRO1247 ARG1248 PHE1249 PHE1252	8.8235294117647	8.8235294117647	0	17.6470588235294	-21.08	0.779938174712934	0.980184191841888	85.459271093189	in a niche	T	YES
Q09428	AF-Q09428-F1	ATP-binding cassette sub-family C member 8	9	AF-Q09428-F1-model_v6_patch007	1.12595038397647	5963.83179183737	5296.70923045041	0.814690105390536	CYS678 ARG705 GLY706 TRP739 SER740 SER741 LEU742 GLY767 PRO768 VAL769 ASN848 VAL849 LYS880 THR882	0	7.14285714285714	7.14285714285714	14.2857142857142	-21.17	0.783074433355885	0.973561329625531	85.4332942914911	not in a niche		YES
Q9UP95	AF-Q9UP95-2-F1	Solute carrier family 12 member 4	10	AF-Q9UP95-2-F1-model_v6_patch009	1.51429649014736	8664.85864262854	5722.03574333405	0.750742818609364	ASN91 THR93 GLN94 GLY95 ASN131 GLY183 GLY184 SER185 TYR186 PHE205 THR209 GLY433 MET435 ALA436 ASN439 GLN521 SER522 GLY525 ALA526 ARG528 LEU529 ALA532 PHE585	0	4.34782608695652	0	4.34782608695652	-20.96	0.775706075752618	0.987430356895421	85.4320653580923	not in a niche		YES
O60669	AF-O60669-F1	Monocarboxylate transporter 2	6	AF-O60669-F1-model_v6_patch002	3.36478376441051	14805.7696425637	4400.21430178222	0.809499982431772	TRP18 SER77 VAL80 ASN81 TYR83 GLY84 SER85 ARG86 PRO87 ILE90 THR133 ILE134 LYS137 TYR138 SER193 LEU194 MET195 ARG196 PRO197 LEU198 GLY199 PRO200 GLN202 THR203 THR204	0	8	4	12	-22.79	0.834005551569294	0.881748441473853	85.2784396082495	not in a niche		YES
Q8NCS7	AF-Q8NCS7-F1	Choline transporter-like protein 5	4	AF-Q8NCS7-F1-model_v6_patch003	1.80334695461144	8107.34221738203	4495.7195822192	0.77001919394597	PRO30 ALA32 ARG34 CYS477 GLY481 THR485 PRO497 ARG498 TYR499 PRO500 THR503 ALA504 GLY506 ARG507 ALA508 ARG510 TYR511 HIS512 ALA578	5.26315789473684	21.0526315789473	0	26.3157894736842	-22.39	0.822394157168798	0.898368636056235	85.1980867685758	in a niche	T	YES
Q15722	AF-Q15722-F1	Leukotriene B4 receptor 1	4	AF-Q15722-F1-model_v6_patch004	1.78063960460827	7609.88924548427	4273.68302142105	0.766953005213797	VAL152 TYR155 ARG156 CYS168 PHE169 PRO170 TYR172 ARG178 HIS181 LEU182 TYR237 ALA254 SER264 ARG267 ASN268 ILE271	6.25	18.75	0	25	-23.34	0.848968109364852	0.856151455484084	85.1834186920976	not in a niche		YES
Q9GZU1	AF-Q9GZU1-F1	Mucolipin-1	3	AF-Q9GZU1-F1-model_v6_patch001	11.8657175035088	53665.2305782155	4522.71264357555	0.759895041551793	ASP40 ARG43 ARG44 TYR47 PHE48 PHE49 MET50 SER51 PRO52 LYS55 LYS59 GLY60 ARG61 LYS62 PRO63 CYS64 LYS65 LEU66 GLN69 LEU314 LEU315 ARG318 SER319 LEU320 LEU321 ARG322 GLY323 LEU325 LEU326 PHE350 ASN352 GLY353 TRP354 TYR355 LEU358 ARG403 TYR404 THR406 PHE407 ILE415 ARG419 LYS552 PHE553 ARG554 ARG555 GLY556 SER557 GLY558 SER559 ALA560	0	18	10	28	-22.22	0.817269898384644	0.902675684874116	85.0417130052407			CONDITIONAL
Q9UP95	AF-Q9UP95-6-F1	Solute carrier family 12 member 4	8	AF-Q9UP95-6-F1-model_v6_patch006	1.91838800460442	12689.0900241532	6614.45442407769	0.785227026277654	ASN85 LEU86 THR87 GLN88 GLY89 ASN125 GLY177 SER179 TYR180 PHE199 THR203 ALA206 TYR210 THR426 GLY427 MET429 ALA430 ASN433 GLN515 SER516 THR518 GLY519 ALA520 ARG522 LEU523 ALA526 PHE579	0	3.7037037037037	0	3.7037037037037	-20.5	0.758951327681491	0.997410248655085	84.6599262059588	not in a niche		YES
Q9NPH5	AF-Q9NPH5-F1	NADPH oxidase 4	5	AF-Q9NPH5-F1-model_v6_patch003	4.40972922357295	20450.2613285806	4637.53221382851	0.860483248502396	THR33 LEU36 TYR37 SER57 ARG58 ALA61 SER62 ASN65 HIS119 HIS123 ASN126 ALA127 PHE130 LEU154 LEU155 THR158 PRO160 GLY161 LEU204 HIS207 VAL208 GLY210 GLY211 LEU212 LEU213 ASN279 PHE280 PRO281 GLN282 THR283 TRP286	9.67741935483871	3.2258064516129	0	12.9032258064516	-21.68	0.800233616130015	0.919224538130992	84.5860448602904	somehow in a niche	T	CONDITIONAL
Q9NP58	AF-Q9NP58-F1	ATP-binding cassette sub-family B member 6	8	AF-Q9NP58-F1-model_v6_patch007	0.842479367341503	3889.77111548471	4617.05208017038	0.804413892261799	TYR599 THR605 SER625 GLY626 ALA627 GLY628 LYS629 SER630 THR631 ARG634 GLU752 HIS783	8.33333333333333	8.33333333333333	8.33333333333333	25	-21.46	0.792959404894767	0.916473815195914	84.0230799732186	somehow in a niche	T	YES
Q9UP95	AF-Q9UP95-5-F1	Solute carrier family 12 member 4	7	AF-Q9UP95-5-F1-model_v6_patch005	1.60497502153033	9015.51568194778	5617.23114752997	0.80828354628096	THR62 GLN63 GLY64 ASN100 GLY152 SER154 TYR155 PHE174 THR178 ALA181 GLY402 MET404 ALA405 ASN408 GLN490 SER491 GLY494 ARG497 LEU498 ALA501 PHE554	0	4.76190476190476	0	4.76190476190476	-20.26	0.749877522820243	0.984889202214344	83.6275073362079	not in a niche		YES
Q8NB49	AF-Q8NB49-F1	Phospholipid-transporting ATPase IG	9	AF-Q8NB49-F1-model_v6_patch009	1.26866483106203	5658.32415906958	4460.06228006875	0.799750420031056	SER50 LYS52 ARG116 ALA119 LYS280 SER281 GLN282 LYS283 ASN395 THR396 LEU828 ARG846 ASN847 SER848 ASP849	0	13.3333333333333	20	33.3333333333333	-21.66	0.799580327588301	0.892420508570893	83.5497350744951	not in a niche		YES
P32246	AF-P32246-F1	C-C chemokine receptor type 1	2	AF-P32246-F1-model_v6_patch001	16.283213299158	67495.7361997222	4145.11159190012	0.775628653513754	VAL55 LEU59 GLN61 TYR62 LYS63 ARG64 LYS66 ASN67 MET68 THR69 SER70 LEU73 LEU127 ARG131 ALA134 ILE135 VAL136 HIS137 ALA138 VAL139 PHE140 ALA141 LEU142 ARG145 LYS224 ILE225 LEU226 ARG228 ARG229 ASN231 GLU232 LYS233 LYS234 LYS236 ALA237 VAL238 ARG239 LEU240 ILE241 ILE244 TYR301 VAL304 GLY305 GLU306 ARG307 PHE308 ARG309 LYS310 TYR311 LEU312 ARG313 GLN314	1.92307692307692	17.3076923076923	13.4615384615384	32.6923076923076	-23.03	0.840675844727383	0.825583698932065	83.4606158609866	in a niche	T	YES
O14495	AF-O14495-F1	Phospholipid phosphatase 3	1	AF-O14495-F1-model_v6_patch001	10.571638854796	42125.8069466908	3984.79436587825	0.764529478245381	ASN23 ASN24 ASN25 ARG27 ARG28 SER29 LYS32 ARG33 LEU36 GLY103 GLU104 TYR106 ARG107 ILE108 LEU111 LYS113 SER114 ARG115 SER116 THR117 ILE118 PRO121 ALA124 ALA125 LYS128 GLN129 TYR213 LEU214 GLN215 ALA216 ARG217 PHE218 THR219 TRP220 ARG221 GLY222 ALA223 ARG224 LEU226 ARG227 PRO228 GLN231 VAL274 SER275 ASP276 LEU277 PHE278 LYS279 THR280 LYS281 THR283	0	17.6470588235294	9.80392156862745	27.4509803921568	-24.21	0.870352788841163	0.78058045652842	83.3267157058474			YES
P11166	AF-P11166-F1	Solute carrier family 2, facilitated glucose transporter member 1	2	AF-P11166-F1-model_v6_patch002	1.11753259226238	6172.44228756193	5523.2772004136	0.903612040074156	PRO3 SER4 SER5 GLY145 GLU146 SER148 PRO149 THR150 ALA151 ARG153 PRO211 ARG212 LEU228 ARG232 THR234 ASP240 GLU243 MET244 PHE460	0	15.7894736842105	0	15.7894736842105	-20.13	0.744868495668683	0.982185149978964	83.2003415424525	somehow in a niche		YES
Q92887	AF-Q92887-F1	ATP-binding cassette sub-family C member 2	17	AF-Q92887-F1-model_v6_patch015	0.796416380806517	3922.88152250878	4925.66654459837	0.795275413666224	TRP646 VAL673 GLY674 SER675 GLY676 LYS677 SER678 SER679 GLN706 HIS820	10	0	10	20	-20.57	0.761555139817441	0.950033646019291	83.1986743871027	not in a niche		YES
Q9H2X9	AF-Q9H2X9-2-F1	Solute carrier family 12 member 5	10	AF-Q9H2X9-2-F1-model_v6_patch004	1.73211992723915	10192.86402597	5884.6179561115	0.752652167319319	ASN70 PRO72 GLN73 GLY74 ASN110 GLY162 GLY163 SER164 TYR165 PHE184 THR188 ALA191 GLY413 MET415 ALA416 ASN419 GLN501 SER502 GLY505 ALA506 ARG508 LEU509 ALA512 PHE565	0	4.16666666666666	0	4.16666666666666	-20.02	0.740578904670096	0.990561264772087	83.1946384483392	not in a niche		YES
Q8TDD5	AF-Q8TDD5-F1	Mucolipin-3	2	AF-Q8TDD5-F1-model_v6_patch001	9.29230237207891	48421.1593788838	5210.8893404478	0.813262228153814	GLN37 ARG40 LYS41 PHE44 PHE45 MET47 ASN48 PRO49 LYS52 ARG56 GLY57 ARG58 LYS59 PRO60 TRP61 LYS62 LEU63 ILE65 GLN66 SER299 ILE301 LEU302 CYS303 ILE304 ARG305 SER306 ILE308 ARG309 LEU313 ASN339 TRP341 TYR342 ILE345 ARG390 TYR391 PHE394 LYS536 TYR537 LEU539 ASP542 LEU547	0	14.6341463414634	12.1951219512195	26.8292682926829	-20.29	0.751024099156654	0.969327950756688	83.1726651730268			CONDITIONAL
Q92887	AF-Q92887-F1	ATP-binding cassette sub-family C member 2	17	AF-Q92887-F1-model_v6_patch005	3.2868068229999	13571.2936025824	4129.02075887616	0.792822076856744	LYS329 ASN332 LEU378 GLN379 TYR381 PHE382 PHE386 MET432 ASN436 PHE437 MET440 PHE591 MET595 TYR1141 SER1145 ARG1149 TRP1200 ILE1201 ASN1204 ARG1205 ASN1253 TRP1254 ARG1257 MET1258 SER1260 GLU1261	0	11.5384615384615	3.84615384615384	15.3846153846153	-22.79	0.834005551569294	0.821417529026677	82.894735759337	not in a niche		YES
P49685	AF-P49685-F1	G-protein coupled receptor 15	3	AF-P49685-F1-model_v6_patch001	16.5483779024301	68346.1967771211	4130.0843611436	0.747640709463252	LYS61 PRO62 GLY63 SER64 ARG65 ARG66 LEU67 ILE68 ARG131 ALA134 PRO138 ARG142 ARG145 LEU222 CYS223 TYR226 GLN227 SER229 GLY230 LYS231 HIS232 ASN233 LYS234 LYS235 LEU236 LYS237 LYS238 SER239 ILE240 LYS241 ILE242 ILE243 TYR303 ILE304 PHE305 ASP306 SER307 TYR308 ARG310 ARG311 ALA312 VAL314 PHE326 GLY327 SER328 SER329 THR330 GLU331 THR332 SER333 ASP334 SER335	1.92307692307692	13.4615384615384	13.4615384615384	28.8461538461538	-23.11	0.842850476005794	0.821695299198531	82.843943203041	in a niche	T	YES
Q8WWY8	AF-Q8WWY8-F1	Lipase member H	6	AF-Q8WWY8-F1-model_v6_patch002	3.70962458418097	22887.1717634034	6169.67330360102	0.904362061009327	GLY77 PHE78 ARG79 PRO80 THR81 SER83 PRO84 VAL86 TRP87 TYR117 VAL153 SER154 ALA180 PRO182 LEU211 GLY239 PHE241 GLN242 PHE244 LYS245 HIS248 GLN249 VAL252	4.34782608695652	4.34782608695652	4.34782608695652	13.0434782608695	-19.84	0.733459249503274	0.994298199117039	82.8385054700173			YES
Q92887	AF-Q92887-F1	ATP-binding cassette sub-family C member 2	17	AF-Q92887-F1-model_v6_patch017	0.756219837264308	3995.77966789742	5283.88633965555	0.79122273436886	TYR1309 VAL1316 THR1336 GLY1337 ALA1338 GLY1339 LYS1340 SER1341 SER1342 GLU1462	0	0	10	10	-20.1	0.743703245719809	0.972966953325906	82.8092863728446	not in a niche		YES
Q8IVM8	AF-Q8IVM8-F1	Organic anion transporter 7	7	AF-Q8IVM8-F1-model_v6_patch006	1.18707700633282	6496.21748695299	5472.44825086911	0.835788098490582	LEU354 THR357 ARG358 PHE362 ASN450 ALA453 PHE454 GLY457 MET470 ASN473 ALA474 ALA477	0	8.33333333333333	0	8.33333333333333	-19.99	0.739400917393547	0.980529636417816	82.7774952328919	not in a niche		YES
P51677	AF-P51677-F1	C-C chemokine receptor type 3	3	AF-P51677-F1-model_v6_patch001	15.9337891313014	71129.973390089	4464.09656886673	0.797253353615273	VAL55 ILE58 LEU59 LYS61 TYR62 ARG63 ARG64 ARG66 ILE67 MET68 THR69 ASN70 LEU73 ARG131 ALA134 ILE135 ALA138 ALA141 LEU142 ARG145 THR146 VAL147 THR148 THR225 CYS229 PRO230 SER231 LYS232 LYS233 LYS234 TYR235 LYS236 ALA237 ARG239 LEU240 ILE241 TYR301 VAL304 GLY305 GLU306 ARG307 PHE308 ARG309 LYS310 TYR311 LEU312 ARG313 HIS314	2.08333333333333	18.75	12.5	33.3333333333333	-21.24	0.785491316642758	0.893108541382451	82.6887696872	somehow in a niche	T	YES
Q9HBY0	AF-Q9HBY0-F1	NADPH oxidase 3	6	AF-Q9HBY0-F1-model_v6_patch002	3.73682800009994	20936.4153645716	5602.72385135513	0.909881072053406	THR30 TRP33 TYR34 PHE40 ARG55 ALA58 LEU59 LEU61 ASN62 HIS116 HIS120 ALA173 LEU217 ALA218 HIS220 GLY221 GLY223 ARG224 ILE225 VAL226 GLY228 SER261 LYS263 GLU264 PRO265 SER266 ALA267 LYS269 TRP270	10.3448275862068	6.89655172413793	6.89655172413793	24.1379310344827	-19.84	0.733459249503274	0.9844997254652	82.510996764999	in a niche	T	YES
Q9H172	AF-Q9H172-F1	ATP-binding cassette sub-family G member 4	5	AF-Q9H172-F1-model_v6_patch004	0.791906839700161	3983.82378114442	5030.67227283049	0.817649391205859	LEU84 SER104 GLY105 ALA106 GLY107 LYS108 SER109 THR110 GLU226 HIS258	10	0	10	20	-20.14	0.745256137367997	0.95820189941526	82.4073877781013	not in a niche		YES
P51681	AF-P51681-F1	C-C chemokine receptor type 5	2	AF-P51681-F1-model_v6_patch001	15.29145485926	62275.4112727172	4072.5628689938	0.798111266502711	VAL51 LEU55 ASN57 CYS58 LYS59 ARG60 LYS62 SER63 MET64 THR65 ASP66 LEU69 ARG126 ALA129 VAL130 ALA133 ALA136 LEU137 ARG140 THR141 VAL142 THR143 TYR214 ILE217 LEU218 LEU221 ASN226 GLU227 LYS228 LYS229 ARG230 HIS231 ARG232 ALA233 VAL234 ARG235 LEU236 ILE237 PHE238 THR239 TYR297 VAL300 GLY301 GLU302 LYS303 PHE304 ASN306 TYR307 VAL310 PHE311 LYS314 HIS315 LYS318 ARG319 LYS322	3.63636363636363	12.7272727272727	14.5454545454545	30.9090909090909	-22.86	0.835973844818583	0.806184414392589	82.392821073564	somehow in a niche		YES
Q9UP95	AF-Q9UP95-2-F1	Solute carrier family 12 member 4	10	AF-Q9UP95-2-F1-model_v6_patch001	4.85265051506565	24539.8303609042	5056.9951997815	0.740971636745576	LEU697 LEU698 LYS699 LEU700 LYS707 TYR708 LEU711 VAL730 GLN732 SER768 LYS769 VAL770 ARG771 GLU772 LEU774 LEU793 GLY794 TRP795 PRO796 TYR797 GLY798 TRP799 SER802 ASP804 PRO805 ARG806 ALA807 LYS809 THR810	0	6.89655172413793	13.7931034482758	20.6896551724137	-21.03	0.77818179918862	0.960040153140636	82.3761509093899	not in a niche		YES
Q92887	AF-Q92887-F1	ATP-binding cassette sub-family C member 2	17	AF-Q92887-F1-model_v6_patch001	7.71969857942338	34299.6701866792	4443.13593772999	0.793353227262664	LEU43 TRP46 GLN47 HIS50 VAL51 SER54 ARG121 CYS124 VAL125 GLN126 ASN128 TRP130 SER195 PHE200 SER203 TYR206 TRP208 VAL229 ASP230 GLU232 MET233 THR237 LEU238 LYS241 LYS316 THR317 PHE318 TYR319 MET320 VAL321 LYS324 LEU328 CYS380 GLN383 LEU384 LYS387 LEU388 LYS391 PHE1198	2.56410256410256	2.56410256410256	12.8205128205128	17.9487179487179	-21.14	0.782032617569833	0.889491191008166	82.3363443694043	not in a niche		YES
P55017	AF-P55017-F1	Solute carrier family 12 member 3	7	AF-P55017-F1-model_v6_patch003	4.66749030417996	26276.6259542324	5629.71195263126	0.767563431219732	CYS52 TYR58 ASN59 THR60 ILE61 ASP62 LEU89 PHE92 LEU836 PHE837 ILE899 THR947 LYS948 ASN949 VAL951 LYS952 ARG955 GLN956 LEU959 THR976 LEU977 PRO978 ILE979 GLY980 ARG981 LYS984 CYS985 TRP993 LEU997 ARG1009	0	10	10	20	-19.76	0.730255324512533	0.985216551017759	82.318513424657	somehow in a niche		YES
O75110	AF-O75110-F1	Probable phospholipid-transporting ATPase IIA	10	AF-O75110-F1-model_v6_patch003	3.52431100674627	16713.7329107816	4742.41146107366	0.844346522081337	TYR358 TRP360 VAL361 ILE362 ARG364 ASP365 SER366 LYS367 ARG826 VAL830 HIS831 ASN834 SER835 ARG838 LEU894 LYS896 VAL898 LYS899 SER900 GLU901 THR975 HIS977	9.09090909090909	13.6363636363636	13.6363636363636	36.3636363636363	-20.46	0.757454750273163	0.932054915770746	82.2982530771725	in a niche	T	CONDITIONAL
Q9NRD8	AF-Q9NRD8-F1	Dual oxidase 2	9	AF-Q9NRD8-F1-model_v6_patch003	4.34468976293762	18065.1762897352	4157.98993148837	0.844992664492463	VAL119 GLU120 PRO122 PHE128 ILE131 LEU150 PRO151 PHE152 GLN153 TRP222 ALA224 ARG244 ARG247 GLU333 TRP374 TRP414 PRO415 PRO417 GLY418 LYS419 THR423 TYR425 SER428 SER429 ARG432 PHE590 PRO1156 LEU1157 SER1158 ASN1170 GLY1172 LYS1174	0	9.375	6.25	15.625	-22.27	0.818788843328048	0.828862577553388	82.2803561118352	not in a niche		YES
Q9UP95	AF-Q9UP95-F1	Solute carrier family 12 member 4	10	AF-Q9UP95-F1-model_v6_patch005	1.6469062536425	9774.89751956376	5935.30900617103	0.794154354664091	ASN91 THR93 GLN94 GLY95 ASN131 GLY183 SER185 TYR186 PHE205 THR209 GLY433 ALA436 ASN439 GLN521 SER522 GLY525 ALA526 ARG528 LEU529 ALA532 PHE585	0	4.76190476190476	0	4.76190476190476	-19.57	0.722549393006062	0.991369219906734	82.0001594038451	not in a niche		YES
Q96J66	AF-Q96J66-F1	ATP-binding cassette sub-family C member 11	10	AF-Q96J66-F1-model_v6_patch004	5.58874971202433	25496.2449055123	4562.06597526752	0.748899898848283	LEU607 HIS608 SER611 ASN613 ARG614 ASP615 LEU618 GLY637 ARG641 VAL664 ASP665 ALA666 HIS667 VAL668 HIS671 VAL1174 GLY1175 ARG1176 THR1177 GLY1178 SER1179 LYS1181 ILE1301 GLU1303 ALA1304 THR1305 ALA1306 GLN1317 ILE1320 VAL1331 ILE1332 ALA1333 HIS1334 ARG1335 VAL1336 THR1337 THR1338 MET1348 GLY1349 ASN1350 LEU1369 PHE1370 ALA1372 LEU1373 THR1376 ALA1377	8.69565217391304	8.69565217391304	2.17391304347826	19.5652173913043	-20.77	0.768887634406111	0.908663103887681	81.9304952116143	in a niche	T	YES
Q13621	AF-Q13621-3-F1	Solute carrier family 12 member 1	7	AF-Q13621-3-F1-model_v6_patch003	2.57612881618616	11873.6851363103	4609.11933506834	0.738158625980164	TYR97 HIS103 ASN104 THR105 MET106 ASP107 ILE134 GLN137 PHE917 ALA1028 VAL1029 GLU1031 LYS1032 ARG1035 GLN1036 PRO1058 VAL1059 ARG1061 SER1064 ILE1065	5	10	5	20	-21.87	0.80636016932266	0.915385660611752	81.871199296925	not in a niche		YES
Q8WWI5	AF-Q8WWI5-F1	Choline transporter-like protein 1	6	AF-Q8WWI5-F1-model_v6_patch006	0.71801067610049	7079.24864681839	9859.53117753864	0.800845251804945	LEU21 ARG24 MET405 GLY409 THR413 SER431 ARG434 LEU435 HIS439 ALA505 ILE506 SER508	8.33333333333333	16.6666666666666	0	25	-19.41	0.715956048623745	0.999991987249701	81.8333679654592	in a niche	T	YES
Q9NTI2	AF-Q9NTI2-1-F1	Phospholipid-transporting ATPase IB	11	AF-Q9NTI2-1-F1-model_v6_patch008	1.308016165727	6066.2666048439	4637.76118659223	0.811669371427121	PRO83 ILE86 ILE87 ILE90 ILE336 SER337 VAL340 THR341 CYS842 LYS845 ASN877 VAL878 THR881 ALA882 PRO885 PHE886	0	0	6.25	6.25	-20.37	0.754064418694591	0.919254819723703	81.6242935300266	somehow in a niche		YES
P46663	AF-P46663-F1	B1 bradykinin receptor	2	AF-P46663-F1-model_v6_patch002	1.12026469912541	4375.99264786344	3906.21310417062	0.795304942315392	ASN114 LYS118 PRO171 THR172 LEU175 ARG176 LEU191 LEU193 TRP198 ARG202 GLU205 LEU206 TYR266	0	15.3846153846153	7.69230769230769	23.076923076923	-23.64	0.856651824882483	0.755666379932949	81.4731760932733	in a niche	T	YES
Q8WXD0	AF-Q8WXD0-F1	Relaxin receptor 2	7	AF-Q8WXD0-F1-model_v6_patch003	9.06300141844333	36775.1618075519	4057.72437955421	0.736715918193939	MET439 ARG440 SER441 ILE443 LYS444 ALA445 GLU446 ASN447 THR448 THR449 HIS450 ALA451 MET452 LYS455 ILE456 LEU513 LEU516 THR517 GLU519 LYS520 VAL523 ILE524 ARG532 GLY534 LYS535 ARG536 GLN537 SER539 TYR609 ARG632 GLU633 ALA635 VAL636 ARG639 PHE640 ILE643 TYR691 THR692 THR694 THR695 ASN696 PHE697 PHE698	2.32558139534883	11.6279069767441	9.30232558139535	23.2558139534883	-24.52	0.877325862672317	0.802020663990321	81.3323221496084	somehow in a niche		YES
O95452	AF-O95452-F1	Gap junction beta-6 protein	3	AF-O95452-F1-model_v6_patch001	13.6794168643204	54888.5273196102	4012.49028844015	0.749004021888774	THR8 PHE9 GLY12 ASN14 LYS15 HIS16 SER17 THR18 SER19 LYS22 ILE25 THR26 PHE29 ARG32 VAL84 SER85 ALA88 VAL91 ALA92 HIS94 VAL95 LYS122 LYS123 GLN124 LYS125 VAL126 ARG127 ILE128 GLU129 GLY130 LEU132 TRP133 THR135 TYR136 ARG143 GLU147 CYS202 ASN206 GLU209 TYR212 LEU213 LYS216 VAL217 PHE219 ARG220 ARG221 SER222 LYS223 ARG224 THR227	4	12	14	30	-22.79	0.834005551569294	0.788913797795089	81.3234027597798			CONDITIONAL
Q8NB49	AF-Q8NB49-F1	Phospholipid-transporting ATPase IG	9	AF-Q8NB49-F1-model_v6_patch005	2.03216726079863	9054.44070088342	4455.55878964659	0.799750420031056	ILE48 VAL49 SER50 VAL123 THR157 PHE158 PRO159 SER180 LYS250 GLY251 GLY268 MET269 MET273 ALA274 TYR277 GLU840 GLY841 ARG842 GLN843 ARG846 ASN847	0	9.52380952380952	4.76190476190476	14.2857142857142	-20.62	0.763403139649634	0.891647857425471	81.2324801637093	somehow in a niche		YES
P25105	AF-P25105-F1	Platelet-activating factor receptor	2	AF-P25105-F1-model_v6_patch001	17.47801670005	64761.8833464855	3705.33364613961	0.827432162268147	LEU43 TYR44 PRO45 CYS46 LYS47 LYS48 PHE49 ASN50 GLU51 ILE52 LYS53 ILE54 TYR113 ASN114 ARG115 PHE116 GLN117 ALA118 VAL119 THR120 ARG121 PRO122 ILE123 LYS124 THR125 ALA128 ASN129 THR130 ARG131 LYS132 ARG133 ILE135 SER136 ILE209 LEU213 ARG222 ASN223 GLU225 VAL226 LYS227 ARG228 ARG229 ALA230 TRP232 MET233 CYS294 PHE295 LEU296 THR297 LYS298 LYS299 ARG301 LYS302 LEU304 THR305	0	14.5454545454545	16.3636363636363	30.9090909090909	-26.24	0.91038683372234	0.683783286399962	81.1900807607738	somehow in a niche	T	YES
O14842	AF-O14842-F1	Free fatty acid receptor 1	3	AF-O14842-F1-model_v6_patch001	15.2142466091194	60441.4462002212	3972.68742600718	0.891866795383174	LEU25 ARG28 GLY29 ALA32 HIS33 LEU36 ARG37 LEU38 THR39 PRO40 SER41 LEU42 GLY103 ARG104 GLY107 ALA108 PRO111 TYR114 GLN115 ALA116 ARG118 ARG119 PRO120 CYS121 TRP124 LEU209 ALA210 GLY213 LEU214 THR215 HIS216 ARG217 ARG218 LYS219 LEU220 ARG221 ALA222 TRP224 VAL225 THR276 GLY277 TYR278 LEU279 GLY280 ARG281 GLY282 PRO283 GLY284 LEU285 LYS286 THR287 VAL288	3.84615384615384	17.3076923076923	3.84615384615384	25	-22.84	0.835413397142134	0.776864123536884	81.1481993860907	in a niche	T	YES
O94911	AF-O94911-F1	ABC-type organic anion transporter ABCA8	11	AF-O94911-F1-model_v6_patch009	1.07608211398638	4723.47651679341	4389.51308213376	0.73228412687252	LYS207 ILE918 LYS920 ARG947 ASN948 GLY949 THR950 THR960 CYS962 SER971 ALA973	0	9.09090909090909	18.1818181818181	27.2727272727272	-23.01	0.840128390494552	0.879746221426214	81.1462851767132	in a niche	T	YES
Q09428	AF-Q09428-F1	ATP-binding cassette sub-family C member 8	9	AF-Q09428-F1-model_v6_patch005	2.3572046894195	9409.50735009823	3991.80749653754	0.812139464883573	ARG1379 THR1380 GLY1381 SER1382 VAL1550 LEU1551 LYS1552 ARG1553 LEU1557 VAL1572 SER1575 PHE1576	0	16.6666666666666	8.33333333333333	25	-22.66	0.8303000271959	0.782712753360216	81.0927438366746	not in a niche		YES
Q09428	AF-Q09428-F1	ATP-binding cassette sub-family C member 8	9	AF-Q09428-F1-model_v6_patch001	13.2546553690782	54236.5474607199	4091.88665796986	0.804575074571793	ARG519 GLU523 THR524 ARG526 ARG527 LYS528 MET530 THR531 ARG534 MET988 GLN991 ALA993 GLU994 ILE995 PRO996 TRP997 ARG998 ALA999 ALA1001 LYS1002 TYR1003 SER1005 SER1006 GLY1008 ILE1009 LEU1010 LEU1011 TRP1087 LEU1090 LYS1091 LYS1094 ARG1095 LEU1096 HIS1097 ARG1098 SER1099 ASN1102 THR1115 SER1119 ILE1120 ARG1123 ILE1131 GLY1309 VAL1311 LYS1312 ARG1313 ILE1314 HIS1315 GLY1316 LEU1317 LEU1318 LYS1319	3.84615384615384	17.3076923076923	11.5384615384615	32.6923076923076	-21.99	0.810155426117607	0.811506569163144	81.0695613170554	not in a niche		YES
P04839	AF-P04839-F1	NADPH oxidase 2	5	AF-P04839-F1-model_v6_patch002	7.38463809781481	34962.3074288383	4734.46456897922	0.918373673285623	TYR29 VAL32 TYR33 PRO36 PRO37 LYS38 PHE39 ARG54 ALA57 ALA58 LEU60 ASN61 CYS64 SER112 HIS115 THR116 HIS119 ALA175 ILE182 THR183 LEU186 PHE215 LEU219 HIS222 GLY223 ALA224 GLU225 ARG226 ILE227 VAL228 ARG229 GLY230 GLN231 THR232 ALA233 LEU236 ALA263 GLY264 ASN265 PRO266 PRO267 MET268 THR269 TRP270 LYS271 TRP272	6.52173913043478	6.52173913043478	4.34782608695652	17.391304347826	-19.85	0.733858032383783	0.931152883277949	80.7189731044038	in a niche	T	YES
Q6U736	AF-Q6U736-F1	Opsin-5	5	AF-Q6U736-F1-model_v6_patch001	11.9382132145837	47327.8904674757	3964.40318302071	0.786034625388692	TYR53 VAL54 TYR56 MET57 SER58 ARG60 ARG61 LYS62 LYS63 LYS64 LEU65 ARG66 PRO67 ALA68 GLU69 ARG131 LYS134 GLY141 LEU144 LYS145 ARG146 LYS147 HIS148 TYR150 ILE151 LEU246 GLU247 LEU250 LEU329 GLU330 PHE332 ARG333 LEU334 THR336 VAL337 THR338 THR339 VAL340 ARG341 LYS342 SER343	2.4390243902439	17.0731707317073	17.0731707317073	36.5853658536585	-22.6	0.828567713223774	0.77429546961751	80.641665919827			YES
P06858	AF-P06858-F1	Lipoprotein lipase	4	AF-P06858-F1-model_v6_patch001	15.1823827631304	57798.3918345962	3806.93812930051	0.870605712199063	ARG290 CYS291 SER292 LEU301 CYS302 LEU303 SER304 CYS305 ARG306 LYS307 ASN308 ARG309 VAL320 ALA322 LYS323 ARG324 SER326 LYS327 GLN344 LYS346 HIS348 SER350 ASN386 LYS387 THR388 TYR389 SER390 ALA427 GLN429 LYS430 ARG432 VAL433 LYS434 GLN439 LYS441 VAL442 ILE443 CYS445 HIS466 LYS468 SER469 LEU470 ASN471 LYS472 LYS473 SER474	4.34782608695652	10.8695652173913	23.9130434782608	39.1304347826086	-24.12	0.868266103434999	0.721560263368157	80.6307596443655			YES
P32302	AF-P32302-2-F1	C-X-C chemokine receptor type 5	4	AF-P32302-2-F1-model_v6_patch001	15.366287658676	60012.320201085	3905.45338822948	0.80664804539792	THR37 ARG38 SER39 SER40 THR41 GLU42 LEU45 LEU95 ILE98 ASP101 ARG102 LEU104 ALA105 ILE106 VAL107 ALA109 VAL110 HIS111 ALA112 TYR113 ARG114 HIS115 ARG116 ARG117 LEU118 TYR193 VAL197 ARG199 LEU200 ARG201 GLN202 ALA203 GLN204 ARG205 ARG206 PRO207 GLN208 ARG209 GLN210 LYS211 ALA212 VAL213 ARG214 VAL215 ALA216 ILE217 LEU218 VAL219 TYR277 PHE279 ALA280 GLY281 VAL282 LYS283 PHE284 ARG285 CYS304 PHE307 PR…	3.125	21.875	3.125	28.125	-23.07	0.841766193882213	0.75541641280858	80.6100990193774	in a niche	T	YES
Q96J66	AF-Q96J66-F1	ATP-binding cassette sub-family C member 11	10	AF-Q96J66-F1-model_v6_patch009	1.1332925171666	5487.71947046546	4842.27980626355	0.750581333159839	LYS350 SER635 GLY636 GLY637 GLN638 TYR1150 VAL1157 THR1177 GLY1178 SER1179 GLY1180 LYS1181 SER1182 SER1183 MET1186 GLN1223 GLU1303	0	0	11.7647058823529	11.7647058823529	-19.64	0.725404150785377	0.942491824987642	80.5487969893776	in a niche		YES
Q6U736	AF-Q6U736-F1	Opsin-5	5	AF-Q6U736-F1-model_v6_patch003	1.6329353710079	6627.81704189967	4058.83610556414	0.786034625388692	ARG66 PRO67 ALA68 GLU69 MET71 THR72 LEU75 THR123 MET124 ALA126 VAL127 ASP130 ARG131 LEU144 ALA149 CYS152 LEU250 VAL253 ALA254 ILE257 CYS258 HIS335	4.54545454545454	9.09090909090909	0	13.6363636363636	-21.84	0.805402395556992	0.802334940157619	80.4174008617308			YES
Q9H172	AF-Q9H172-3-F1	ATP-binding cassette sub-family G member 4	7	AF-Q9H172-3-F1-model_v6_patch006	0.848178698689476	4291.89149476694	5060.12648207077	0.878097361237442	LEU20 SER40 GLY41 ALA42 GLY43 LYS44 SER45 THR46 GLU162 HIS194	10	0	10	20	-19.36	0.713876351278471	0.960253599797358	80.3763304405213	not in a niche		YES
Q8NCS7	AF-Q8NCS7-F1	Choline transporter-like protein 5	4	AF-Q8NCS7-F1-model_v6_patch001	8.49794021334945	35486.3372647175	4175.87513842141	0.77001919394597	ARG264 PHE265 GLY268 CYS269 TRP272 ILE344 PHE345 LEU346 ARG347 ASN348 ARG349 ARG351 VAL352 ILE354 ILE355 LYS358 GLU359 LYS362 TYR366 ARG597 ASN598 VAL599 LEU600 LYS601 PHE682 THR700 PRO701 ASN702 ILE706 LEU707 LYS710 GLN711	0	15.625	12.5	28.125	-21.11	0.780987197701968	0.833334830740291	80.1519629048591	in a niche	T	YES
Q13621	AF-Q13621-F1	Solute carrier family 12 member 1	7	AF-Q13621-F1-model_v6_patch004	2.69683649478123	10924.3785065978	4050.81232315645	0.744945727719609	PHE917 ALA1028 VAL1029 GLU1031 LYS1032 ARG1035 GLN1036 LEU1057 PRO1058 VAL1059 ARG1061 SER1064 ILE1065 TRP1073 ARG1088	0	20	6.66666666666666	26.6666666666666	-22.41	0.822989544334379	0.800058237584125	80.1493682334972	not in a niche		YES
Q6PP77	AF-Q6PP77-F1	XK-related protein 2	4	AF-Q6PP77-F1-model_v6_patch002	1.76985868055019	11093.6597188516	6268.10481580537	0.75133343158882	ASN220 ALA223 ILE224 LYS227 TYR228 TRP246 TRP327 ALA329 LEU330 GLN331 ASP341 GLY343 GLN344 ASN345 TRP346 HIS348 MET349 PHE401 PHE402 HIS406	10	0	5	15	-18.87	0.693022011349723	0.995210859478562	80.0966329151552			YES
Q9H295	AF-Q9H295-F1	Dendritic cell-specific transmembrane protein	5	AF-Q9H295-F1-model_v6_patch005	0.932627096107635	3520.54268565466	3774.86639659925	0.797746640296447	MET1 GLY2 ILE3 TRP4	0	0	0	0	-24.08	0.867329578288582	0.709937555514527	80.0568604690724			YES
P51686	AF-P51686-2-F1	C-C chemokine receptor type 9	4	AF-P51686-2-F1-model_v6_patch001	12.9129419505567	53147.6526106111	4115.84384210134	0.807106709097608	CYS64 THR65 ARG66 VAL67 THR69 MET70 THR71 ASP72 LEU75 ILE128 ASP131 ARG132 ALA135 ILE136 ALA137 GLN138 ALA139 MET140 ARG141 ALA142 HIS143 ARG146 ARG149 GLN231 LYS233 LYS234 SER236 LYS237 LYS239 ALA240 LEU241 LYS242 VAL243 THR244 TYR305 VAL308 GLY309 GLU310 ARG311 PHE312 ARG314 ASP315 VAL317 LYS318 LYS321 ASN322 GLN328 TRP331 PHE334 THR335 GLU338 GLY339 LYS342 SER345 MET346	1.81818181818181	12.7272727272727	14.5454545454545	29.090909090909	-21.34	0.788909947352588	0.817948134298336	80.0399420850471	somehow in a niche		YES
