## Supplementary material for "A structural screen for candidate polyphosphate binding surfaces in human membrane associated proteins": composition_docking_diagnostics.csv

analysis	association_with	estimate	cluster_bootstrap_95CI_low	cluster_bootstrap_95CI_high	n_patches	n_base_clusters	bootstrap_replicates	interpretation
HRK count	raw_D_negated_AD4	0.2030289039290042	0.18349892635866966	0.22164119965756918	19481	2925	2000	Exploratory association; no experimental binding outcome; CI unadjusted for multiplicity.
HRK percent	raw_D_negated_AD4	0.05791401933201133	0.030742372316286508	0.08590311715389401	19481	2925	2000	Exploratory association; no experimental binding outcome; CI unadjusted for multiplicity.
Patch area	raw_D_negated_AD4	0.26084605143071465	0.24292566255422038	0.2785559068989161	19481	2925	2000	Exploratory association; no experimental binding outcome; CI unadjusted for multiplicity.
HRK count, area-adjusted	raw_D_negated_AD4	0.020994861382859185	-0.0003521088455086464	0.04219987287410712	19481	2925	2000	Exploratory association; no experimental binding outcome; CI unadjusted for multiplicity.
HRK percent, area-adjusted	raw_D_negated_AD4	0.06978567133391361	0.04244457051740391	0.0982216993668564	19481	2925	2000	Exploratory association; no experimental binding outcome; CI unadjusted for multiplicity.
HRK count, within-model	raw_D_negated_AD4	0.08767611325293638	0.06828040544140943	0.10574522420933066	19481	2925	2000	Exploratory association; no experimental binding outcome; CI unadjusted for multiplicity.
HRK percent, within-model	raw_D_negated_AD4	0.040276056557125836	0.019757302777277733	0.061709963005544634	19481	2925	2000	Exploratory association; no experimental binding outcome; CI unadjusted for multiplicity.
Patch area, within-model	raw_D_negated_AD4	0.09685435481837072	0.07963756852171493	0.11330677446658137	19481	2925	2000	Exploratory association; no experimental binding outcome; CI unadjusted for multiplicity.
KR count	raw_D_negated_AD4	0.20359075332032242	0.18378002182801806	0.22315165089961686	19481	2925	2000	Exploratory association; no experimental binding outcome; CI unadjusted for multiplicity.
KR percent	raw_D_negated_AD4	0.05834678217365989	0.03039543791408654	0.08558931781033866	19481	2925	2000	Exploratory association; no experimental binding outcome; CI unadjusted for multiplicity.
KR count, area-adjusted	raw_D_negated_AD4	0.021744419905153866	0.00022258813064943546	0.04479518771918823	19481	2925	2000	Exploratory association; no experimental binding outcome; CI unadjusted for multiplicity.
KR percent, area-adjusted	raw_D_negated_AD4	0.0694404445366849	0.04156911130153511	0.09788974407444974	19481	2925	2000	Exploratory association; no experimental binding outcome; CI unadjusted for multiplicity.
