## Supplementary material for "A structural screen for candidate polyphosphate binding surfaces in human membrane associated proteins": within_vs_between_model_variation.csv

metric	within_model_sum_squares_fraction	between_model_sum_squares_fraction	n_multi_patch_models	median_within_model_range	n_zero_range	interpretation
D	0.052383566328058136	0.9476164336719418	4305	1.2400000000000002	8	Descriptive variance partition, not explained mechanistic variance.
E	0.6585621392790801	0.34143786072091986	4305	685.408412708055	0	Descriptive variance partition, not explained mechanistic variance.
PRI	0.025825658378336783	0.9741743416216632	4305	0.016463693742077234	1152	Descriptive variance partition, not explained mechanistic variance.
PDI100	0.09693968650247214	0.9030603134975279	4305	8.925968449969721	0	Descriptive variance partition, not explained mechanistic variance.
