## Supplementary material for "A structural screen for candidate polyphosphate binding surfaces in human membrane associated proteins": Data_S3_V11.7.csv

setting_id	weight_D	weight_E	sigmoid_scale	PRI_reference	lambda	top_count	original185_selected	normal_conditional74_selected	other_model_annotations111_selected	above80_count	score_at_rank185	tie_at_rank185_boundary
1	0.40000000000000002	0.59999999999999998	0.75	0.69999999999999996	1.5	185	142	58	84	639	88.75051659197328	False
2	0.40000000000000002	0.59999999999999998	0.75	0.69999999999999996	3	185	144	58	86	614	88.642542376552555	False
3	0.40000000000000002	0.59999999999999998	0.75	0.69999999999999996	4.5	185	145	58	87	597	88.53679847714767	False
4	0.40000000000000002	0.59999999999999998	0.75	0.75	1.5	185	155	59	96	560	87.487896565543224	False
5	0.40000000000000002	0.59999999999999998	0.75	0.75	3	185	155	61	94	500	87.243315844837994	False
6	0.40000000000000002	0.59999999999999998	0.75	0.75	4.5	185	152	60	92	480	87.222005305338612	False
7	0.40000000000000002	0.59999999999999998	0.75	0.80000000000000004	1.5	185	139	53	86	423	85.570146035215984	False
8	0.40000000000000002	0.59999999999999998	0.75	0.80000000000000004	3	185	127	47	80	349	84.426318298220508	False
9	0.40000000000000002	0.59999999999999998	0.75	0.80000000000000004	4.5	185	122	47	75	329	84.02717651459011	False
10	0.40000000000000002	0.59999999999999998	1	0.69999999999999996	1.5	185	122	53	69	336	83.788230337032189	False
11	0.40000000000000002	0.59999999999999998	1	0.69999999999999996	3	185	125	53	72	326	83.481106111578939	False
12	0.40000000000000002	0.59999999999999998	1	0.69999999999999996	4.5	185	125	53	72	319	83.378798850909135	False
13	0.40000000000000002	0.59999999999999998	1	0.75	1.5	185	137	56	81	285	82.618673059175705	False
14	0.40000000000000002	0.59999999999999998	1	0.75	3	185	141	56	85	256	82.091934126009463	False
15	0.40000000000000002	0.59999999999999998	1	0.75	4.5	185	139	56	83	246	81.953979955499364	False
16	0.40000000000000002	0.59999999999999998	1	0.80000000000000004	1.5	185	133	51	82	203	80.659891966016758	False
17	0.40000000000000002	0.59999999999999998	1	0.80000000000000004	3	185	124	46	78	177	79.858907386086045	False
18	0.40000000000000002	0.59999999999999998	1	0.80000000000000004	4.5	185	119	46	73	172	79.487615698695208	False
19	0.40000000000000002	0.59999999999999998	1.25	0.69999999999999996	1.5	185	110	51	59	177	79.821787345505754	False
20	0.40000000000000002	0.59999999999999998	1.25	0.69999999999999996	3	185	111	51	60	172	79.751606579182706	False
21	0.40000000000000002	0.59999999999999998	1.25	0.69999999999999996	4.5	185	114	52	62	167	79.660633500201101	False
22	0.40000000000000002	0.59999999999999998	1.25	0.75	1.5	185	122	53	69	144	78.946897714906228	False
23	0.40000000000000002	0.59999999999999998	1.25	0.75	3	185	124	52	72	132	78.347491212344593	False
24	0.40000000000000002	0.59999999999999998	1.25	0.75	4.5	185	125	52	73	129	78.206970178782058	False
25	0.40000000000000002	0.59999999999999998	1.25	0.80000000000000004	1.5	185	121	48	73	108	77.02370509391146	False
26	0.40000000000000002	0.59999999999999998	1.25	0.80000000000000004	3	185	116	41	75	95	76.5175508418519	False
27	0.40000000000000002	0.59999999999999998	1.25	0.80000000000000004	4.5	185	110	42	68	91	76.224731399489428	False
28	0.5	0.5	0.75	0.69999999999999996	1.5	185	147	57	90	565	87.754635058533111	False
29	0.5	0.5	0.75	0.69999999999999996	3	185	152	58	94	541	87.529246615639124	False
30	0.5	0.5	0.75	0.69999999999999996	4.5	185	154	59	95	530	87.442512217022596	False
31	0.5	0.5	0.75	0.75	1.5	185	170	67	103	487	86.666598482149865	False
32	0.5	0.5	0.75	0.75	3	185	170	68	102	430	86.350325010168135	False
33	0.5	0.5	0.75	0.75	4.5	185	166	67	99	416	86.24713403770933	False
34	0.5	0.5	0.75	0.80000000000000004	1.5	185	150	57	93	367	84.6706859874608	False
35	0.5	0.5	0.75	0.80000000000000004	3	185	138	52	86	297	83.563314479325399	False
36	0.5	0.5	0.75	0.80000000000000004	4.5	185	130	51	79	282	83.117509618960042	False
37	0.5	0.5	1	0.69999999999999996	1.5	185	141	58	83	279	82.424533802407311	False
38	0.5	0.5	1	0.69999999999999996	3	185	144	59	85	269	82.211427752642507	False
39	0.5	0.5	1	0.69999999999999996	4.5	185	146	60	86	264	82.022684485641363	False
40	0.5	0.5	1	0.75	1.5	185	157	60	97	230	81.365570761908813	False
41	0.5	0.5	1	0.75	3	185	161	61	100	211	80.849151428235245	False
42	0.5	0.5	1	0.75	4.5	185	162	62	100	204	80.561340042042445	False
43	0.5	0.5	1	0.80000000000000004	1.5	185	148	57	91	165	79.497575365915623	False
44	0.5	0.5	1	0.80000000000000004	3	185	134	51	83	145	78.535511297565506	False
45	0.5	0.5	1	0.80000000000000004	4.5	185	130	50	80	141	78.123137090978034	False
46	0.5	0.5	1.25	0.69999999999999996	1.5	185	125	54	71	119	78.335213213979856	False
47	0.5	0.5	1.25	0.69999999999999996	3	185	130	55	75	111	78.133761144904781	False
48	0.5	0.5	1.25	0.69999999999999996	4.5	185	133	55	78	111	77.992475323411256	False
49	0.5	0.5	1.25	0.75	1.5	185	146	60	86	89	77.153044671679439	False
50	0.5	0.5	1.25	0.75	3	185	149	59	90	85	76.676799593739915	False
51	0.5	0.5	1.25	0.75	4.5	185	151	58	93	84	76.556633034734276	False
52	0.5	0.5	1.25	0.80000000000000004	1.5	185	141	54	87	69	75.511090549906157	False
53	0.5	0.5	1.25	0.80000000000000004	3	185	132	50	82	58	74.65643506510375	False
54	0.5	0.5	1.25	0.80000000000000004	4.5	185	128	49	79	55	74.291987685180231	False
55	0.59999999999999998	0.40000000000000002	0.75	0.69999999999999996	1.5	185	148	60	88	531	86.912066067392061	False
56	0.59999999999999998	0.40000000000000002	0.75	0.69999999999999996	3	185	150	60	90	503	86.856940862029745	False
57	0.59999999999999998	0.40000000000000002	0.75	0.69999999999999996	4.5	185	151	61	90	494	86.800470284801548	False
58	0.59999999999999998	0.40000000000000002	0.75	0.75	1.5	185	172	69	103	442	85.885789766361938	False
59	0.59999999999999998	0.40000000000000002	0.75	0.75	3	185	176	71	105	392	85.684977703953265	False
60	0.59999999999999998	0.40000000000000002	0.75	0.75	4.5	185	174	70	104	380	85.448258616109896	False
61	0.59999999999999998	0.40000000000000002	0.75	0.80000000000000004	1.5	185	158	60	98	320	83.953655512251302	False
62	0.59999999999999998	0.40000000000000002	0.75	0.80000000000000004	3	185	139	54	85	274	83.206706231811225	False
63	0.59999999999999998	0.40000000000000002	0.75	0.80000000000000004	4.5	185	129	50	79	260	82.748565812118628	False
64	0.59999999999999998	0.40000000000000002	1	0.69999999999999996	1.5	185	143	57	86	246	81.408711740046741	False
65	0.59999999999999998	0.40000000000000002	1	0.69999999999999996	3	185	148	58	90	237	81.267933992410391	False
66	0.59999999999999998	0.40000000000000002	1	0.69999999999999996	4.5	185	152	61	91	233	81.148199386090781	False
67	0.59999999999999998	0.40000000000000002	1	0.75	1.5	185	173	69	104	202	80.417400861730783	False
68	0.59999999999999998	0.40000000000000002	1	0.75	3	185	185	74	111	185	80.02247959395099	False
69	0.59999999999999998	0.40000000000000002	1	0.75	4.5	185	179	71	108	179	79.808161597229926	False
70	0.59999999999999998	0.40000000000000002	1	0.80000000000000004	1.5	185	158	61	97	145	78.487556163496791	False
71	0.59999999999999998	0.40000000000000002	1	0.80000000000000004	3	185	139	52	87	128	77.662354178297605	False
72	0.59999999999999998	0.40000000000000002	1	0.80000000000000004	4.5	185	132	51	81	117	77.240229721095048	False
73	0.59999999999999998	0.40000000000000002	1.25	0.69999999999999996	1.5	185	141	57	84	79	77.065461528523358	False
74	0.59999999999999998	0.40000000000000002	1.25	0.69999999999999996	3	185	144	57	87	78	76.801327165056804	False
75	0.59999999999999998	0.40000000000000002	1.25	0.69999999999999996	4.5	185	149	58	91	76	76.702379200364064	False
76	0.59999999999999998	0.40000000000000002	1.25	0.75	1.5	185	165	67	98	61	76.097339223843491	False
77	0.59999999999999998	0.40000000000000002	1.25	0.75	3	185	172	69	103	58	75.837971307640771	False
78	0.59999999999999998	0.40000000000000002	1.25	0.75	4.5	185	169	67	102	57	75.700510303619694	False
79	0.59999999999999998	0.40000000000000002	1.25	0.80000000000000004	1.5	185	155	60	95	44	74.437862415409711	False
80	0.59999999999999998	0.40000000000000002	1.25	0.80000000000000004	3	185	138	51	87	40	73.440129552140476	False
81	0.59999999999999998	0.40000000000000002	1.25	0.80000000000000004	4.5	185	133	51	82	37	73.329117141239919	False
82	0.69999999999999996	0.30000000000000004	0.75	0.69999999999999996	1.5	185	138	53	85	551	86.638611731400161	False
83	0.69999999999999996	0.30000000000000004	0.75	0.69999999999999996	3	185	142	53	89	526	86.451980628342525	False
84	0.69999999999999996	0.30000000000000004	0.75	0.69999999999999996	4.5	185	144	54	90	513	86.34638100445197	False
85	0.69999999999999996	0.30000000000000004	0.75	0.75	1.5	185	160	64	96	460	85.525959396709865	False
86	0.69999999999999996	0.30000000000000004	0.75	0.75	3	185	163	65	98	411	85.116361051045047	False
87	0.69999999999999996	0.30000000000000004	0.75	0.75	4.5	185	165	66	99	395	84.766020838776214	False
88	0.69999999999999996	0.30000000000000004	0.75	0.80000000000000004	1.5	185	148	56	92	325	83.85194174703075	False
89	0.69999999999999996	0.30000000000000004	0.75	0.80000000000000004	3	185	134	52	82	279	83.165570917032596	False
90	0.69999999999999996	0.30000000000000004	0.75	0.80000000000000004	4.5	185	124	47	77	265	82.571539642286837	False
91	0.69999999999999996	0.30000000000000004	1	0.69999999999999996	1.5	185	135	53	82	224	81.009216435503021	False
92	0.69999999999999996	0.30000000000000004	1	0.69999999999999996	3	185	140	56	84	217	80.789725688227549	False
93	0.69999999999999996	0.30000000000000004	1	0.69999999999999996	4.5	185	144	56	88	212	80.66153863082755	False
94	0.69999999999999996	0.30000000000000004	1	0.75	1.5	185	161	66	95	181	79.885280144154791	False
95	0.69999999999999996	0.30000000000000004	1	0.75	3	185	167	69	98	171	79.442231242529374	False
96	0.69999999999999996	0.30000000000000004	1	0.75	4.5	185	167	68	99	162	79.277372306522963	False
97	0.69999999999999996	0.30000000000000004	1	0.80000000000000004	1.5	185	154	59	95	128	78.24723638500619	False
98	0.69999999999999996	0.30000000000000004	1	0.80000000000000004	3	185	136	53	83	114	77.499318259019944	False
99	0.69999999999999996	0.30000000000000004	1	0.80000000000000004	4.5	185	128	50	78	107	77.076817240920064	False
100	0.69999999999999996	0.30000000000000004	1.25	0.69999999999999996	1.5	185	134	55	79	59	76.622032757292601	False
101	0.69999999999999996	0.30000000000000004	1.25	0.69999999999999996	3	185	137	56	81	55	76.502902974399063	False
102	0.69999999999999996	0.30000000000000004	1.25	0.69999999999999996	4.5	185	141	58	83	54	76.350665070259438	False
103	0.69999999999999996	0.30000000000000004	1.25	0.75	1.5	185	159	67	92	43	75.571827949934942	False
104	0.69999999999999996	0.30000000000000004	1.25	0.75	3	185	166	68	98	41	75.385566410501568	False
105	0.69999999999999996	0.30000000000000004	1.25	0.75	4.5	185	166	65	101	39	75.186433532440702	False
106	0.69999999999999996	0.30000000000000004	1.25	0.80000000000000004	1.5	185	158	60	98	31	73.994440932315257	False
107	0.69999999999999996	0.30000000000000004	1.25	0.80000000000000004	3	185	136	51	85	28	73.235311440458787	False
108	0.69999999999999996	0.30000000000000004	1.25	0.80000000000000004	4.5	185	129	51	78	26	72.911262831157913	False
109	0.80000000000000004	0.19999999999999996	0.75	0.69999999999999996	1.5	185	121	47	74	619	86.863094017120886	False
110	0.80000000000000004	0.19999999999999996	0.75	0.69999999999999996	3	185	126	49	77	589	86.738235252880784	False
111	0.80000000000000004	0.19999999999999996	0.75	0.69999999999999996	4.5	185	126	49	77	570	86.678578126145268	False
112	0.80000000000000004	0.19999999999999996	0.75	0.75	1.5	185	136	51	85	512	85.610825899680421	False
113	0.80000000000000004	0.19999999999999996	0.75	0.75	3	185	140	53	87	458	85.359740015895099	False
114	0.80000000000000004	0.19999999999999996	0.75	0.75	4.5	185	139	52	87	444	85.079790056852332	False
115	0.80000000000000004	0.19999999999999996	0.75	0.80000000000000004	1.5	185	134	50	84	367	83.970530527273581	False
116	0.80000000000000004	0.19999999999999996	0.75	0.80000000000000004	3	185	123	45	78	316	83.285808072889779	False
117	0.80000000000000004	0.19999999999999996	0.75	0.80000000000000004	4.5	185	116	44	72	296	82.943195857464602	False
118	0.80000000000000004	0.19999999999999996	1	0.69999999999999996	1.5	185	111	44	67	238	81.504470376862557	False
119	0.80000000000000004	0.19999999999999996	1	0.69999999999999996	3	185	114	45	69	225	81.201294020155729	False
120	0.80000000000000004	0.19999999999999996	1	0.69999999999999996	4.5	185	117	47	70	219	81.042547463654245	False
121	0.80000000000000004	0.19999999999999996	1	0.75	1.5	185	133	51	82	184	79.936082316983018	False
122	0.80000000000000004	0.19999999999999996	1	0.75	3	185	139	52	87	165	79.355385934253107	False
123	0.80000000000000004	0.19999999999999996	1	0.75	4.5	185	138	51	87	159	79.171967747428411	False
124	0.80000000000000004	0.19999999999999996	1	0.80000000000000004	1.5	185	137	52	85	126	78.367475081244322	False
125	0.80000000000000004	0.19999999999999996	1	0.80000000000000004	3	185	123	46	77	109	77.569437614874104	False
126	0.80000000000000004	0.19999999999999996	1	0.80000000000000004	4.5	185	117	44	73	101	77.373910296368479	False
127	0.80000000000000004	0.19999999999999996	1.25	0.69999999999999996	1.5	185	105	44	61	62	76.911731669708601	False
128	0.80000000000000004	0.19999999999999996	1.25	0.69999999999999996	3	185	113	46	67	59	76.723280842891015	False
129	0.80000000000000004	0.19999999999999996	1.25	0.69999999999999996	4.5	185	114	46	68	58	76.413244247097253	False
130	0.80000000000000004	0.19999999999999996	1.25	0.75	1.5	185	130	50	80	42	75.553088455978653	False
131	0.80000000000000004	0.19999999999999996	1.25	0.75	3	185	136	52	84	40	75.097749600506106	False
132	0.80000000000000004	0.19999999999999996	1.25	0.75	4.5	185	138	50	88	36	74.995622224214173	False
133	0.80000000000000004	0.19999999999999996	1.25	0.80000000000000004	1.5	185	135	51	84	27	74.062956885953795	False
134	0.80000000000000004	0.19999999999999996	1.25	0.80000000000000004	3	185	123	46	77	24	73.254524993146333	False
135	0.80000000000000004	0.19999999999999996	1.25	0.80000000000000004	4.5	185	119	45	74	21	73.036278220433147	False
