## Supplementary material for "A structural screen for candidate polyphosphate binding surfaces in human membrane associated proteins": functional_keyword_enrichment_all219.csv

keyword	high_with	high_total	background_with	background_total	fold_enrichment	odds_ratio	p	canonical_high_with	canonical_high_total	canonical_bg_with	canonical_bg_total	canonical_fold	canonical_p	opportunity_p	opportunity_expected	opportunity_length_p	opportunity_length_expected	q	canonical_q	opportunity_q	opportunity_length_q
NADP	7	82	14	2925	17.835365853658537	37.81333333333333	3.083644237756655e-08	6	64	14	2597	17.390625	4.551825560711996e-07	2.0535948078673376e-07	0.5494556259623034	3.0623421065340046e-07	0.5884383848504301	6.753180880687075e-06	9.936521944555348e-05	3.3618371281698226e-05	3.353264606654735e-05
FAD	6	82	10	2925	21.402439024390244	56.0328947368421	7.764206129335711e-08	5	64	9	2597	22.54340277777778	9.074449264434107e-07	3.070170893305774e-07	0.39422422241403926	2.1844909065036657e-07	0.3862101632821463	8.501805711622604e-06	9.936521944555348e-05	3.3618371281698226e-05	3.353264606654735e-05
Flavoprotein	6	82	11	2925	19.456762749445677	44.810526315789474	1.6700329445046772e-07	5	64	10	2597	20.2890625	1.780495184623452e-06	7.090114235521682e-07	0.4317518162330238	5.946743986123391e-07	0.4262101632821463	1.2191240494884145e-05	0.00012997614847751201	5.1757833919308274e-05	4.341123109870075e-05
Oxidoreductase	8	82	34	2925	8.393113342898134	11.713097713097714	2.7169973448627214e-06	7	64	32	2597	8.87646484375	8.199978554228917e-06	2.9704947961740627e-06	1.0051112203890245	2.4205866226807326e-06	0.9900009050077343	0.000148755604631234	0.0004489488258440332	0.00016263459009052992	0.0001325271175917701
Signal	7	82	873	2925	0.28601961277344734	0.21307159353348729	3.6736179896811168e-06	6	64	745	2597	0.3268036912751678	0.00022459134624681811	0.00020417989656480094	21.986674313388995	0.0008944305508824591	19.118314591991204	0.00016090446794803293	0.00819758413800886	0.008943079469538281	0.032646715107209755
Translocase	9	82	48	2925	6.688262195121951	8.864067439409904	4.731750170405461e-06	7	64	46	2597	6.174932065217392	9.931538844869134e-05	0.0009120181616655697	2.7840677704147767	0.0007231835520922115	2.733874050606887	0.00017270888121979932	0.00435001401405268	0.03328866290079329	0.03167543958163886
ATP-binding	19	82	255	2925	2.6578192252510764	3.3315173527037936	4.868549318576295e-05	14	64	225	2597	2.524861111111111	0.000841947653326593	0.010937467756607668	11.19945661487369	0.004471257098592193	10.51565735738182	0.0015231604296688695	0.018438653607852386	0.1409003199233576	0.08901866405379001
Lipid transport	9	82	69	2925	4.652704135737009	5.718493150684932	9.896167774680382e-05	7	64	63	2597	4.508680555555555	0.0007376881753926271	0.003486386278690716	3.2540552986929603	0.0025468465302507697	3.135724785462825	0.0027090759283187544	0.018438653607852386	0.08598915818048858	0.06321869667939113
Cell adhesion	0	82	254	2925	0.0	0.0	0.0010095913915958697	0	64	210	2597	0.0	0.008532172283904944	0.010289501503862994	6.389631113813065	0.02411403349820347	4.9029959984355935	0.024566723862166163	0.13346755215537018	0.14083755183412475	0.3495472533536043
Nucleotide-binding	20	82	350	2925	2.038327526132404	2.4565004887585533	0.00145640668176868	14	64	313	2597	1.8149960063897763	0.0295007546244813	0.041997234588949696	13.298585882618653	0.02858622201279347	12.9999216107169	0.03189530633073409	0.30765072679816213	0.383224765624166	0.3495472533536043
Lipid degradation	4	82	19	2925	7.509627727856226	9.668376068376068	0.001613471681747321	4	64	18	2597	9.01736111111111	0.0007921972932368611	0.003679424985408817	0.6956151684488421	0.0025980286306599098	0.6417475838966509	0.032122754391151205	0.018438653607852386	0.08598915818048858	0.06321869667939113
GTPase activation	5	82	35	2925	5.09581881533101	6.088744588744588	0.002567402403545287	5	64	30	2597	6.763020833333333	0.0006874340084374815	0.003700831540233271	1.0850130042849075	0.0016125436465438336	0.9149317408143716	0.04325085587510906	0.018438653607852386	0.08598915818048858	0.05044957979901422
Iron	4	82	21	2925	6.7944250871080145	8.524886877828054	0.0023871571815997816	4	64	20	2597	8.115625	0.0012086313563583768	0.003926445579017743	0.68815629771469	0.0038848515673037417	0.6885189059285615	0.04325085587510906	0.024062751549316773	0.08598915818048858	0.08507824932395194
Signal transduction inhibitor	3	82	13	2925	8.23170731707317	10.758227848101265	0.004958059046954118	3	64	12	2597	10.14453125	0.0026799303975507793	0.009315137205827665	0.4699030885247034	0.01086984790166898	0.4949697124692248	0.07755820937735369	0.04890872975530172	0.1360010032050839	0.1831151300358082
Olfaction	2	82	323	2925	0.22087140376047723	0.19641744548286605	0.006718518340986961	2	64	322	2597	0.25203804347826086	0.01943819640569149	0.20879926029131285	4.708975850939466	0.03177209383539177	6.96795128840175	0.09809036777840961	0.24476734157187374	0.8854024473155997	0.3495472533536043
Heparin-binding	3	82	15	2925	7.134146341463414	8.958860759493671	0.0075749507964419606	3	64	14	2597	8.6953125	0.004280379460279535	0.03363681180815898	0.7470796735065723	0.030696286975643042	0.7229911916594247	0.10368213902629933	0.07210793090778601	0.38062380664991863	0.3495472533536043
Sensory transduction	3	82	373	2925	0.2868959654744	0.2538145740677386	0.010478090951633743	3	64	363	2597	0.3353564049586777	0.0273191778694478	0.18787638957570296	6.116750367698676	0.0316376292368227	8.253813867665995	0.13498246578869352	0.30536012598782486	0.8754240280229564	0.3495472533536043
Immunoglobulin domain	1	82	243	2925	0.14679313459801266	0.13269054178145087	0.012977414902906673	0	64	198	2597	0.0	0.01368332197690851	0.040086390347367676	5.586814489470779	0.06104110794698184	5.393704982758294	0.15789188131869786	0.19977650086286428	0.383224765624166	0.49511120890329713
Lipid-binding	7	82	97	2925	2.5741765149610263	2.854962962962963	0.017672350934916838	6	64	83	2597	2.9333584337349397	0.015136791677910509	0.048282643548774797	3.3893489958313143	0.04998432260593381	3.4190630434669393	0.20369709761825197	0.2071848360914001	0.42295595748726716	0.47489850413796864
Developmental protein	0	82	156	2925	0.0	0.0	0.02120502631562895	0	64	132	2597	0.0	0.07533457829531214	0.022338582949941867	4.614149390033796	0.031922123593936466	4.120543805968886	0.21396990388304754	0.6345489479489752	0.27178609255762604	0.3495472533536043
Non-syndromic deafness	4	82	39	2925	3.6585365853658534	4.114285714285714	0.02239672692680748	2	64	29	2597	2.7984913793103448	0.15902316159643862	0.05200383425624562	1.4400487994027489	0.04373594327486649	1.369675682656355	0.21396990388304754	1.0	0.43803229623529966	0.43537143532708006
Synapse	2	82	287	2925	0.24857652757712248	0.2243859649122807	0.021528983809242404	1	64	249	2597	0.16296435742971888	0.027886769496605013	0.004414747672253249	10.036654650557015	0.01079031083280662	9.451047727938331	0.21396990388304754	0.30536012598782486	0.0878936127475874	0.1831151300358082
Transport	28	82	670	2925	1.49071714597743	1.7776623976000923	0.022471725065342892	21	64	610	2597	1.3969518442622952	0.09886085133039788	0.25238333410818087	23.49855927112256	0.19113230312739826	22.799597049491155	0.21396990388304754	0.746569877288177	0.8854024473155997	0.9553017662648748
Chloride	5	82	62	2925	2.876671911880409	3.1738437001594897	0.028409550270405592	3	64	58	2597	2.0988685344827585	0.1701937410772522	0.06151832201871305	2.1725936154080037	0.05281733524109276	2.0901811029359885	0.25923714621745103	1.0	0.49898194526289474	0.47489850413796864
Actin-binding	4	82	47	2925	3.035806953814219	3.3392963625521763	0.04106447419183422	2	64	33	2597	2.459280303030303	0.19460912828356552	0.10213386490535044	1.8118793754459825	0.09072777018080028	1.7436789322474453	0.3565161015741214	1.0	0.7455772138090582	0.6409477957933954
Lipid metabolism	6	82	92	2925	2.3263520678685046	2.530905752753978	0.04232611251564912	5	64	80	2597	2.5361328125	0.0451684128627828	0.1251107155853736	3.1171146224889297	0.07343270917237006	2.9886936418776844	0.3565161015741214	0.4300818442151928	0.8058601974469652	0.5743486895981801
Calmodulin-binding	4	82	55	2925	2.5942350332594235	2.8074409250879837	0.06646956304234453	3	64	43	2597	2.831031976744186	0.08772943362061433	0.5191278825207384	2.855290333093254	0.5131842089848715	2.7863436623428464	0.5198869395097662	0.6861694986755192	1.0	1.0
Mitochondrion outer membrane	2	82	15	2925	4.7560975609756095	5.4423076923076925	0.06437941303129129	2	64	14	2597	5.796875	0.04497041179159154	0.16859581474619786	0.7482883668529158	0.1811909914802546	0.7821781199017314	0.5198869395097662	0.4300818442151928	0.8750215691142027	0.9553017662648748
Guanine-nucleotide releasing factor	3	82	36	2925	2.9725609756097557	3.2336018411967777	0.07820161372526256	2	64	26	2597	3.121394230769231	0.13328039668274985	0.3995499474226171	1.612239243927214	0.3923445070178204	1.5068792628579157	0.5905570139942241	0.9121377147975693	0.998684020074347	1.0
Symport	5	82	86	2925	2.073879750425411	2.2142055475388807	0.09134247527254988	4	64	78	2597	2.0809294871794872	0.12383502004739805	0.20418489849468716	2.857340039063538	0.19212132377321733	2.7766978874531802	0.6668000694896141	0.8748344964638766	0.8854024473155997	0.9553017662648748
Cardiomyopathy	2	82	19	2925	3.754813863928113	4.155882352941177	0.09762643748248923	0	64	15	2597	0.0	1.0	0.1703819563806528	0.751407867732775	0.14675745263295736	0.6868195436415236	0.6896835422150045	1.0	0.8750215691142027	0.9182823464747903
Cytoplasmic vesicle	9	82	189	2925	1.6986062717770034	1.823972602739726	0.10581992375371332	7	64	165	2597	1.7214962121212123	0.12232489829734766	0.27517521615661167	6.151787523463293	0.2750115971479852	6.143803814775281	0.7123360402636686	0.8748344964638766	0.8862260637984993	0.955992694847758
Leucine-rich repeat	4	82	65	2925	2.1951219512195124	2.33879781420765	0.10733830743699116	3	64	59	2597	2.063294491525424	0.17633451416029974	0.10031708357007711	1.7855254406687162	0.033906830132264795	1.2695460757938588	0.7123360402636686	1.0	0.7455772138090582	0.3535997999507614
Diabetes mellitus	2	82	21	2925	3.3972125435540073	3.7157894736842105	0.1157192361034855	2	64	18	2597	4.508680555555555	0.0710173846481739	0.12426976451928202	0.6178741661427771	0.09650183212998908	0.5337511348540647	0.7453680207842154	0.6345489479489752	0.8058601974469652	0.6604344136396127
Antiport	3	82	44	2925	2.4320953436807096	2.595245446125347	0.12406532567386384	2	64	44	2597	1.8444602272727273	0.29578129886767907	0.4180585182736829	1.7780655717490186	0.4022995020382127	1.6215928096924568	0.7547307311826716	1.0	0.998684020074347	1.0
Deafness	4	82	68	2925	2.0982783357245336	2.2267628205128207	0.12140936010126094	2	64	55	2597	1.4755681818181816	0.39547308037015905	0.2878191152510311	2.3168030597544162	0.26949774086377165	2.1429941700384973	0.7547307311826716	1.0	0.8905631292790357	0.9553017662648748
Endosome	10	82	221	2925	1.6140602582496413	1.732490784623486	0.1321553007152334	7	64	191	2597	1.4871564136125652	0.2310173965796647	0.22000922226769137	6.945831693393099	0.22187988539805387	6.989888434440949	0.782216509638814	1.0	0.8854024473155997	0.9553017662648748
Disulfide bond	31	82	1351	2925	0.8184993952086079	0.7013220439691028	0.1439185495254421	25	64	1222	2597	0.8301580400981997	0.20680654411785648	0.7257274096248019	32.64531821618954	0.5563930510734943	33.569147768313634	0.8294253248966269	1.0	1.0	1.0
Hearing	2	82	25	2925	2.8536585365853657	3.0652173913043477	0.1540837613082811	1	64	17	2597	2.386948529411765	0.3465716609575487	0.22159402284222515	0.8882761676661233	0.19966432787427674	0.8302392477870137	0.865239582731117	1.0	0.8854024473155997	0.9553017662648748
Coated pit	2	82	27	2925	2.6422764227642275	2.818	0.17409184152593185	1	64	18	2597	2.2543402777777777	0.3627807360345706	0.6184398530666594	1.0262349531159076	0.24472088492725177	0.9505199872031453	0.8829861891706532	1.0	1.0	0.9553017662648748
GPI-anchor	0	82	83	2925	0.0	0.0	0.1724163090382063	0	64	71	2597	0.0	0.41996955407084585	0.26476743408472747	1.633223580907285	0.2654983407585993	1.6055804845652726	0.8829861891706532	1.0	0.8854024473155997	0.9553017662648748
Signal-anchor	0	82	88	2925	0.0	0.0	0.17727613570771716	0	64	82	2597	0.0	0.26646376397245153	0.170762063191931	2.36679461718753	0.16848442743795247	2.253281586233437	0.8829861891706532	1.0	0.8750215691142027	0.9544564306216087
Tight junction	3	82	52	2925	2.0579268292682924	2.1653319555670367	0.17740361791556503	2	64	40	2597	2.02890625	0.25879485097144594	0.4108965877048028	1.723844887342925	0.4306225824942098	1.8886302287504635	0.8829861891706532	1.0	0.998684020074347	1.0
Transferase	2	82	195	2925	0.36585365853658536	0.3432642487046632	0.17261911985739947	0	64	174	2597	0.0	0.020117863690838938	0.04058338924915729	7.163073519201818	0.056380644326882126	6.652325688037054	0.8829861891706532	0.24476734157187374	0.383224765624166	0.47489850413796864
Kinase	1	82	142	2925	0.2512023359670217	0.23658173539970231	0.18502368329373553	0	64	124	2597	0.0	0.0727589791605531	0.03861718017912248	5.663360215279873	0.054896750181116144	5.195653589453015	0.9004485920295129	0.6345489479489752	0.383224765624166	0.47489850413796864
Alternative initiation	2	82	29	2925	2.4600504625735913	2.6074074074074076	0.19449473661112304	1	64	24	2597	1.6907552083333335	0.45204561228949197	0.25683075788248566	0.9815824208637332	0.6193909856162414	1.0209243720134278	0.9259640721268684	1.0	0.8854024473155997	1.0
Alternative splicing	53	82	1691	2925	1.1180063752145504	1.3444697065386721	0.21423141098801687	36	64	1367	2597	1.0686265544989029	0.6130049393240037	0.03476016499086015	60.17546558065867	0.09022351944720895	58.71544860798354	0.9325479019137309	1.0	0.38062380664991863	0.6409477957933954
Apoptosis	0	82	76	2925	0.0	0.0	0.2744434810661531	0	64	67	2597	0.0	0.41129776316868516	0.16790563126370758	2.2244255447766554	0.1676764355497936	2.1728360362923063	0.9325479019137309	1.0	0.8750215691142027	0.9544564306216087
CBS domain	1	82	10	2925	3.5670731707317076	3.887517146776406	0.2478287028108783	0	64	9	2597	0.0	1.0	0.34921332023801127	0.4166387054723486	0.30596364390410535	0.3530631571966846	0.9325479019137309	1.0	0.993217105612006	1.0
Chaperone	1	82	10	2925	3.5670731707317076	3.887517146776406	0.2478287028108783	1	64	10	2597	4.0578125	0.22117157715941263	0.2708765478088821	0.30838173547320047	0.28913612643919856	0.3321810954241509	0.9325479019137309	1.0	0.8854024473155997	0.959406237730068
Cleavage on pair of basic residues	0	82	69	2925	0.0	0.0	0.26358253537896437	0	64	57	2597	0.0	0.4015076656849594	0.3995149172709477	1.4225554861476621	0.6201248909262681	0.979505378720041	0.9325479019137309	1.0	0.998684020074347	1.0
Disease variant	24	82	682	2925	1.2552750160932695	1.374069804003773	0.23218150808592747	19	64	582	2597	1.3247154209621994	0.1714446974121671	0.9999999999999993	23.90877263959467	0.79389711838074	22.810029476684985	0.9325479019137309	1.0	1.0	1.0
Dystonia	1	82	11	2925	3.2427937915742797	3.4975308641975307	0.2689875523372962	1	64	10	2597	4.0578125	0.22117157715941263	0.2887213798119248	0.3326285903505485	0.27045072834896	0.3073722322153274	0.9325479019137309	1.0	0.8905631292790357	0.9553017662648748
EGF-like domain	0	82	66	2925	0.0	0.0	0.26178509128674426	0	64	55	2597	0.0	0.6452850879984928	0.25890201232605337	1.8035394635609783	0.3972498695531499	1.3025650427338011	0.9325479019137309	1.0	0.8854024473155997	1.0
Epilepsy	4	82	79	2925	1.8061129978388393	1.8926495726495727	0.28163034904808126	2	64	71	2597	1.1430457746478873	0.6938969760613756	0.5301681587177383	2.9236872790109363	0.5170115377982912	2.751995926237616	0.9325479019137309	1.0	1.0	1.0
G-protein coupled receptor	21	82	601	2925	1.2463982792906132	1.343216506500848	0.26681913404115837	16	64	585	2597	1.1098290598290597	0.6495711737224809	0.006952341720708975	12.43155504513357	0.10869807229101439	15.597137435645632	0.9325479019137309	1.0	0.11712021821809734	0.7213599342949136
Hypotrichosis	1	82	10	2925	3.5670731707317076	3.887517146776406	0.2478287028108783	1	64	7	2597	5.796875	0.16043601608859517	0.1797989525577129	0.19549075392540757	0.1709284226727511	0.1841140363976245	0.9325479019137309	1.0	0.8750215691142027	0.9544564306216087
Magnesium	6	82	134	2925	1.597196942118675	1.674547697368421	0.27327055139072715	4	64	121	2597	1.3414256198347108	0.5394879609240009	0.6207136606926238	4.646383289067259	0.4472936764048846	4.487413429918545	0.9325479019137309	1.0	1.0	1.0
Metal-binding	18	82	495	2925	1.2971175166297118	1.3950471698113207	0.23113103355098832	12	64	429	2597	1.1350524475524475	0.6096719893213737	0.6665979686414887	16.145542027554214	0.4541374333330227	15.041341076269296	0.9325479019137309	1.0	1.0	1.0
Mitochondrion	4	82	80	2925	1.7835365853658538	1.8670715249662617	0.28432822490685083	4	64	67	2597	2.422574626865672	0.08101238109034224	0.5297082717180527	2.9041539799130938	0.5295885901187474	2.909212883644858	0.9325479019137309	0.6571004243994426	1.0	1.0
Neurogenesis	0	82	64	2925	0.0	0.0	0.261642801574118	0	64	51	2597	0.0	0.6363867970404238	0.16971100045746831	2.0665359248620905	0.2571345693319232	1.8985178265998524	0.9325479019137309	1.0	0.8750215691142027	0.9553017662648748
Palmoplantar keratoderma	1	82	12	2925	2.972560975609756	3.1784511784511786	0.28955825264901236	1	64	10	2597	4.0578125	0.22117157715941263	0.29959358419554244	0.3477417011112237	0.33331572825025646	0.39499684214719194	0.9325479019137309	1.0	0.9079587764258801	1.0
Postsynaptic cell membrane	1	82	120	2925	0.2972560975609756	0.2826019296607532	0.25914925021992385	0	64	104	2597	0.0	0.18147767034405257	0.1220329234696051	4.075461611269709	0.17432994166604723	3.746966385194414	0.9325479019137309	1.0	0.8058601974469652	0.9544564306216087
Protease	0	82	76	2925	0.0	0.0	0.2744434810661531	0	64	70	2597	0.0	0.4175850866979536	0.2626171101555436	1.9750204052764169	0.26036431230587465	1.676740315162342	0.9325479019137309	1.0	0.8854024473155997	0.9553017662648748
Receptor	22	82	959	2925	0.8183066710750527	0.7458555674137317	0.28322281865192434	17	64	891	2597	0.7742178731762065	0.22993410502902234	0.9999999999999997	22.107860532732587	0.6003104557034877	24.495475432235743	0.9325479019137309	1.0	1.0	1.0
SH3 domain	0	82	64	2925	0.0	0.0	0.261642801574118	0	64	52	2597	0.0	0.6384310466758415	0.10806571936921082	2.504643952499195	0.1672441394922702	2.4034895801182747	0.9325479019137309	1.0	0.7634320174792636	0.9544564306216087
Sulfation	1	82	12	2925	2.972560975609756	3.1784511784511786	0.28955825264901236	1	64	12	2597	3.381510416666667	0.25923718068222074	0.2670005253251491	0.3033997517182859	0.25084635927948584	0.2817926245674637	0.9325479019137309	1.0	0.8854024473155997	0.9553017662648748
Transducer	22	82	620	2925	1.2657356412273801	1.3765328874024527	0.21717920072170177	16	64	603	2597	1.0766998341625207	0.7643102037397811	0.006938518732866515	13.09199939765318	0.08551915986716196	16.31557876442813	0.9325479019137309	1.0	0.11712021821809734	0.6409477957933954
Palmitate	9	82	233	2925	1.3778394221710457	1.4414750489236792	0.2988134513240105	7	64	206	2597	1.3788683252427185	0.34673306684920563	0.2845007176949481	6.303951743238745	0.40540904500342895	6.7591040243583045	0.9484079107240334	1.0	0.8905631292790357	1.0
Lysosome	4	82	86	2925	1.659103800340329	1.7267041901188243	0.3033677264707356	3	64	73	2597	1.6675941780821917	0.4251388554357061	0.5151629708533922	2.6271434459107725	0.5181935002650111	2.725424231113957	0.9491076013870158	1.0	1.0	1.0
3D-structure	43	82	1449	2925	1.058551734585669	1.1268738374001532	0.6544673888305619	33	64	1248	2597	1.0729792668269231	0.6133704753678362	0.7301792229619632	44.9294221735375	0.8173145208092947	44.05103217580815	1.0	1.0	1.0	1.0
ADP-ribosylation	0	82	20	2925	0.0	0.0	1.0	0	64	17	2597	0.0	1.0	0.66126476429769	0.5914480757565046	0.6409027876075583	0.6943485186013203	1.0	1.0	1.0	1.0
ANK repeat	0	82	37	2925	0.0	0.0	0.6250413866134237	0	64	31	2597	0.0	1.0	0.2619732649847138	1.555277623412368	0.38998790589457805	1.435320584266799	1.0	1.0	0.8854024473155997	1.0
Acetylation	8	82	235	2925	1.2143227815256876	1.2458626026907966	0.534846767740565	6	64	198	2597	1.2296401515151516	0.6295018561048081	0.8428669713848884	7.453187597042721	0.8408200363486525	7.276280388819682	1.0	1.0	1.0	1.0
Activator	1	82	15	2925	2.3780487804878048	2.494708994708995	0.3479008030218091	0	64	12	2597	0.0	1.0	0.9999999999999996	0.5357871426989664	1.0	0.512196927441574	1.0	1.0	1.0	1.0
Adaptive immunity	4	82	114	2925	1.251604621309371	1.274125874125874	0.5599871934815276	4	64	100	2597	1.6231250000000002	0.30948815993789336	0.26697339599860614	2.059279050221653	0.2848942728842763	2.3146171287586847	1.0	1.0	0.8854024473155997	0.959406237730068
Alternative promoter usage	1	82	32	2925	1.1147103658536586	1.1198725607327757	0.5994175223427967	0	64	23	2597	0.0	1.0	0.9999999999999994	1.453482141258284	1.0	1.3576470370412879	1.0	1.0	1.0	1.0
Alzheimer disease	0	82	10	2925	0.0	0.0	1.0	0	64	7	2597	0.0	1.0	0.9999999999999996	0.33944294592450164	1.0	0.3201253719427818	1.0	1.0	1.0	1.0
Amino-acid transport	0	82	31	2925	0.0	0.0	1.0	0	64	30	2597	0.0	1.0	0.6296231110895921	0.81278101371092	0.6318681455727398	0.7550621435743496	1.0	1.0	1.0	1.0
Amyloidosis	0	82	10	2925	0.0	0.0	1.0	0	64	10	2597	0.0	1.0	0.9999999999999999	0.40567497230503446	0.9999999999999999	0.38340230298013483	1.0	1.0	1.0	1.0
Angiogenesis	2	82	54	2925	1.3211382113821137	1.341826923076923	0.663060656699539	0	64	46	2597	0.0	0.6283185618998642	0.655939427691439	1.4620900947213908	0.6342554781687165	1.2546314934227172	1.0	1.0	1.0	1.0
Anion exchange	0	82	11	2925	0.0	0.0	1.0	0	64	11	2597	0.0	1.0	0.6562232995214262	0.5826176362080518	0.6584442437898393	0.569395509988123	1.0	1.0	1.0	1.0
Autism	0	82	11	2925	0.0	0.0	1.0	0	64	9	2597	0.0	1.0	0.9999999999999997	0.4824234872446309	0.9999999999999998	0.47014538426843855	1.0	1.0	1.0	1.0
Autism spectrum disorder	0	82	18	2925	0.0	0.0	1.0	0	64	15	2597	0.0	1.0	0.6225369753527593	0.8106864940219434	0.6236752349674783	0.7771695446229363	1.0	1.0	1.0	1.0
Autocatalytic cleavage	0	82	18	2925	0.0	0.0	1.0	0	64	18	2597	0.0	1.0	0.9999999999999999	0.495086717488205	1.0	0.39970029866850143	1.0	1.0	1.0	1.0
Autophagy	1	82	18	2925	1.9817073170731707	2.052287581699346	0.4015058301988585	1	64	14	2597	2.8984375	0.2954699759118299	0.35732029940036336	0.4340761002983627	0.3835308593701356	0.47301742077477016	1.0	1.0	0.9955015838704097	1.0
Bardet-Biedl syndrome	0	82	10	2925	0.0	0.0	1.0	0	64	10	2597	0.0	1.0	0.9999999999999998	0.3353928407331215	1.0	0.31559926830280693	1.0	1.0	1.0	1.0
Biological rhythms	0	82	17	2925	0.0	0.0	1.0	0	64	16	2597	0.0	1.0	0.685735476562073	0.5007927606341793	0.6744895336178506	0.535271368874043	1.0	1.0	1.0	1.0
Blood group antigen	0	82	12	2925	0.0	0.0	1.0	0	64	11	2597	0.0	1.0	0.9999999999999998	0.31769191345431785	1.0	0.3409962617206915	1.0	1.0	1.0	1.0
Calcium	7	82	351	2925	0.7113821138211383	0.6780232558139535	0.3915970430518098	5	64	301	2597	0.6740552325581396	0.430959668769172	0.18671456253784913	11.229412945010523	0.4647896721032854	9.489737166603833	1.0	1.0	0.8754240280229564	1.0
Calcium channel	0	82	41	2925	0.0	0.0	0.6292165813863759	0	64	35	2597	0.0	1.0	0.2513108731871449	1.9067503300625102	0.24905604833836023	1.8607183251343198	1.0	1.0	0.8854024473155997	0.9553017662648748
Calcium transport	1	82	58	2925	0.6150126156433978	0.6034221355858783	1.0	1	64	51	2597	0.7956495098039216	1.0	0.3591078772865861	2.645322320693502	0.36346821005115576	2.527368340867701	1.0	1.0	0.9955015838704097	1.0
Cataract	1	82	15	2925	2.3780487804878048	2.494708994708995	0.3479008030218091	1	64	14	2597	2.8984375	0.2954699759118299	0.9999999999999999	0.5455047931729039	0.40027603481131085	0.49163740397319905	1.0	1.0	1.0	1.0
Cell cycle	0	82	48	2925	0.0	0.0	0.644466070053573	0	64	42	2597	0.0	0.6249755312137486	0.3992279846911331	1.4870887372774182	0.2661208888338955	1.5574401577468588	1.0	1.0	0.998684020074347	0.9553017662648748
Cell division	0	82	27	2925	0.0	0.0	1.0	0	64	23	2597	0.0	1.0	0.6268666870343079	0.8264679508933632	0.6210574433996983	0.9127875203458397	1.0	1.0	1.0	1.0
Cell junction	8	82	210	2925	1.358885017421603	1.4134332352154135	0.38031735439705444	6	64	174	2597	1.3992456896551724	0.44085707460559975	0.8393876984584716	7.1377631262020556	0.6808661762898709	6.997714833418009	1.0	1.0	1.0	1.0
Cell projection	13	82	448	2925	1.0350881968641115	1.042945194069632	0.8764395117963534	8	64	384	2597	0.8453776041666667	0.7226746134630775	0.38570456143834075	16.41773949276479	0.4621824910079657	15.593130646360255	1.0	1.0	0.998684020074347	1.0
Chemotaxis	1	82	19	2925	1.8774069319640565	1.9375857338820301	0.418388018683101	1	64	17	2597	2.386948529411765	0.3465716609575487	1.0	0.6125767040060068	1.0	0.5824751078110979	1.0	1.0	1.0	1.0
Chloride channel	0	82	43	2925	0.0	0.0	0.6326701398661305	0	64	41	2597	0.0	0.6246531790831089	0.3961312361913396	1.435440520064227	0.39426687390848114	1.4152308620852971	1.0	1.0	0.998684020074347	1.0
Chromosomal rearrangement	1	82	36	2925	0.9908536585365854	0.9904761904761905	1.0	0	64	25	2597	0.0	1.0	0.9999999999999998	1.181394090724327	0.9999999999999999	1.0286806336483874	1.0	1.0	1.0	1.0
Chromosome	0	82	12	2925	0.0	0.0	1.0	0	64	10	2597	0.0	1.0	0.9999999999999999	0.4830471657173259	0.9999999999999996	0.4780115485356955	1.0	1.0	1.0	1.0
Ciliopathy	0	82	20	2925	0.0	0.0	1.0	0	64	18	2597	0.0	1.0	0.6428943391677548	0.6720317641596196	0.6495624715583463	0.6332683784373772	1.0	1.0	1.0	1.0
Cilium	0	82	51	2925	0.0	0.0	0.401975047689459	0	64	47	2597	0.0	0.6296171949135254	0.2554866685144361	1.9340818092269063	0.2522369411445114	1.8212191738709333	1.0	1.0	0.8854024473155997	0.9553017662648748
Cilium biogenesis/degradation	0	82	21	2925	0.0	0.0	1.0	0	64	20	2597	0.0	1.0	0.6598371565535411	0.5844585605701204	0.6658029374155793	0.5591650538760289	1.0	1.0	1.0	1.0
Coiled coil	4	82	185	2925	0.7712590639419908	0.7542144779713841	0.8171165039845663	2	64	153	2597	0.5304330065359477	0.5856160479141908	0.3026529254752934	6.958901989783605	0.39115220815237606	6.358325843222626	1.0	1.0	0.9079587764258801	1.0
Congenital myasthenic syndrome	0	82	11	2925	0.0	0.0	1.0	0	64	8	2597	0.0	1.0	0.9999999999999999	0.2750432913630074	1.0	0.22122779821218239	1.0	1.0	1.0	1.0
Copper	0	82	13	2925	0.0	0.0	1.0	0	64	12	2597	0.0	1.0	0.9999999999999998	0.45029262796439745	1.0	0.4563085934711246	1.0	1.0	1.0	1.0
Cytoplasm	21	82	684	2925	1.0951540436456997	1.1319635041910838	0.5988679016413035	14	64	571	2597	0.9949102451838879	1.0	0.5276690630993104	23.686169476180055	0.6107367922632329	23.00375745765701	1.0	1.0	1.0	1.0
Cytoskeleton	5	82	191	2925	0.9337887881496616	0.9275939114648792	1.0	4	64	153	2597	1.0608660130718954	0.7885280227394689	0.5436205804348321	6.685922941317928	0.6737956259071017	6.403106703666737	1.0	1.0	1.0	1.0
DNA damage	0	82	10	2925	0.0	0.0	1.0	0	64	7	2597	0.0	1.0	1.0	0.3671757278070851	1.0	0.3688336629344852	1.0	1.0	1.0	1.0
DNA-binding	0	82	13	2925	0.0	0.0	1.0	0	64	10	2597	0.0	1.0	1.0	0.3743055617628941	1.0	0.37201256565614205	1.0	1.0	1.0	1.0
Differentiation	1	82	110	2925	0.32427937915742794	0.30966134330048706	0.37081309154684894	1	64	94	2597	0.43168218085106386	0.7286323973608083	0.1774234646829566	3.6360768732064868	0.253486631435109	3.442602390263776	1.0	1.0	0.8750215691142027	0.9553017662648748
Direct protein sequencing	9	82	365	2925	0.8795522886735717	0.861282130213945	0.8650526495416945	6	64	311	2597	0.7828577170418006	0.6958378225901509	0.9999999999999996	9.332633379533632	1.0	8.873344654197796	1.0	1.0	1.0	1.0
Dwarfism	0	82	27	2925	0.0	0.0	1.0	0	64	20	2597	0.0	1.0	0.6199293061742097	0.9526022820357595	0.6198722189128775	0.9069936897077207	1.0	1.0	1.0	1.0
ERV	0	82	19	2925	0.0	0.0	1.0	0	64	19	2597	0.0	1.0	0.9999999999999999	0.49391779625729193	1.0	0.38581800110366965	1.0	1.0	1.0	1.0
Ectodermal dysplasia	1	82	17	2925	2.0982783357245336	2.181327160493827	0.3841397573313096	1	64	14	2597	2.8984375	0.2954699759118299	0.9999999999999997	0.527279459823386	0.39781976893494153	0.49034841025900844	1.0	1.0	1.0	1.0
Endocytosis	1	82	58	2925	0.6150126156433978	0.6034221355858783	1.0	0	64	46	2597	0.0	0.6283185618998642	0.5222685062179733	2.087993589889935	0.716939684759771	1.8875774923656299	1.0	1.0	1.0	1.0
Endoplasmic reticulum	7	82	222	2925	1.1247528015820698	1.1408372093023256	0.6727956714646424	6	64	192	2597	1.26806640625	0.4700902752985248	0.9999999999999992	7.227606009092963	0.9999999999999991	7.023699692854229	1.0	1.0	1.0	1.0
Exocytosis	1	82	26	2925	1.3719512195121952	1.391604938271605	0.5240890973133925	0	64	23	2597	0.0	1.0	0.9999999999999996	1.1028665344776099	0.9999999999999996	1.0930384684570789	1.0	1.0	1.0	1.0
Extracellular matrix	1	82	17	2925	2.0982783357245336	2.181327160493827	0.3841397573313096	1	64	14	2597	2.8984375	0.2954699759118299	0.3182059177724405	0.37645102919539114	0.28260217596840315	0.32613256659659046	1.0	1.0	0.941717513407628	0.959406237730068
Fatty acid metabolism	0	82	12	2925	0.0	0.0	1.0	0	64	11	2597	0.0	1.0	0.9999999999999999	0.27919266895636846	1.0	0.249919017067022	1.0	1.0	1.0	1.0
Fertilization	0	82	13	2925	0.0	0.0	1.0	0	64	10	2597	0.0	1.0	0.9999999999999997	0.26092756349142004	1.0	0.2790235355196873	1.0	1.0	1.0	1.0
Flagellum	0	82	24	2925	0.0	0.0	1.0	0	64	22	2597	0.0	1.0	0.6227667534220586	0.856591278742127	0.625150157274524	0.8084409036693871	1.0	1.0	1.0	1.0
GTP-binding	1	82	77	2925	0.4632562559391828	0.4494801819363223	0.7240899975385334	0	64	70	2597	0.0	0.4175850866979536	0.7302105036809864	1.6478600935789807	0.5201094042928796	2.1136063978274167	1.0	1.0	1.0	1.0
Gap junction	1	82	20	2925	1.7835365853658538	1.834957764782326	0.4347996437581132	1	64	19	2597	2.135690789473684	0.378593854644027	0.3395660682681004	0.40827496263679863	1.0	0.5122399888886495	1.0	1.0	0.9784864335620261	1.0
Glycoprotein	47	82	1777	2925	0.9434577322700631	0.8639306358381503	0.5665903234660066	38	64	1598	2597	0.9649366395494369	0.7949309521557235	0.8185492761373008	45.81868355924297	0.7301195747857531	45.26365583994209	1.0	1.0	1.0	1.0
Golgi apparatus	7	82	182	2925	1.3719512195121952	1.4229333333333334	0.351591902433528	4	64	155	2597	1.0471774193548387	0.7909135732466657	0.8284209787467607	6.007843331580698	0.8283725884561601	6.0379008822776	1.0	1.0	1.0	1.0
Growth regulation	0	82	13	2925	0.0	0.0	1.0	0	64	10	2597	0.0	1.0	0.9999999999999999	0.340205668914608	1.0	0.3155340433750025	1.0	1.0	1.0	1.0
Heparan sulfate	0	82	14	2925	0.0	0.0	1.0	0	64	12	2597	0.0	1.0	0.9999999999999998	0.3313463568123471	1.0	0.25988236606346965	1.0	1.0	1.0	1.0
Hereditary spastic paraplegia	0	82	11	2925	0.0	0.0	1.0	0	64	9	2597	0.0	1.0	0.9999999999999999	0.37648352301980514	1.0	0.38227793198065657	1.0	1.0	1.0	1.0
Host cell receptor for virus entry	1	82	48	2925	0.743140243902439	0.7344365642237982	1.0	1	64	41	2597	0.9897103658536585	1.0	0.9999999999999993	1.1425356983920179	1.0	0.9945673881806947	1.0	1.0	1.0	1.0
Host-virus interaction	4	82	142	2925	1.0048093438680867	1.0052025269416573	1.0	2	64	123	2597	0.6598069105691057	0.7677218003881014	0.9999999999999991	4.0325837414787635	1.0	3.991385280128186	1.0	1.0	1.0	1.0
Hydrogen ion transport	0	82	13	2925	0.0	0.0	1.0	0	64	13	2597	0.0	1.0	1.0	0.31270754693100605	1.0	0.28715407975250873	1.0	1.0	1.0	1.0
Hydrolase	8	82	232	2925	1.2300252312867956	1.263996138996139	0.5312487049000828	6	64	200	2597	1.2173437500000002	0.6312032596861705	0.6780293278506644	6.628200278410878	0.5275902155713812	6.4901464388980035	1.0	1.0	1.0	1.0
Immunity	7	82	208	2925	1.2004573170731707	1.226799336650083	0.5180427274994659	6	64	182	2597	1.3377403846153846	0.45163194054174294	0.20663368810112362	4.44002589222335	0.31929721851512355	4.651942223874979	1.0	1.0	0.8854024473155997	1.0
Immunoglobulin	0	82	17	2925	0.0	0.0	1.0	0	64	15	2597	0.0	1.0	1.0	0.10903866358508633	1.0	0.09913654523222229	1.0	1.0	1.0	1.0
Inflammatory response	1	82	50	2925	0.7134146341463414	0.7039556563366087	1.0	1	64	44	2597	0.9222301136363636	1.0	0.7380037864429162	1.5120187709140116	1.0	1.4795355669147634	1.0	1.0	1.0	1.0
Innate immunity	3	82	89	2925	1.2023842148533843	1.217397703856344	0.7378454857342706	2	64	81	2597	1.001929012345679	1.0	0.7325014258729641	2.422646781008208	0.7321924287049314	2.43747671551825	1.0	1.0	1.0	1.0
Integrin	0	82	12	2925	0.0	0.0	1.0	0	64	11	2597	0.0	1.0	0.9999999999999998	0.33325226882324355	0.9999999999999997	0.19976727711948405	1.0	1.0	1.0	1.0
Intellectual disability	5	82	119	2925	1.4987702398032383	1.5544543176122123	0.3842409269927187	3	64	103	2597	1.1818871359223302	0.7398714966229266	0.9999999999999996	4.723114900406229	0.7952977740334514	4.4027060752370515	1.0	1.0	1.0	1.0
Ion channel	4	82	230	2925	0.6203605514316013	0.593828000907647	0.4061192055714324	3	64	205	2597	0.593826219512195	0.4803268390709157	0.09358352650949657	8.565909757408424	0.12457691676706728	8.164396951265788	1.0	1.0	0.7319568680564197	0.8024219050584628
Ion transport	9	82	382	2925	0.8404099093346955	0.8164089757244115	0.7389286014130554	6	64	350	2597	0.695625	0.45693714066735647	0.1687516442438322	13.735376689793904	0.21194240398526762	13.038234089654132	1.0	1.0	0.8750215691142027	0.9553017662648748
Isopeptide bond	1	82	104	2925	0.3429878048780488	0.328419033920652	0.3673135220618704	1	64	87	2597	0.46641522988505746	0.7232464229676643	0.25497282551975964	3.2025802646696904	0.2565835566585777	3.0980915393942294	1.0	1.0	0.8854024473155997	0.9553017662648748
Lectin	0	82	37	2925	0.0	0.0	0.6250413866134237	0	64	30	2597	0.0	1.0	0.6220532999741782	0.9281163884135364	0.6214096857280718	0.9503529553019381	1.0	1.0	1.0	1.0
Ligand-gated ion channel	0	82	59	2925	0.0	0.0	0.41199583394785455	0	64	54	2597	0.0	0.6428873816285114	0.16643656996063969	2.1347297065196593	0.25347373508070503	1.8897468322542474	1.0	1.0	0.8750215691142027	0.9553017662648748
Ligase	0	82	11	2925	0.0	0.0	1.0	0	64	9	2597	0.0	1.0	1.0	0.39658100030379206	0.9999999999999999	0.3695298362513471	1.0	1.0	1.0	1.0
Lipid droplet	0	82	14	2925	0.0	0.0	1.0	0	64	11	2597	0.0	1.0	1.0	0.3456011292013458	1.0	0.34775844486208696	1.0	1.0	1.0	1.0
Lipoprotein	11	82	417	2925	0.9409545534304264	0.929959064733227	1.0	9	64	366	2597	0.9978227459016394	1.0	0.8637768736085111	10.212948235253766	0.9999999999999999	10.87015910274392	1.0	1.0	1.0	1.0
Lyase	1	82	17	2925	2.0982783357245336	2.181327160493827	0.3841397573313096	1	64	15	2597	2.705208333333333	0.3129263915299649	1.0	0.6021956029439438	1.0	0.5514216874248203	1.0	1.0	1.0	1.0
Manganese	1	82	27	2925	1.3211382113821137	1.3376068376068375	0.5375505302282946	1	64	25	2597	1.6231250000000002	0.46567525893289363	1.0	0.9461756707835067	0.9999999999999999	0.8694325773940007	1.0	1.0	1.0	1.0
Metalloprotease	0	82	32	2925	0.0	0.0	1.0	0	64	28	2597	0.0	1.0	0.6318319801425483	0.7865908574756424	0.6700935995632404	0.5515073880842233	1.0	1.0	1.0	1.0
Methylation	1	82	114	2925	0.31290115532734275	0.29826286463454604	0.37565222207714166	1	64	101	2597	0.40176361386138615	0.5160501650225546	0.2546321974806166	3.240004242990605	0.2543565355865144	3.375431564497937	1.0	1.0	0.8854024473155997	0.9553017662648748
Microsome	0	82	12	2925	0.0	0.0	1.0	0	64	10	2597	0.0	1.0	0.9999999999999999	0.37527721244185885	1.0	0.30258593522297217	1.0	1.0	1.0	1.0
Microtubule	0	82	17	2925	0.0	0.0	1.0	0	64	9	2597	0.0	1.0	0.6478036091658917	0.6406948474418932	0.6584583441197122	0.5853032928556903	1.0	1.0	1.0	1.0
Mitochondrion inner membrane	0	82	11	2925	0.0	0.0	1.0	0	64	10	2597	0.0	1.0	0.9999999999999999	0.22789731947206626	1.0	0.2580366570532399	1.0	1.0	1.0	1.0
Mitosis	0	82	11	2925	0.0	0.0	1.0	0	64	8	2597	0.0	1.0	0.9999999999999997	0.37416651724548267	1.0	0.3843416219311499	1.0	1.0	1.0	1.0
Myristate	2	82	63	2925	1.132404181184669	1.1401639344262295	0.6962759422058232	2	64	58	2597	1.3992456896551724	0.653075750137759	0.9999999999999998	1.6969966575509612	1.0	1.8166668092088067	1.0	1.0	1.0	1.0
NAD	0	82	15	2925	0.0	0.0	1.0	0	64	14	2597	0.0	1.0	1.0	0.43085860126853603	1.0	0.3870866468776743	1.0	1.0	1.0	1.0
Neurodegeneration	3	82	75	2925	1.4268292682926829	1.4614978902953586	0.46696723727099293	3	64	66	2597	1.8444602272727273	0.2209044502297345	0.9999999999999989	3.0037990991120616	1.0	2.9640591771051836	1.0	1.0	1.0	1.0
Neuropathy	0	82	19	2925	0.0	0.0	1.0	0	64	16	2597	0.0	1.0	0.620975094717352	0.8159067946962502	0.6227394275094954	0.7770894788287928	1.0	1.0	1.0	1.0
Neurotransmitter transport	0	82	20	2925	0.0	0.0	1.0	0	64	17	2597	0.0	1.0	0.6626679401716044	0.581068248946455	0.6570478378093035	0.6030682528739801	1.0	1.0	1.0	1.0
Notch signaling pathway	0	82	14	2925	0.0	0.0	1.0	0	64	13	2597	0.0	1.0	0.9999999999999999	0.3698082119632633	1.0	0.2814752556345829	1.0	1.0	1.0	1.0
Nucleus	8	82	272	2925	1.0491391678622668	1.056101556101556	0.8467869240152119	6	64	219	2597	1.1117294520547945	0.8181971932238938	0.7224142677316682	9.400089452537363	0.7211994696581012	9.34208020522194	1.0	1.0	1.0	1.0
Obesity	0	82	22	2925	0.0	0.0	1.0	0	64	17	2597	0.0	1.0	0.6332645463230351	0.7435612526769229	0.6430711262195719	0.6692168716282794	1.0	1.0	1.0	1.0
Phagocytosis	0	82	13	2925	0.0	0.0	1.0	0	64	11	2597	0.0	1.0	0.6653623749597674	0.5534285696912198	0.6694083448509185	0.518971920537586	1.0	1.0	1.0	1.0
Phospholipid metabolism	0	82	10	2925	0.0	0.0	1.0	0	64	10	2597	0.0	1.0	0.9999999999999997	0.2698824909752511	1.0	0.2744761880166501	1.0	1.0	1.0	1.0
Phosphoprotein	33	82	1290	2925	0.912507090187181	0.8497394184404072	0.5003353705309023	23	64	1087	2597	0.858598781048758	0.3703948477828607	0.008459892588356104	44.343025949004	0.02716428078951211	42.06091412402671	1.0	1.0	0.13233689120357048	0.3495472533536043
Potassium	3	82	87	2925	1.2300252312867956	1.2472875226039783	0.7348185966116876	2	64	78	2597	1.0404647435897436	0.71827277308415	0.9999999999999996	2.8127107262672646	0.9999999999999997	2.6649402884465907	1.0	1.0	1.0	1.0
Potassium channel	0	82	53	2925	0.0	0.0	0.40301722451329164	0	64	46	2597	0.0	0.6283185618998642	0.2559887045924445	1.7535399060113648	0.25797477195302765	1.6576387581321397	1.0	1.0	0.8854024473155997	0.9553017662648748
Potassium transport	3	82	83	2925	1.2893035556861592	1.3115506329113924	0.5046702386602082	2	64	74	2597	1.0967060810810811	0.7042525655888076	0.9999999999999992	2.699504266337616	1.0	2.5477782131638254	1.0	1.0	1.0	1.0
Prenylation	0	82	63	2925	0.0	0.0	0.4221382322413463	0	64	55	2597	0.0	0.6452850879984928	0.4117794211894444	1.13885619302315	0.39494024783556747	1.379862596544125	1.0	1.0	0.998684020074347	1.0
Protease inhibitor	0	82	13	2925	0.0	0.0	1.0	0	64	12	2597	0.0	1.0	1.0	0.43192825009746827	1.0	0.37582589467314365	1.0	1.0	1.0	1.0
Protein phosphatase	0	82	20	2925	0.0	0.0	1.0	0	64	15	2597	0.0	1.0	0.6155225346572668	0.9772891032303417	0.6155209338072108	0.9483164005399674	1.0	1.0	1.0	1.0
Protein transport	3	82	84	2925	1.2739547038327526	1.294889826535396	0.5096499831725073	1	64	72	2597	0.5635850694444444	1.0	0.735356714269087	2.4959089231835545	1.0	2.5762800571335025	1.0	1.0	1.0	1.0
Proteoglycan	0	82	31	2925	0.0	0.0	1.0	0	64	25	2597	0.0	1.0	0.6256545035156058	0.8533075178114591	0.6296087634194152	0.795194257267807	1.0	1.0	1.0	1.0
Proteomics identification	69	82	2355	2925	1.0451297188131117	1.29325661215425	0.47999000082275667	53	64	2043	2597	1.0526875305922663	0.5360954134057128	0.36907299598512927	71.81905847884062	1.0	69.19537885763702	1.0	1.0	0.998684020074347	1.0
Proto-oncogene	0	82	43	2925	0.0	0.0	0.6326701398661305	0	64	31	2597	0.0	1.0	0.3987911696690356	1.3333160011318	0.4000400077552741	1.2858826428576327	1.0	1.0	0.998684020074347	1.0
RNA-binding	0	82	14	2925	0.0	0.0	1.0	0	64	13	2597	0.0	1.0	0.6285247301346194	0.7227954292821911	0.627658826948432	0.7126308111854787	1.0	1.0	1.0	1.0
Repeat	20	82	811	2925	0.8796727917957354	0.8368337343501489	0.5340234986235552	15	64	669	2597	0.9098234304932735	0.7727237031800634	0.17653275649925798	25.894606703685234	0.5843937744385399	22.33217338706174	1.0	1.0	0.8750215691142027	1.0
Repressor	0	82	15	2925	0.0	0.0	1.0	0	64	11	2597	0.0	1.0	0.9999999999999999	0.3818826403269535	1.0	0.347152538887715	1.0	1.0	1.0	1.0
Retinitis pigmentosa	0	82	23	2925	0.0	0.0	1.0	0	64	17	2597	0.0	1.0	0.6286609486616265	0.7719177130322012	0.6395745510111952	0.6803943093423848	1.0	1.0	1.0	1.0
S-nitrosylation	0	82	14	2925	0.0	0.0	1.0	0	64	13	2597	0.0	1.0	0.9999999999999998	0.333428702687688	1.0	0.28094464119784024	1.0	1.0	1.0	1.0
SH2 domain	0	82	28	2925	0.0	0.0	1.0	0	64	23	2597	0.0	1.0	0.6211347855434465	0.9675181222444866	0.6202681325132056	0.9933389862269413	1.0	1.0	1.0	1.0
SH3-binding	0	82	10	2925	0.0	0.0	1.0	0	64	7	2597	0.0	1.0	0.9999999999999999	0.27905362443895715	1.0	0.17580526052636294	1.0	1.0	1.0	1.0
Secreted	5	82	272	2925	0.6557119799139167	0.6264896152536602	0.4382529921951187	5	64	224	2597	0.90576171875	1.0	0.5453880260939206	6.945576472584777	0.6757095018487924	6.469961309126688	1.0	1.0	1.0	1.0
Serine protease	0	82	22	2925	0.0	0.0	1.0	0	64	21	2597	0.0	1.0	0.6646605980710845	0.5817316995345807	0.6730076664340977	0.5468840756573724	1.0	1.0	1.0	1.0
Serine protease inhibitor	0	82	12	2925	0.0	0.0	1.0	0	64	11	2597	0.0	1.0	0.9999999999999998	0.39440065627848375	1.0	0.33609079533539526	1.0	1.0	1.0	1.0
Serine/threonine-protein kinase	1	82	60	2925	0.5945121951219512	0.5825486503452605	1.0	0	64	53	2597	0.0	0.6406003511109282	0.5094940827388637	2.479247738826424	0.5091582381399576	2.3441470508061606	1.0	1.0	1.0	1.0
Sodium	2	82	115	2925	0.6203605514316013	0.6039823008849557	0.770672067372842	2	64	107	2597	0.7584696261682242	1.0	0.4295786692472515	3.989241762892068	0.42930831470414094	3.7123060837877526	1.0	1.0	1.0	1.0
Sodium channel	0	82	28	2925	0.0	0.0	1.0	0	64	26	2597	0.0	1.0	0.41079604789741575	1.1219096413401806	0.4254819429841275	1.0173320876891199	1.0	1.0	0.998684020074347	1.0
Sodium transport	2	82	99	2925	0.7206208425720622	0.7077319587628866	1.0	2	64	92	2597	0.8821331521739131	1.0	0.5771737834869336	3.488001757649638	0.5779152243701328	3.2651702933684574	1.0	1.0	1.0	1.0
Spermatogenesis	0	82	23	2925	0.0	0.0	1.0	0	64	21	2597	0.0	1.0	0.6576894468945081	0.6134165884585768	0.6630032855066862	0.5866463098535185	1.0	1.0	1.0	1.0
Stress response	0	82	12	2925	0.0	0.0	1.0	0	64	9	2597	0.0	1.0	0.9999999999999997	0.37479019571817773	1.0	0.3655974909703479	1.0	1.0	1.0	1.0
Sugar transport	1	82	16	2925	2.229420731707317	2.3275720164609055	0.3662761068541842	1	64	16	2597	2.5361328125	0.32995687601566687	0.33678803017974895	0.40336286205333133	0.3344716383409061	0.39800397554745426	1.0	1.0	0.9784864335620261	1.0
Synaptosome	0	82	30	2925	0.0	0.0	1.0	0	64	24	2597	0.0	1.0	0.42050275320673364	1.0529752476320222	0.614763972994345	0.9882781988970561	1.0	1.0	0.998684020074347	1.0
T cell receptor	0	82	23	2925	0.0	0.0	1.0	0	64	23	2597	0.0	1.0	1.0	0.12297119597793812	1.0	0.18169779195156888	1.0	1.0	1.0	1.0
TPR repeat	0	82	11	2925	0.0	0.0	1.0	0	64	11	2597	0.0	1.0	0.9999999999999999	0.4011776225054037	0.9999999999999999	0.36119570395298706	1.0	1.0	1.0	1.0
Thiol protease	0	82	11	2925	0.0	0.0	1.0	0	64	10	2597	0.0	1.0	0.9999999999999998	0.25847151319968636	1.0	0.22312576140750687	1.0	1.0	1.0	1.0
Transcription	1	82	39	2925	0.9146341463414633	0.9113060428849903	1.0	0	64	33	2597	0.0	1.0	1.0	1.3692422617601214	1.0	1.3072527314383908	1.0	1.0	1.0	1.0
Transcription regulation	1	82	38	2925	0.9387034659820283	0.9362696029362696	1.0	0	64	32	2597	0.0	1.0	1.0	1.3403613953341287	1.0	1.2599154533318817	1.0	1.0	1.0	1.0
Transmembrane	56	82	2026	2925	0.9859629692052104	0.954470909800859	0.9034200875038833	44	64	1828	2597	0.9767163566739607	0.7821972745279848	0.719065236485008	54.32298477343588	0.808547214644521	54.57408860630503	1.0	1.0	1.0	1.0
Transmembrane helix	56	82	2019	2925	0.9893813648389085	0.9655550766095851	0.903760533510334	44	64	1822	2597	0.9799327661909989	0.7834855438529086	0.7185559466540189	54.14506318056287	0.7185852141328957	54.40622205935501	1.0	1.0	1.0	1.0
Transposable element	0	82	19	2925	0.0	0.0	1.0	0	64	19	2597	0.0	1.0	0.9999999999999999	0.49391779625729193	1.0	0.38581800110366965	1.0	1.0	1.0	1.0
Tumor suppressor	0	82	31	2925	0.0	0.0	1.0	0	64	24	2597	0.0	1.0	0.4240986934562296	1.0359562248604508	0.6202541715921812	0.9128195349889272	1.0	1.0	0.998684020074347	1.0
Tyrosine-protein kinase	0	82	60	2925	0.0	0.0	0.414249711446649	0	64	50	2597	0.0	0.6344752186787433	0.16592509622516075	2.2308540221205804	0.25335078786425275	1.8989101568328155	1.0	1.0	0.8750215691142027	0.9553017662648748
Ubl conjugation	8	82	295	2925	0.9673418768085986	0.9628025237781336	1.0	6	64	254	2597	0.9585383858267716	1.0	0.6034979314999455	9.795490320232348	0.7218030523823192	9.251753666963607	1.0	1.0	1.0	1.0
Ubl conjugation pathway	1	82	38	2925	0.9387034659820283	0.9362696029362696	1.0	0	64	33	2597	0.0	1.0	1.0	0.9875714485671493	1.0	0.9444139772862712	1.0	1.0	1.0	1.0
Viral envelope protein	0	82	12	2925	0.0	0.0	1.0	0	64	12	2597	0.0	1.0	1.0	0.3027154644426567	1.0	0.1743704066019515	1.0	1.0	1.0	1.0
Virion	0	82	12	2925	0.0	0.0	1.0	0	64	12	2597	0.0	1.0	1.0	0.3027154644426567	1.0	0.1743704066019515	1.0	1.0	1.0	1.0
Vision	1	82	37	2925	0.9640738299274885	0.9626200274348422	1.0	1	64	31	2597	1.3089717741935485	0.5407174294767945	1.0	1.0150671877823538	1.0	0.9330094308379913	1.0	1.0	1.0	1.0
Voltage-gated channel	1	82	88	2925	0.40534922394678496	0.39108840641407694	0.5170291464519577	1	64	76	2597	0.533922697368421	1.0	0.2562979957573969	3.067298777094777	0.3604251150850623	2.9779591958586558	1.0	1.0	0.8854024473155997	1.0
Wnt signaling pathway	1	82	45	2925	0.7926829268292683	0.7853535353535354	1.0	0	64	37	2597	0.0	1.0	0.9999999999999994	1.3260917902966296	1.0	1.1893742505515754	1.0	1.0	1.0	1.0
Zinc	4	82	193	2925	0.7392897763174523	0.7201193867860535	0.6559725092295746	2	64	172	2597	0.47183866279069764	0.4387878131971714	0.39991355143830576	6.383895996916152	0.5125561392330165	5.969838392217889	1.0	1.0	0.998684020074347	1.0
Zinc transport	0	82	15	2925	0.0	0.0	1.0	0	64	15	2597	0.0	1.0	0.9999999999999997	0.3651135916116842	1.0	0.37124355240427975	1.0	1.0	1.0	1.0
Zinc-finger	3	82	82	2925	1.3050267697798927	1.3286332318538696	0.49973874574849897	1	64	71	2597	0.5715228873239436	1.0	0.9999999999999991	3.140726863582155	1.0	2.991963592541114	1.0	1.0	1.0	1.0
Zymogen	0	82	28	2925	0.0	0.0	1.0	0	64	24	2597	0.0	1.0	0.647416453549147	0.6670546759273244	0.6657630737263638	0.5730859017456353	1.0	1.0	1.0	1.0
cAMP	0	82	19	2925	0.0	0.0	1.0	0	64	19	2597	0.0	1.0	0.6453077446276111	0.6656027701389695	0.681252844968534	0.5123468686755326	1.0	1.0	1.0	1.0
cAMP-binding	0	82	13	2925	0.0	0.0	1.0	0	64	13	2597	0.0	1.0	0.9999999999999997	0.40879209041649645	1.0	0.34575743636206174	1.0	1.0	1.0	1.0
cGMP	0	82	10	2925	0.0	0.0	1.0	0	64	10	2597	0.0	1.0	0.9999999999999999	0.3746137618537333	0.9999999999999996	0.3183588267528037	1.0	1.0	1.0	1.0
