## Supplementary material for "A structural screen for candidate polyphosphate binding surfaces in human membrane associated proteins": Data_S8_V11.7.csv

base_accession	Gene	Protein_Name	functional_group	all185_patch_id	all185_Entry_ID	all185_PDI100	all185_selections_of_135	all185_minimum_rank	all185_median_rank	all185_maximum_rank	all185_results	all185_models	all185_stable_results	all185_models_with_stable_result	all185_publication_model_annotation	all185_exposure_qualification	has_normal_conditional74_result	normal_conditional74_patch_id	normal_conditional74_Entry_ID	normal_conditional74_PDI100	normal_conditional74_selections_of_135	normal_conditional74_minimum_rank	normal_conditional74_median_rank	normal_conditional74_maximum_rank	normal_conditional74_results	normal_conditional74_models	normal_conditional74_stable_results	normal_conditional74_models_with_stable_result	normal_conditional74_publication_model_annotation	normal_conditional74_exposure_qualification	best_completed_canonical_PDI100	best_completed_canonical_patch_id
O75110	ATP9A	Probable phospholipid-transporting ATPase IIA	translocase	AF-O75110-F1-model_v6_patch003	AF-O75110-F1	82.298253077172504	108	51	116	298	1	1	0	0	Conditional	Model-level classification; pose accessibility not established.	True	AF-O75110-F1-model_v6_patch003	AF-O75110-F1	82.298253077172504	108	51	116	298	1	1	0	0	Conditional	Model-level classification; pose accessibility not established.	82.2982530771725	AF-O75110-F1-model_v6_patch003
O94911	ABCA8	ABC-type organic anion transporter ABCA8	translocase	AF-O94911-F1-model_v6_patch009	AF-O94911-F1	81.146285176713207	73	37	159	1472	1	1	0	0	Yes	Model-level classification; pose accessibility not established.	True	AF-O94911-F1-model_v6_patch009	AF-O94911-F1	81.146285176713207	73	37	159	1472	1	1	0	0	Yes	Model-level classification; pose accessibility not established.	81.1462851767132	AF-O94911-F1-model_v6_patch009
P04839	CYBB	NADPH oxidase 2	oxidoreductase	AF-P04839-F1-model_v6_patch002	AF-P04839-F1	80.718973104403858	81	72	166	431	1	1	0	0	Yes	Model-level classification; pose accessibility not established.	True	AF-P04839-F1-model_v6_patch002	AF-P04839-F1	80.718973104403858	81	72	166	431	1	1	0	0	Yes	Model-level classification; pose accessibility not established.	80.71897310440386	AF-P04839-F1-model_v6_patch002
P29474	NOS3	Nitric oxide synthase 3	oxidoreductase	AF-P29474-F1-model_v6_patch002	AF-P29474-F1	81.426372379034802	81	83	158	410	1	1	0	0	No	Model-level classification; pose accessibility not established.	False								0	0	0	0			81.4263723790348	AF-P29474-F1-model_v6_patch002
P33527	ABCC1	Multidrug resistance-associated protein 1	translocase	AF-P33527-8-F1-model_v6_patch008	AF-P33527-8-F1	87.622248059627054	135	12	22	47	16	5	2	2	Review	Model-level classification; pose accessibility not established.	False								0	0	0	0			73.79789928003176	AF-P33527-F1-model_v6_patch004
Q8NB49	ATP11C	Phospholipid-transporting ATPase IG	translocase	AF-Q8NB49-F1-model_v6_patch009	AF-Q8NB49-F1	83.549735074495189	135	40	86	184	2	1	1	1	Yes	Model-level classification; pose accessibility not established.	True	AF-Q8NB49-F1-model_v6_patch009	AF-Q8NB49-F1	83.549735074495189	135	40	86	184	2	1	1	1	Yes	Model-level classification; pose accessibility not established.	83.54973507449519	AF-Q8NB49-F1-model_v6_patch009
Q92887	ABCC2	ATP-binding cassette sub-family C member 2	translocase	AF-Q92887-F1-model_v6_patch010	AF-Q92887-F1	88.088646865788405	135	5	17	76	6	1	2	1	Yes	Model-level classification; pose accessibility not established.	True	AF-Q92887-F1-model_v6_patch010	AF-Q92887-F1	88.088646865788405	135	5	17	76	6	1	2	1	Yes	Model-level classification; pose accessibility not established.	88.0886468657884	AF-Q92887-F1-model_v6_patch010
Q96J66	ABCC11	ATP-binding cassette sub-family C member 11	translocase	AF-Q96J66-F1-model_v6_patch004	AF-Q96J66-F1	81.930495211614371	69	91	181	1357	2	1	0	0	Yes	Model-level classification; pose accessibility not established.	True	AF-Q96J66-F1-model_v6_patch004	AF-Q96J66-F1	81.930495211614371	69	91	181	1357	2	1	0	0	Yes	Model-level classification; pose accessibility not established.	81.93049521161437	AF-Q96J66-F1-model_v6_patch004
Q96PH1	NOX5	NADPH oxidase 5	oxidoreductase	AF-Q96PH1-2-F1-model_v6_patch001	AF-Q96PH1-2-F1	83.641297892772528	104	18	104	376	1	1	0	0	Review	Model-level classification; pose accessibility not established.	False								0	0	0	0			73.5504887451485	AF-Q96PH1-F1-model_v6_patch001
Q9H172	ABCG4	ATP-binding cassette sub-family G member 4	translocase	AF-Q9H172-F1-model_v6_patch004	AF-Q9H172-F1	82.407387778101352	108	48	106	333	2	2	0	0	Yes	Model-level classification; pose accessibility not established.	True	AF-Q9H172-F1-model_v6_patch004	AF-Q9H172-F1	82.407387778101352	108	48	106	333	2	2	0	0	Yes	Model-level classification; pose accessibility not established.	82.40738777810135	AF-Q9H172-F1-model_v6_patch004
Q9HBY0	NOX3	NADPH oxidase 3	oxidoreductase	AF-Q9HBY0-F1-model_v6_patch002	AF-Q9HBY0-F1	82.510996764999035	103	34	105	384	1	1	0	0	Yes	Model-level classification; pose accessibility not established.	True	AF-Q9HBY0-F1-model_v6_patch002	AF-Q9HBY0-F1	82.510996764999035	103	34	105	384	1	1	0	0	Yes	Model-level classification; pose accessibility not established.	82.51099676499904	AF-Q9HBY0-F1-model_v6_patch002
Q9NP58	ABCB6	ATP-binding cassette sub-family B member 6	translocase	AF-Q9NP58-F1-model_v6_patch007	AF-Q9NP58-F1	84.023079973218657	135	38	76	185	1	1	1	1	Yes	Model-level classification; pose accessibility not established.	True	AF-Q9NP58-F1-model_v6_patch007	AF-Q9NP58-F1	84.023079973218657	135	38	76	185	1	1	1	1	Yes	Model-level classification; pose accessibility not established.	84.02307997321866	AF-Q9NP58-F1-model_v6_patch007
Q9NPH5	NOX4	NADPH oxidase 4	oxidoreductase	AF-Q9NPH5-F1-model_v6_patch003	AF-Q9NPH5-F1	84.586044860290471	135	34	65	156	2	2	2	2	Conditional	Model-level classification; pose accessibility not established.	True	AF-Q9NPH5-F1-model_v6_patch003	AF-Q9NPH5-F1	84.586044860290471	135	34	65	156	1	1	1	1	Conditional	Model-level classification; pose accessibility not established.	84.58604486029047	AF-Q9NPH5-F1-model_v6_patch003
Q9NRD8	DUOX2	Dual oxidase 2	oxidoreductase	AF-Q9NRD8-F1-model_v6_patch002	AF-Q9NRD8-F1	87.801910768201481	135	10	19	41	2	1	1	1	Yes	Model-level classification; pose accessibility not established.	True	AF-Q9NRD8-F1-model_v6_patch002	AF-Q9NRD8-F1	87.801910768201481	135	10	19	41	2	1	1	1	Yes	Model-level classification; pose accessibility not established.	87.80191076820148	AF-Q9NRD8-F1-model_v6_patch002
Q9NRD9	DUOX1	Dual oxidase 1	oxidoreductase	AF-Q9NRD9-2-F1-model_v6_patch002	AF-Q9NRD9-2-F1	86.897024586909239	106	14	53	712	3	2	2	1	Review	Model-level classification; pose accessibility not established.	True	AF-Q9NRD9-F1-model_v6_patch008	AF-Q9NRD9-F1	85.768536122631218	135	11	42	180	2	1	2	1	Yes	Model-level classification; pose accessibility not established.	85.76853612263122	AF-Q9NRD9-F1-model_v6_patch008
Q9NTI2	ATP8A2	Phospholipid-transporting ATPase IB	translocase	AF-Q9NTI2-1-F1-model_v6_patch008	AF-Q9NTI2-1-F1	81.624293530026605	107	60	140	339	1	1	0	0	Yes	Model-level classification; pose accessibility not established.	True	AF-Q9NTI2-1-F1-model_v6_patch008	AF-Q9NTI2-1-F1	81.624293530026605	107	60	140	339	1	1	0	0	Yes	Model-level classification; pose accessibility not established.
Q9Y5S8	NOX1	NADPH oxidase 1	oxidoreductase	AF-Q9Y5S8-F1-model_v6_patch003	AF-Q9Y5S8-F1	91.956257033800085	135	2	4	14	4	2	4	2	Yes	Model-level classification; pose accessibility not established.	True	AF-Q9Y5S8-F1-model_v6_patch003	AF-Q9Y5S8-F1	91.956257033800085	135	2	4	14	2	1	2	1	Yes	Model-level classification; pose accessibility not established.	91.95625703380007	AF-Q9Y5S8-F1-model_v6_patch003
