## Supplementary material for "A structural screen for candidate polyphosphate binding surfaces in human membrane associated proteins": NOX_DUOX_family.csv

UniProt_ID	Gene	Protein_Name	n_models	n_complete_patch_runs	best_PDI	best_patch	canonical_best_PDI	n_PDI_above80	n_curated_patch_runs	source_length	Keywords	curated_status
P04839	CYBB	NADPH oxidase 2	1	5	80.71897310440386	AF-P04839-F1-model_v6_patch002	80.71897310440386	1	1	570	3D-structure;Cell membrane;Chronic granulomatous disease;Direct protein sequencing;Disease variant;Electron transport;FAD;Flavoprotein;Glycoprotein;Heme;Ion channel;Ion transport;Iron;Isopeptide bond;Membrane;Metal-binding;NADP;Oxidoreductase;Phosphoprotein;Proteomics identification;Reference proteome;Transmembrane;Transmembrane helix;Transport;Ubl conjugation;Voltage-gated channel	YES
Q9NRD9	DUOX1	Dual oxidase 1	2	13	86.89702458690924	AF-Q9NRD9-2-F1-model_v6_patch002	85.76853612263122	3	2	1551	3D-structure;Alternative splicing;Calcium;Cell membrane;FAD;Flavoprotein;Glycoprotein;Hydrogen peroxide;Membrane;Metal-binding;NADP;Oxidoreductase;Peroxidase;Proteomics identification;Reference proteome;Repeat;Signal;Thyroid hormones biosynthesis;Transmembrane;Transmembrane helix	YES
Q9NRD8	DUOX2	Dual oxidase 2	1	9	87.80191076820148	AF-Q9NRD8-F1-model_v6_patch002	87.80191076820148	2	2	1548	Calcium;Cell junction;Cell membrane;Congenital hypothyroidism;Disease variant;Disulfide bond;FAD;Flavoprotein;Glycoprotein;Hydrogen peroxide;Membrane;Metal-binding;NADP;Oxidoreductase;Peroxidase;Proteomics identification;Reference proteome;Repeat;Signal;Thyroid hormones biosynthesis;Transmembrane;Transmembrane helix	YES
Q9Y5S8	NOX1	NADPH oxidase 1	2	6	91.95625703380007	AF-Q9Y5S8-F1-model_v6_patch003	91.95625703380007	4	2	564	Alternative splicing;Cell junction;Cell membrane;Cell projection;Electron transport;FAD;Flavoprotein;Glycoprotein;Heme;Iron;Membrane;Metal-binding;NADP;Oxidoreductase;Phosphoprotein;Proteomics identification;Reference proteome;Transmembrane;Transmembrane helix;Transport	YES
Q9HBY0	NOX3	NADPH oxidase 3	1	6	82.51099676499904	AF-Q9HBY0-F1-model_v6_patch002	82.51099676499904	1	1	568	Cell membrane;Glycoprotein;Heme;Iron;Membrane;Metal-binding;Oxidoreductase;Reference proteome;Transmembrane;Transmembrane helix	YES
Q9NPH5	NOX4	NADPH oxidase 4	4	13	84.58604486029047	AF-Q9NPH5-F1-model_v6_patch003	84.58604486029047	2	1	578	Alternative splicing;Cell junction;Cell membrane;Cytoplasm;Disulfide bond;Endoplasmic reticulum;Glycoprotein;Membrane;NADP;Nucleus;Oxidoreductase;Proteomics identification;Reference proteome;Transmembrane;Transmembrane helix	CONDITIONAL
Q96PH1	NOX5	NADPH oxidase 5	5	27	83.64129789277253	AF-Q96PH1-2-F1-model_v6_patch001	73.5504887451485	1	0	765	3D-structure;Alternative splicing;Angiogenesis;Calcium;Cell membrane;Electron transport;Endoplasmic reticulum;FAD;Flavoprotein;Ion channel;Ion transport;Membrane;Metal-binding;NADP;Oxidoreductase;Proteomics identification;Reference proteome;Repeat;Transmembrane;Transmembrane helix;Transport
