## Supplementary material for "A structural screen for candidate polyphosphate binding surfaces in human membrane associated proteins": LPL_LIPI_phosphate_atoms.csv

protein	model	patch	phosphate_number	phosphorus_atom_serial	oxygen_atom_serial	oxygen_is_bridging	phosphorus_oxygen_distance_A	phosphates_sharing_this_oxygen
LPL	AF-P06858-F1-model_v6	patch001	1	18	17	True	1.6461682781538471	2;1
LPL	AF-P06858-F1-model_v6	patch001	1	18	19	False	1.546072119921965	1
LPL	AF-P06858-F1-model_v6	patch001	1	18	20	False	1.537126214726689	1
LPL	AF-P06858-F1-model_v6	patch001	1	18	21	False	1.53547517075334	1
LPL	AF-P06858-F1-model_v6	patch001	2	14	13	True	1.672366287629597	3;2
LPL	AF-P06858-F1-model_v6	patch001	2	14	15	False	1.5328418052754174	2
LPL	AF-P06858-F1-model_v6	patch001	2	14	16	False	1.5268755679491368	2
LPL	AF-P06858-F1-model_v6	patch001	2	14	17	True	1.6475390738917244	2;1
LPL	AF-P06858-F1-model_v6	patch001	3	10	9	True	1.6753853288124507	4;3
LPL	AF-P06858-F1-model_v6	patch001	3	10	11	False	1.5329207415910306	3
LPL	AF-P06858-F1-model_v6	patch001	3	10	12	False	1.5220361362333021	3
LPL	AF-P06858-F1-model_v6	patch001	3	10	13	True	1.6689280991103241	3;2
LPL	AF-P06858-F1-model_v6	patch001	4	6	5	True	1.6750779086358942	5;4
LPL	AF-P06858-F1-model_v6	patch001	4	6	7	False	1.5273395169378665	4
LPL	AF-P06858-F1-model_v6	patch001	4	6	8	False	1.526452750660825	4
LPL	AF-P06858-F1-model_v6	patch001	4	6	9	True	1.6754050256579751	4;3
LPL	AF-P06858-F1-model_v6	patch001	5	2	1	True	1.6770754306232027	5;6
LPL	AF-P06858-F1-model_v6	patch001	5	2	3	False	1.5265729592783968	5
LPL	AF-P06858-F1-model_v6	patch001	5	2	4	False	1.528312468050954	5
LPL	AF-P06858-F1-model_v6	patch001	5	2	5	True	1.6762580350292142	5;4
LPL	AF-P06858-F1-model_v6	patch001	6	22	1	True	1.6767161357844687	5;6
LPL	AF-P06858-F1-model_v6	patch001	6	22	23	False	1.52710248510046	6
LPL	AF-P06858-F1-model_v6	patch001	6	22	24	False	1.5259246377197	6
LPL	AF-P06858-F1-model_v6	patch001	6	22	25	True	1.6799514873948027	6;7
LPL	AF-P06858-F1-model_v6	patch001	7	26	25	True	1.6774370330954294	6;7
LPL	AF-P06858-F1-model_v6	patch001	7	26	27	False	1.5341411277975696	7
LPL	AF-P06858-F1-model_v6	patch001	7	26	28	False	1.5215176633874494	7
LPL	AF-P06858-F1-model_v6	patch001	7	26	29	True	1.6826342442729492	7;8
LPL	AF-P06858-F1-model_v6	patch001	8	30	29	True	1.683280131172468	7;8
LPL	AF-P06858-F1-model_v6	patch001	8	30	31	False	1.531196264363257	8
LPL	AF-P06858-F1-model_v6	patch001	8	30	32	False	1.5244612162990585	8
LPL	AF-P06858-F1-model_v6	patch001	8	30	33	True	1.6675293100872317	8;9
LPL	AF-P06858-F1-model_v6	patch001	9	34	33	True	1.6711475099463842	8;9
LPL	AF-P06858-F1-model_v6	patch001	9	34	35	False	1.5269459715392688	9
LPL	AF-P06858-F1-model_v6	patch001	9	34	36	False	1.5343255847439934	9
LPL	AF-P06858-F1-model_v6	patch001	9	34	37	True	1.6468548812812858	9;10
LPL	AF-P06858-F1-model_v6	patch001	10	38	37	True	1.6458693751327893	9;10
LPL	AF-P06858-F1-model_v6	patch001	10	38	39	False	1.5451352691593068	10
LPL	AF-P06858-F1-model_v6	patch001	10	38	40	False	1.538570115399361	10
LPL	AF-P06858-F1-model_v6	patch001	10	38	41	False	1.536416610167958	10
LIPI	AF-Q6XZB0-F1-model_v6	patch002	1	18	17	True	1.6471469272654464	2;1
LIPI	AF-Q6XZB0-F1-model_v6	patch002	1	18	19	False	1.5456574652878299	1
LIPI	AF-Q6XZB0-F1-model_v6	patch002	1	18	20	False	1.5367091461952065	1
LIPI	AF-Q6XZB0-F1-model_v6	patch002	1	18	21	False	1.535283687140589	1
LIPI	AF-Q6XZB0-F1-model_v6	patch002	2	14	13	True	1.6730827833672783	3;2
LIPI	AF-Q6XZB0-F1-model_v6	patch002	2	14	15	False	1.532073431660508	2
LIPI	AF-Q6XZB0-F1-model_v6	patch002	2	14	16	False	1.526830376957441	2
LIPI	AF-Q6XZB0-F1-model_v6	patch002	2	14	17	True	1.647159069428329	2;1
LIPI	AF-Q6XZB0-F1-model_v6	patch002	3	10	9	True	1.6741134967498468	4;3
LIPI	AF-Q6XZB0-F1-model_v6	patch002	3	10	11	False	1.5324444525006442	3
LIPI	AF-Q6XZB0-F1-model_v6	patch002	3	10	12	False	1.5228821359514342	3
LIPI	AF-Q6XZB0-F1-model_v6	patch002	3	10	13	True	1.6688951435006336	3;2
LIPI	AF-Q6XZB0-F1-model_v6	patch002	4	6	5	True	1.6755503573453114	5;4
LIPI	AF-Q6XZB0-F1-model_v6	patch002	4	6	7	False	1.5281966496495152	4
LIPI	AF-Q6XZB0-F1-model_v6	patch002	4	6	8	False	1.5263685662381807	4
LIPI	AF-Q6XZB0-F1-model_v6	patch002	4	6	9	True	1.6758066714272264	4;3
LIPI	AF-Q6XZB0-F1-model_v6	patch002	5	2	1	True	1.6768506194649542	5;6
LIPI	AF-Q6XZB0-F1-model_v6	patch002	5	2	3	False	1.526462904888291	5
LIPI	AF-Q6XZB0-F1-model_v6	patch002	5	2	4	False	1.5281456082454965	5
LIPI	AF-Q6XZB0-F1-model_v6	patch002	5	2	5	True	1.6756127237521197	5;4
LIPI	AF-Q6XZB0-F1-model_v6	patch002	6	22	1	True	1.6773920233505342	5;6
LIPI	AF-Q6XZB0-F1-model_v6	patch002	6	22	23	False	1.527459655768361	6
LIPI	AF-Q6XZB0-F1-model_v6	patch002	6	22	24	False	1.5252924309784024	6
LIPI	AF-Q6XZB0-F1-model_v6	patch002	6	22	25	True	1.6795314822890341	6;7
LIPI	AF-Q6XZB0-F1-model_v6	patch002	7	26	25	True	1.6783923855880662	6;7
LIPI	AF-Q6XZB0-F1-model_v6	patch002	7	26	27	False	1.5336065336324047	7
LIPI	AF-Q6XZB0-F1-model_v6	patch002	7	26	28	False	1.5211426626059765	7
LIPI	AF-Q6XZB0-F1-model_v6	patch002	7	26	29	True	1.6828945302662315	7;8
LIPI	AF-Q6XZB0-F1-model_v6	patch002	8	30	29	True	1.6823786731886496	7;8
LIPI	AF-Q6XZB0-F1-model_v6	patch002	8	30	31	False	1.5312383877110716	8
LIPI	AF-Q6XZB0-F1-model_v6	patch002	8	30	32	False	1.5244526886722327	8
LIPI	AF-Q6XZB0-F1-model_v6	patch002	8	30	33	True	1.6682622695487666	8;9
LIPI	AF-Q6XZB0-F1-model_v6	patch002	9	34	33	True	1.6706480778428472	8;9
LIPI	AF-Q6XZB0-F1-model_v6	patch002	9	34	35	False	1.5273643965995802	9
LIPI	AF-Q6XZB0-F1-model_v6	patch002	9	34	36	False	1.534245091241944	9
LIPI	AF-Q6XZB0-F1-model_v6	patch002	9	34	37	True	1.6469152983684385	9;10
LIPI	AF-Q6XZB0-F1-model_v6	patch002	10	38	37	True	1.6456715954284424	9;10
LIPI	AF-Q6XZB0-F1-model_v6	patch002	10	38	39	False	1.544533910278439	10
LIPI	AF-Q6XZB0-F1-model_v6	patch002	10	38	40	False	1.5389444434416728	10
LIPI	AF-Q6XZB0-F1-model_v6	patch002	10	38	41	False	1.536065102786988	10
