## Supplementary material for "A structural screen for candidate polyphosphate binding surfaces in human membrane associated proteins": PolyP_Data_S13_Model_Evidence_Groups_V13.5.8.csv

AlphaFold_model	UniProt_entry	Gene	Model_isoform	High_scoring_model	Consistently_selected_model	Experimental_sites_mapped	Functional_site_overlap	Both_properties_in_same_pose	Both_properties_only_in_different_poses	High_scoring_pose_IDs	Consistently_selected_pose_IDs	Poses_with_mapped_sites	Poses_with_site_overlap	Poses_meeting_both_properties
AF-B0I1T2-F1-model_v6	B0I1T2	MYO1G	canonical	True	True	True	True	True	False	AF-B0I1T2-F1-model_v6_patch001	AF-B0I1T2-F1-model_v6_patch001	AF-B0I1T2-F1-model_v6_patch001	AF-B0I1T2-F1-model_v6_patch001	AF-B0I1T2-F1-model_v6_patch001
AF-O00159-2-F1-model_v6	O00159	MYO1C	isoform 2	True	True	True	True	True	False	AF-O00159-2-F1-model_v6_patch001; AF-O00159-2-F1-model_v6_patch003; AF-O00159-2-F1-model_v6_patch005; AF-O00159-2-F1-model_v6_patch010; AF-O00159-2-F1-model_v6_patch017	AF-O00159-2-F1-model_v6_patch003; AF-O00159-2-F1-model_v6_patch010; AF-O00159-2-F1-model_v6_patch017	AF-O00159-2-F1-model_v6_patch001; AF-O00159-2-F1-model_v6_patch003; AF-O00159-2-F1-model_v6_patch005; AF-O00159-2-F1-model_v6_patch010; AF-O00159-2-F1-model_v6_patch017	AF-O00159-2-F1-model_v6_patch001; AF-O00159-2-F1-model_v6_patch010	AF-O00159-2-F1-model_v6_patch010
AF-O00159-3-F1-model_v6	O00159	MYO1C	isoform 3	True	True	True	True	True	False	AF-O00159-3-F1-model_v6_patch001; AF-O00159-3-F1-model_v6_patch004; AF-O00159-3-F1-model_v6_patch007; AF-O00159-3-F1-model_v6_patch010	AF-O00159-3-F1-model_v6_patch004; AF-O00159-3-F1-model_v6_patch010	AF-O00159-3-F1-model_v6_patch001; AF-O00159-3-F1-model_v6_patch004; AF-O00159-3-F1-model_v6_patch007; AF-O00159-3-F1-model_v6_patch010	AF-O00159-3-F1-model_v6_patch001; AF-O00159-3-F1-model_v6_patch010	AF-O00159-3-F1-model_v6_patch010
AF-O00159-F1-model_v6	O00159	MYO1C	canonical	True	True	True	True	False	True	AF-O00159-F1-model_v6_patch001; AF-O00159-F1-model_v6_patch003; AF-O00159-F1-model_v6_patch012; AF-O00159-F1-model_v6_patch013	AF-O00159-F1-model_v6_patch003; AF-O00159-F1-model_v6_patch013	AF-O00159-F1-model_v6_patch001; AF-O00159-F1-model_v6_patch003; AF-O00159-F1-model_v6_patch012; AF-O00159-F1-model_v6_patch013	AF-O00159-F1-model_v6_patch001; AF-O00159-F1-model_v6_patch012
AF-O14495-F1-model_v6	O14495	PLPP3	canonical	True	False	True	False	False	False	AF-O14495-F1-model_v6_patch001		AF-O14495-F1-model_v6_patch001
AF-O14842-F1-model_v6	O14842	FFAR1	canonical	True	True	True	True	True	False	AF-O14842-F1-model_v6_patch001; AF-O14842-F1-model_v6_patch002	AF-O14842-F1-model_v6_patch002	AF-O14842-F1-model_v6_patch001; AF-O14842-F1-model_v6_patch002	AF-O14842-F1-model_v6_patch001; AF-O14842-F1-model_v6_patch002	AF-O14842-F1-model_v6_patch002
AF-O14939-4-F1-model_v6	O14939	PLD2	isoform 4	True	False	True	False	False	False	AF-O14939-4-F1-model_v6_patch003		AF-O14939-4-F1-model_v6_patch003
AF-O14939-F1-model_v6	O14939	PLD2	canonical	True	False	True	False	False	False	AF-O14939-F1-model_v6_patch004		AF-O14939-F1-model_v6_patch004
AF-O15530-2-F1-model_v6	O15530	PDPK1	isoform 2	True	False	True	False	False	False	AF-O15530-2-F1-model_v6_patch001; AF-O15530-2-F1-model_v6_patch003; AF-O15530-2-F1-model_v6_patch006		AF-O15530-2-F1-model_v6_patch001; AF-O15530-2-F1-model_v6_patch003; AF-O15530-2-F1-model_v6_patch006
AF-O60669-F1-model_v6	O60669	SLC16A7	canonical	True	True	False	False	False	False	AF-O60669-F1-model_v6_patch002; AF-O60669-F1-model_v6_patch003	AF-O60669-F1-model_v6_patch002; AF-O60669-F1-model_v6_patch003
AF-O75110-F1-model_v6	O75110	ATP9A	canonical	True	False	False	False	False	False	AF-O75110-F1-model_v6_patch003
AF-O94911-F1-model_v6	O94911	ABCA8	canonical	True	False	False	False	False	False	AF-O94911-F1-model_v6_patch009
AF-O95452-F1-model_v6	O95452	GJB6	canonical	True	False	False	False	False	False	AF-O95452-F1-model_v6_patch001
AF-P04839-F1-model_v6	P04839	CYBB	canonical	True	False	True	True	False	False	AF-P04839-F1-model_v6_patch002		AF-P04839-F1-model_v6_patch002	AF-P04839-F1-model_v6_patch002
AF-P06858-F1-model_v6	P06858	LPL	canonical	True	False	True	True	False	False	AF-P06858-F1-model_v6_patch001		AF-P06858-F1-model_v6_patch001	AF-P06858-F1-model_v6_patch001
AF-P11166-F1-model_v6	P11166	SLC2A1	canonical	True	False	True	True	False	False	AF-P11166-F1-model_v6_patch002		AF-P11166-F1-model_v6_patch002	AF-P11166-F1-model_v6_patch002
AF-P11532-18-F1-model_v6	P11532	DMD	isoform 18	True	False	True	False	False	False	AF-P11532-18-F1-model_v6_patch002		AF-P11532-18-F1-model_v6_patch002
AF-P25105-F1-model_v6	P25105	PTAFR	canonical	True	False	False	False	False	False	AF-P25105-F1-model_v6_patch001
AF-P29474-F1-model_v6	P29474	NOS3	canonical	True	False	True	False	False	False	AF-P29474-F1-model_v6_patch002		AF-P29474-F1-model_v6_patch002
AF-P30874-2-F1-model_v6	P30874	SSTR2	isoform 2	True	False	True	False	False	False	AF-P30874-2-F1-model_v6_patch002		AF-P30874-2-F1-model_v6_patch002
AF-P32121-F1-model_v6	P32121	ARRB2	canonical	True	False	True	True	False	False	AF-P32121-F1-model_v6_patch002		AF-P32121-F1-model_v6_patch002	AF-P32121-F1-model_v6_patch002
AF-P32246-F1-model_v6	P32246	CCR1	canonical	True	False	False	False	False	False	AF-P32246-F1-model_v6_patch001
AF-P32249-F1-model_v6	P32249	GPR183	canonical	True	True	True	False	False	False	AF-P32249-F1-model_v6_patch001	AF-P32249-F1-model_v6_patch001	AF-P32249-F1-model_v6_patch001
AF-P32302-2-F1-model_v6	P32302	CXCR5	isoform 2	True	False	False	False	False	False	AF-P32302-2-F1-model_v6_patch001
AF-P33527-2-F1-model_v6	P33527	ABCC1	isoform 2	True	True	True	False	False	False	AF-P33527-2-F1-model_v6_patch008; AF-P33527-2-F1-model_v6_patch009; AF-P33527-2-F1-model_v6_patch011	AF-P33527-2-F1-model_v6_patch008	AF-P33527-2-F1-model_v6_patch008; AF-P33527-2-F1-model_v6_patch009; AF-P33527-2-F1-model_v6_patch011
AF-P33527-3-F1-model_v6	P33527	ABCC1	isoform 3	True	False	True	False	False	False	AF-P33527-3-F1-model_v6_patch007		AF-P33527-3-F1-model_v6_patch007
AF-P33527-5-F1-model_v6	P33527	ABCC1	isoform 5	True	False	True	False	False	False	AF-P33527-5-F1-model_v6_patch006; AF-P33527-5-F1-model_v6_patch007; AF-P33527-5-F1-model_v6_patch008; AF-P33527-5-F1-model_v6_patch010		AF-P33527-5-F1-model_v6_patch006; AF-P33527-5-F1-model_v6_patch007; AF-P33527-5-F1-model_v6_patch008; AF-P33527-5-F1-model_v6_patch010
AF-P33527-6-F1-model_v6	P33527	ABCC1	isoform 6	True	False	True	False	False	False	AF-P33527-6-F1-model_v6_patch004; AF-P33527-6-F1-model_v6_patch005; AF-P33527-6-F1-model_v6_patch006; AF-P33527-6-F1-model_v6_patch008; AF-P33527-6-F1-model_v6_patch009		AF-P33527-6-F1-model_v6_patch004; AF-P33527-6-F1-model_v6_patch005; AF-P33527-6-F1-model_v6_patch006; AF-P33527-6-F1-model_v6_patch008; AF-P33527-6-F1-model_v6_patch009
AF-P33527-8-F1-model_v6	P33527	ABCC1	isoform 8	True	True	True	False	False	False	AF-P33527-8-F1-model_v6_patch005; AF-P33527-8-F1-model_v6_patch008; AF-P33527-8-F1-model_v6_patch010	AF-P33527-8-F1-model_v6_patch008	AF-P33527-8-F1-model_v6_patch005; AF-P33527-8-F1-model_v6_patch008; AF-P33527-8-F1-model_v6_patch010
AF-P46663-F1-model_v6	P46663	BDKRB1	canonical	True	False	False	False	False	False	AF-P46663-F1-model_v6_patch002
AF-P49685-F1-model_v6	P49685	GPR15	canonical	True	False	True	True	False	False	AF-P49685-F1-model_v6_patch001		AF-P49685-F1-model_v6_patch001	AF-P49685-F1-model_v6_patch001
AF-P49758-10-F1-model_v6	P49758	RGS6	isoform 10	True	False	False	False	False	False	AF-P49758-10-F1-model_v6_patch001
AF-P49758-11-F1-model_v6	P49758	RGS6	isoform 11	True	False	False	False	False	False	AF-P49758-11-F1-model_v6_patch001
AF-P49758-12-F1-model_v6	P49758	RGS6	isoform 12	True	True	True	False	False	False	AF-P49758-12-F1-model_v6_patch001	AF-P49758-12-F1-model_v6_patch001	AF-P49758-12-F1-model_v6_patch001
AF-P49758-13-F1-model_v6	P49758	RGS6	isoform 13	True	False	True	False	False	False	AF-P49758-13-F1-model_v6_patch001		AF-P49758-13-F1-model_v6_patch001
AF-P49758-14-F1-model_v6	P49758	RGS6	isoform 14	True	True	True	False	False	False	AF-P49758-14-F1-model_v6_patch001	AF-P49758-14-F1-model_v6_patch001	AF-P49758-14-F1-model_v6_patch001
AF-P49758-15-F1-model_v6	P49758	RGS6	isoform 15	True	False	True	False	False	False	AF-P49758-15-F1-model_v6_patch001		AF-P49758-15-F1-model_v6_patch001
AF-P49758-16-F1-model_v6	P49758	RGS6	isoform 16	True	False	True	False	False	False	AF-P49758-16-F1-model_v6_patch001		AF-P49758-16-F1-model_v6_patch001
AF-P49758-2-F1-model_v6	P49758	RGS6	isoform 2	True	False	True	False	False	False	AF-P49758-2-F1-model_v6_patch001		AF-P49758-2-F1-model_v6_patch001
AF-P49758-3-F1-model_v6	P49758	RGS6	isoform 3	True	False	True	False	False	False	AF-P49758-3-F1-model_v6_patch001		AF-P49758-3-F1-model_v6_patch001
AF-P49758-5-F1-model_v6	P49758	RGS6	isoform 5	True	False	True	False	False	False	AF-P49758-5-F1-model_v6_patch001		AF-P49758-5-F1-model_v6_patch001
AF-P49758-6-F1-model_v6	P49758	RGS6	isoform 6	True	True	False	False	False	False	AF-P49758-6-F1-model_v6_patch001; AF-P49758-6-F1-model_v6_patch004	AF-P49758-6-F1-model_v6_patch001
AF-P49758-7-F1-model_v6	P49758	RGS6	isoform 7	True	False	False	False	False	False	AF-P49758-7-F1-model_v6_patch001
AF-P49758-8-F1-model_v6	P49758	RGS6	isoform 8	True	False	True	False	False	False	AF-P49758-8-F1-model_v6_patch001		AF-P49758-8-F1-model_v6_patch001
AF-P49758-9-F1-model_v6	P49758	RGS6	isoform 9	True	False	False	False	False	False	AF-P49758-9-F1-model_v6_patch001
AF-P49758-F1-model_v6	P49758	RGS6	canonical	True	False	True	False	False	False	AF-P49758-F1-model_v6_patch001		AF-P49758-F1-model_v6_patch001
AF-P49802-3-F1-model_v6	P49802	RGS7	isoform 3	True	False	True	False	False	False	AF-P49802-3-F1-model_v6_patch001		AF-P49802-3-F1-model_v6_patch001
AF-P49802-5-F1-model_v6	P49802	RGS7	isoform 5	True	False	True	False	False	False	AF-P49802-5-F1-model_v6_patch001		AF-P49802-5-F1-model_v6_patch001
AF-P49802-F1-model_v6	P49802	RGS7	canonical	True	False	True	False	False	False	AF-P49802-F1-model_v6_patch001		AF-P49802-F1-model_v6_patch001
AF-P51677-F1-model_v6	P51677	CCR3	canonical	True	False	False	False	False	False	AF-P51677-F1-model_v6_patch001
AF-P51681-F1-model_v6	P51681	CCR5	canonical	True	False	True	True	False	False	AF-P51681-F1-model_v6_patch001		AF-P51681-F1-model_v6_patch001	AF-P51681-F1-model_v6_patch001
AF-P51686-2-F1-model_v6	P51686	CCR9	isoform 2	True	False	True	True	False	False	AF-P51686-2-F1-model_v6_patch001		AF-P51686-2-F1-model_v6_patch001	AF-P51686-2-F1-model_v6_patch001
AF-P51790-5-F1-model_v6	P51790	CLCN3	isoform 5	True	False	True	False	False	False	AF-P51790-5-F1-model_v6_patch005; AF-P51790-5-F1-model_v6_patch007; AF-P51790-5-F1-model_v6_patch011		AF-P51790-5-F1-model_v6_patch005; AF-P51790-5-F1-model_v6_patch007; AF-P51790-5-F1-model_v6_patch011
AF-P55017-3-F1-model_v6	P55017	SLC12A3	isoform 3	True	False	True	False	False	False	AF-P55017-3-F1-model_v6_patch003; AF-P55017-3-F1-model_v6_patch007		AF-P55017-3-F1-model_v6_patch003; AF-P55017-3-F1-model_v6_patch007
AF-P55017-F1-model_v6	P55017	SLC12A3	canonical	True	False	True	False	False	False	AF-P55017-F1-model_v6_patch003		AF-P55017-F1-model_v6_patch003
AF-P59044-2-F1-model_v6	P59044	NLRP6	isoform 2	True	False	True	True	False	False	AF-P59044-2-F1-model_v6_patch002		AF-P59044-2-F1-model_v6_patch002	AF-P59044-2-F1-model_v6_patch002
AF-P59044-F1-model_v6	P59044	NLRP6	canonical	True	False	True	True	False	False	AF-P59044-F1-model_v6_patch001; AF-P59044-F1-model_v6_patch002; AF-P59044-F1-model_v6_patch005		AF-P59044-F1-model_v6_patch001; AF-P59044-F1-model_v6_patch002; AF-P59044-F1-model_v6_patch005	AF-P59044-F1-model_v6_patch001; AF-P59044-F1-model_v6_patch002; AF-P59044-F1-model_v6_patch005
AF-Q03113-2-F1-model_v6	Q03113	GNA12	isoform 2	True	True	False	False	False	False	AF-Q03113-2-F1-model_v6_patch001	AF-Q03113-2-F1-model_v6_patch001
AF-Q09428-F1-model_v6	Q09428	ABCC8	canonical	True	True	False	False	False	False	AF-Q09428-F1-model_v6_patch001; AF-Q09428-F1-model_v6_patch005; AF-Q09428-F1-model_v6_patch007	AF-Q09428-F1-model_v6_patch007
AF-Q13621-3-F1-model_v6	Q13621	SLC12A1	isoform 3	True	False	False	False	False	False	AF-Q13621-3-F1-model_v6_patch003
AF-Q13621-F1-model_v6	Q13621	SLC12A1	canonical	True	False	False	False	False	False	AF-Q13621-F1-model_v6_patch004
AF-Q14644-2-F1-model_v6	Q14644	RASA3	isoform 2	True	False	True	False	False	False	AF-Q14644-2-F1-model_v6_patch001		AF-Q14644-2-F1-model_v6_patch001
AF-Q14644-F1-model_v6	Q14644	RASA3	canonical	True	False	True	False	False	False	AF-Q14644-F1-model_v6_patch001		AF-Q14644-F1-model_v6_patch001
AF-Q15438-2-F1-model_v6	Q15438	CYTH1	isoform 2	True	False	True	True	False	False	AF-Q15438-2-F1-model_v6_patch001		AF-Q15438-2-F1-model_v6_patch001	AF-Q15438-2-F1-model_v6_patch001
AF-Q15438-3-F1-model_v6	Q15438	CYTH1	isoform 3	True	False	True	True	False	False	AF-Q15438-3-F1-model_v6_patch004		AF-Q15438-3-F1-model_v6_patch004	AF-Q15438-3-F1-model_v6_patch004
AF-Q15722-F1-model_v6	Q15722	LTB4R	canonical	True	False	True	False	False	False	AF-Q15722-F1-model_v6_patch004		AF-Q15722-F1-model_v6_patch004
AF-Q5T197-3-F1-model_v6	Q5T197	DCST1	isoform 3	True	False	False	False	False	False	AF-Q5T197-3-F1-model_v6_patch004
AF-Q6PP77-F1-model_v6	Q6PP77	XKRX	canonical	True	False	False	False	False	False	AF-Q6PP77-F1-model_v6_patch002
AF-Q6U736-F1-model_v6	Q6U736	OPN5	canonical	True	True	False	False	False	False	AF-Q6U736-F1-model_v6_patch001; AF-Q6U736-F1-model_v6_patch003; AF-Q6U736-F1-model_v6_patch005	AF-Q6U736-F1-model_v6_patch005
AF-Q6XZB0-2-F1-model_v6	Q6XZB0	LIPI	isoform 2	True	True	False	False	False	False	AF-Q6XZB0-2-F1-model_v6_patch002	AF-Q6XZB0-2-F1-model_v6_patch002
AF-Q6XZB0-3-F1-model_v6	Q6XZB0	LIPI	isoform 3	True	False	True	False	False	False	AF-Q6XZB0-3-F1-model_v6_patch001; AF-Q6XZB0-3-F1-model_v6_patch005		AF-Q6XZB0-3-F1-model_v6_patch001; AF-Q6XZB0-3-F1-model_v6_patch005
AF-Q6XZB0-5-F1-model_v6	Q6XZB0	LIPI	isoform 5	True	False	True	False	False	False	AF-Q6XZB0-5-F1-model_v6_patch003		AF-Q6XZB0-5-F1-model_v6_patch003
AF-Q6XZB0-6-F1-model_v6	Q6XZB0	LIPI	isoform 6	True	True	True	False	False	False	AF-Q6XZB0-6-F1-model_v6_patch002; AF-Q6XZB0-6-F1-model_v6_patch004	AF-Q6XZB0-6-F1-model_v6_patch002; AF-Q6XZB0-6-F1-model_v6_patch004	AF-Q6XZB0-6-F1-model_v6_patch002; AF-Q6XZB0-6-F1-model_v6_patch004
AF-Q6XZB0-F1-model_v6	Q6XZB0	LIPI	canonical	True	True	False	False	False	False	AF-Q6XZB0-F1-model_v6_patch002	AF-Q6XZB0-F1-model_v6_patch002
AF-Q8IVM8-F1-model_v6	Q8IVM8	SLC22A9	canonical	True	False	False	False	False	False	AF-Q8IVM8-F1-model_v6_patch006
AF-Q8N0Y3-F1-model_v6	Q8N0Y3	OR4N4	canonical	True	False	False	False	False	False	AF-Q8N0Y3-F1-model_v6_patch001
AF-Q8NB49-F1-model_v6	Q8NB49	ATP11C	canonical	True	True	False	False	False	False	AF-Q8NB49-F1-model_v6_patch005; AF-Q8NB49-F1-model_v6_patch009	AF-Q8NB49-F1-model_v6_patch009
AF-Q8NCS7-F1-model_v6	Q8NCS7	SLC44A5	canonical	True	False	False	False	False	False	AF-Q8NCS7-F1-model_v6_patch001; AF-Q8NCS7-F1-model_v6_patch003
AF-Q8NDV2-F1-model_v6	Q8NDV2	GPR26	canonical	True	True	False	False	False	False	AF-Q8NDV2-F1-model_v6_patch002	AF-Q8NDV2-F1-model_v6_patch002
AF-Q8NGB4-F1-model_v6	Q8NGB4	OR4S1	canonical	True	False	False	False	False	False	AF-Q8NGB4-F1-model_v6_patch002
AF-Q8TDD5-F1-model_v6	Q8TDD5	MCOLN3	canonical	True	False	True	True	False	False	AF-Q8TDD5-F1-model_v6_patch001		AF-Q8TDD5-F1-model_v6_patch001	AF-Q8TDD5-F1-model_v6_patch001
AF-Q8WWI5-F1-model_v6	Q8WWI5	SLC44A1	canonical	True	False	False	False	False	False	AF-Q8WWI5-F1-model_v6_patch006
AF-Q8WWY8-F1-model_v6	Q8WWY8	LIPH	canonical	True	False	True	False	False	False	AF-Q8WWY8-F1-model_v6_patch002		AF-Q8WWY8-F1-model_v6_patch002
AF-Q8WXD0-F1-model_v6	Q8WXD0	RXFP2	canonical	True	False	True	False	False	False	AF-Q8WXD0-F1-model_v6_patch003		AF-Q8WXD0-F1-model_v6_patch003
AF-Q92887-F1-model_v6	Q92887	ABCC2	canonical	True	True	False	False	False	False	AF-Q92887-F1-model_v6_patch001; AF-Q92887-F1-model_v6_patch005; AF-Q92887-F1-model_v6_patch010; AF-Q92887-F1-model_v6_patch015; AF-Q92887-F1-model_v6_patch016; AF-Q92887-F1-model_v6_patch017	AF-Q92887-F1-model_v6_patch010; AF-Q92887-F1-model_v6_patch016
AF-Q96IZ2-2-F1-model_v6	Q96IZ2	ADTRP	isoform 2	True	False	True	False	False	False	AF-Q96IZ2-2-F1-model_v6_patch001; AF-Q96IZ2-2-F1-model_v6_patch002		AF-Q96IZ2-2-F1-model_v6_patch001; AF-Q96IZ2-2-F1-model_v6_patch002
AF-Q96J66-F1-model_v6	Q96J66	ABCC11	canonical	True	False	False	False	False	False	AF-Q96J66-F1-model_v6_patch004; AF-Q96J66-F1-model_v6_patch009
AF-Q96PE1-3-F1-model_v6	Q96PE1	ADGRA2	isoform 3	True	False	False	False	False	False	AF-Q96PE1-3-F1-model_v6_patch001
AF-Q96PH1-2-F1-model_v6	Q96PH1	NOX5	isoform 2	True	False	True	False	False	False	AF-Q96PH1-2-F1-model_v6_patch001		AF-Q96PH1-2-F1-model_v6_patch001
AF-Q96PN6-2-F1-model_v6	Q96PN6	ADCY10	isoform 2	True	False	True	False	False	False	AF-Q96PN6-2-F1-model_v6_patch008; AF-Q96PN6-2-F1-model_v6_patch013		AF-Q96PN6-2-F1-model_v6_patch008; AF-Q96PN6-2-F1-model_v6_patch013
AF-Q96PN6-3-F1-model_v6	Q96PN6	ADCY10	isoform 3	True	False	False	False	False	False	AF-Q96PN6-3-F1-model_v6_patch002
AF-Q96PN6-4-F1-model_v6	Q96PN6	ADCY10	isoform 4	True	False	True	False	False	False	AF-Q96PN6-4-F1-model_v6_patch011		AF-Q96PN6-4-F1-model_v6_patch011
AF-Q96PN6-F1-model_v6	Q96PN6	ADCY10	canonical	True	False	True	False	False	False	AF-Q96PN6-F1-model_v6_patch012		AF-Q96PN6-F1-model_v6_patch012
AF-Q99418-F1-model_v6	Q99418	CYTH2	canonical	True	False	True	True	False	False	AF-Q99418-F1-model_v6_patch001; AF-Q99418-F1-model_v6_patch002		AF-Q99418-F1-model_v6_patch001; AF-Q99418-F1-model_v6_patch002	AF-Q99418-F1-model_v6_patch001; AF-Q99418-F1-model_v6_patch002
AF-Q9BPV8-2-F1-model_v6	Q9BPV8	P2RY13	isoform 2	True	False	False	False	False	False	AF-Q9BPV8-2-F1-model_v6_patch001
AF-Q9BTW9-4-F1-model_v6	Q9BTW9	TBCD	isoform 4	True	False	True	False	False	False	AF-Q9BTW9-4-F1-model_v6_patch001		AF-Q9BTW9-4-F1-model_v6_patch001
AF-Q9BTW9-F1-model_v6	Q9BTW9	TBCD	canonical	True	True	True	False	False	False	AF-Q9BTW9-F1-model_v6_patch001; AF-Q9BTW9-F1-model_v6_patch005; AF-Q9BTW9-F1-model_v6_patch006	AF-Q9BTW9-F1-model_v6_patch005	AF-Q9BTW9-F1-model_v6_patch001; AF-Q9BTW9-F1-model_v6_patch005; AF-Q9BTW9-F1-model_v6_patch006
AF-Q9BY21-F1-model_v6	Q9BY21	GPR87	canonical	True	False	False	False	False	False	AF-Q9BY21-F1-model_v6_patch002
AF-Q9GZU1-F1-model_v6	Q9GZU1	MCOLN1	canonical	True	False	True	True	False	False	AF-Q9GZU1-F1-model_v6_patch001		AF-Q9GZU1-F1-model_v6_patch001	AF-Q9GZU1-F1-model_v6_patch001
AF-Q9H172-3-F1-model_v6	Q9H172	ABCG4	isoform 3	True	False	False	False	False	False	AF-Q9H172-3-F1-model_v6_patch006
AF-Q9H172-F1-model_v6	Q9H172	ABCG4	canonical	True	False	False	False	False	False	AF-Q9H172-F1-model_v6_patch004
AF-Q9H295-F1-model_v6	Q9H295	DCSTAMP	canonical	True	False	False	False	False	False	AF-Q9H295-F1-model_v6_patch005
AF-Q9H2X9-2-F1-model_v6	Q9H2X9	SLC12A5	isoform 2	True	False	False	False	False	False	AF-Q9H2X9-2-F1-model_v6_patch004
AF-Q9HBY0-F1-model_v6	Q9HBY0	NOX3	canonical	True	False	False	False	False	False	AF-Q9HBY0-F1-model_v6_patch002
AF-Q9HC29-2-F1-model_v6	Q9HC29	NOD2	isoform 2	True	True	True	False	False	False	AF-Q9HC29-2-F1-model_v6_patch002	AF-Q9HC29-2-F1-model_v6_patch002	AF-Q9HC29-2-F1-model_v6_patch002
AF-Q9HC29-F1-model_v6	Q9HC29	NOD2	canonical	True	True	True	False	False	False	AF-Q9HC29-F1-model_v6_patch002	AF-Q9HC29-F1-model_v6_patch002	AF-Q9HC29-F1-model_v6_patch002
AF-Q9NP58-F1-model_v6	Q9NP58	ABCB6	canonical	True	True	False	False	False	False	AF-Q9NP58-F1-model_v6_patch007	AF-Q9NP58-F1-model_v6_patch007
AF-Q9NPH5-8-F1-model_v6	Q9NPH5	NOX4	isoform 8	True	True	True	False	False	False	AF-Q9NPH5-8-F1-model_v6_patch002	AF-Q9NPH5-8-F1-model_v6_patch002	AF-Q9NPH5-8-F1-model_v6_patch002
AF-Q9NPH5-F1-model_v6	Q9NPH5	NOX4	canonical	True	True	False	False	False	False	AF-Q9NPH5-F1-model_v6_patch003	AF-Q9NPH5-F1-model_v6_patch003
AF-Q9NRD8-F1-model_v6	Q9NRD8	DUOX2	canonical	True	True	False	False	False	False	AF-Q9NRD8-F1-model_v6_patch002; AF-Q9NRD8-F1-model_v6_patch003	AF-Q9NRD8-F1-model_v6_patch002
AF-Q9NRD9-2-F1-model_v6	Q9NRD9	DUOX1	isoform 2	True	False	True	True	False	False	AF-Q9NRD9-2-F1-model_v6_patch002		AF-Q9NRD9-2-F1-model_v6_patch002	AF-Q9NRD9-2-F1-model_v6_patch002
AF-Q9NRD9-F1-model_v6	Q9NRD9	DUOX1	canonical	True	True	True	True	True	False	AF-Q9NRD9-F1-model_v6_patch002; AF-Q9NRD9-F1-model_v6_patch008	AF-Q9NRD9-F1-model_v6_patch002; AF-Q9NRD9-F1-model_v6_patch008	AF-Q9NRD9-F1-model_v6_patch002; AF-Q9NRD9-F1-model_v6_patch008	AF-Q9NRD9-F1-model_v6_patch002; AF-Q9NRD9-F1-model_v6_patch008	AF-Q9NRD9-F1-model_v6_patch002; AF-Q9NRD9-F1-model_v6_patch008
AF-Q9NTI2-1-F1-model_v6	Q9NTI2	ATP8A2	isoform 1	True	False	False	False	False	False	AF-Q9NTI2-1-F1-model_v6_patch008
AF-Q9NV70-2-F1-model_v6	Q9NV70	EXOC1	isoform 2	True	False	False	False	False	False	AF-Q9NV70-2-F1-model_v6_patch001
AF-Q9NYT0-F1-model_v6	Q9NYT0	PLEK2	canonical	True	False	True	False	False	False	AF-Q9NYT0-F1-model_v6_patch001; AF-Q9NYT0-F1-model_v6_patch002		AF-Q9NYT0-F1-model_v6_patch001; AF-Q9NYT0-F1-model_v6_patch002
AF-Q9P1P4-F1-model_v6	Q9P1P4	TAAR3P	canonical	True	True	False	False	False	False	AF-Q9P1P4-F1-model_v6_patch003	AF-Q9P1P4-F1-model_v6_patch003
AF-Q9UIA0-F1-model_v6	Q9UIA0	CYTH4	canonical	True	True	False	False	False	False	AF-Q9UIA0-F1-model_v6_patch001; AF-Q9UIA0-F1-model_v6_patch002	AF-Q9UIA0-F1-model_v6_patch001; AF-Q9UIA0-F1-model_v6_patch002
AF-Q9ULP9-F1-model_v6	Q9ULP9	TBC1D24	canonical	True	False	True	True	False	False	AF-Q9ULP9-F1-model_v6_patch003		AF-Q9ULP9-F1-model_v6_patch003	AF-Q9ULP9-F1-model_v6_patch003
AF-Q9UM54-5-F1-model_v6	Q9UM54	MYO6	isoform 5	True	False	True	False	False	False	AF-Q9UM54-5-F1-model_v6_patch003		AF-Q9UM54-5-F1-model_v6_patch003
AF-Q9UNW1-3-F1-model_v6	Q9UNW1	MINPP1	isoform 3	True	True	True	True	True	False	AF-Q9UNW1-3-F1-model_v6_patch001	AF-Q9UNW1-3-F1-model_v6_patch001	AF-Q9UNW1-3-F1-model_v6_patch001	AF-Q9UNW1-3-F1-model_v6_patch001	AF-Q9UNW1-3-F1-model_v6_patch001
AF-Q9UNW1-F1-model_v6	Q9UNW1	MINPP1	canonical	True	False	True	False	False	False	AF-Q9UNW1-F1-model_v6_patch001		AF-Q9UNW1-F1-model_v6_patch001
AF-Q9UP95-2-F1-model_v6	Q9UP95	SLC12A4	isoform 2	True	False	False	False	False	False	AF-Q9UP95-2-F1-model_v6_patch001; AF-Q9UP95-2-F1-model_v6_patch009
AF-Q9UP95-5-F1-model_v6	Q9UP95	SLC12A4	isoform 5	True	False	False	False	False	False	AF-Q9UP95-5-F1-model_v6_patch005
AF-Q9UP95-6-F1-model_v6	Q9UP95	SLC12A4	isoform 6	True	False	False	False	False	False	AF-Q9UP95-6-F1-model_v6_patch006
AF-Q9UP95-7-F1-model_v6	Q9UP95	SLC12A4	isoform 7	True	False	False	False	False	False	AF-Q9UP95-7-F1-model_v6_patch006
AF-Q9UP95-F1-model_v6	Q9UP95	SLC12A4	canonical	True	False	False	False	False	False	AF-Q9UP95-F1-model_v6_patch005
AF-Q9Y5S8-3-F1-model_v6	Q9Y5S8	NOX1	isoform 3	True	True	True	False	False	False	AF-Q9Y5S8-3-F1-model_v6_patch002; AF-Q9Y5S8-3-F1-model_v6_patch003	AF-Q9Y5S8-3-F1-model_v6_patch002; AF-Q9Y5S8-3-F1-model_v6_patch003	AF-Q9Y5S8-3-F1-model_v6_patch002; AF-Q9Y5S8-3-F1-model_v6_patch003
AF-Q9Y5S8-F1-model_v6	Q9Y5S8	NOX1	canonical	True	True	False	False	False	False	AF-Q9Y5S8-F1-model_v6_patch002; AF-Q9Y5S8-F1-model_v6_patch003	AF-Q9Y5S8-F1-model_v6_patch002; AF-Q9Y5S8-F1-model_v6_patch003
