## Supplementary Structures for "A structural screen for candidate polyphosphate binding surfaces in human membrane associated proteins": Candidate file index.csv

Gene	Protein name	UniProt entry	AlphaFold model	Patch	PDI100	Selected in all 135 settings	Protein file	Saved pose file
ABCA8	ABC-type organic anion transporter ABCA8	O94911	AF-O94911-F1-model_v6	patch009	81.146285176713207	False	Protein models/AF-O94911-F1-model_v6.pdb	Saved docking poses/AF-O94911-F1-model_v6_patch009__polyP10__ad4.pdbqt
ABCB6	ATP-binding cassette sub-family B member 6	Q9NP58	AF-Q9NP58-F1-model_v6	patch007	84.023079973218657	True	Protein models/AF-Q9NP58-F1-model_v6.pdb	Saved docking poses/AF-Q9NP58-F1-model_v6_patch007__polyP10__ad4.pdbqt
ABCC1	Multidrug resistance-associated protein 1	P33527	AF-P33527-2-F1-model_v6	patch008	86.177879125275183	True	Protein models/AF-P33527-2-F1-model_v6.pdb	Saved docking poses/AF-P33527-2-F1-model_v6_patch008__polyP10__ad4.pdbqt
ABCC1	Multidrug resistance-associated protein 1	P33527	AF-P33527-2-F1-model_v6	patch009	82.500542110408261	False	Protein models/AF-P33527-2-F1-model_v6.pdb	Saved docking poses/AF-P33527-2-F1-model_v6_patch009__polyP10__ad4.pdbqt
ABCC1	Multidrug resistance-associated protein 1	P33527	AF-P33527-2-F1-model_v6	patch011	81.678341123872372	False	Protein models/AF-P33527-2-F1-model_v6.pdb	Saved docking poses/AF-P33527-2-F1-model_v6_patch011__polyP10__ad4.pdbqt
ABCC1	Multidrug resistance-associated protein 1	P33527	AF-P33527-3-F1-model_v6	patch007	80.849459876139079	False	Protein models/AF-P33527-3-F1-model_v6.pdb	Saved docking poses/AF-P33527-3-F1-model_v6_patch007__polyP10__ad4.pdbqt
ABCC1	Multidrug resistance-associated protein 1	P33527	AF-P33527-5-F1-model_v6	patch006	82.382009684896531	False	Protein models/AF-P33527-5-F1-model_v6.pdb	Saved docking poses/AF-P33527-5-F1-model_v6_patch006__polyP10__ad4.pdbqt
ABCC1	Multidrug resistance-associated protein 1	P33527	AF-P33527-5-F1-model_v6	patch007	81.514511130163868	False	Protein models/AF-P33527-5-F1-model_v6.pdb	Saved docking poses/AF-P33527-5-F1-model_v6_patch007__polyP10__ad4.pdbqt
ABCC1	Multidrug resistance-associated protein 1	P33527	AF-P33527-5-F1-model_v6	patch008	80.38734554493287	False	Protein models/AF-P33527-5-F1-model_v6.pdb	Saved docking poses/AF-P33527-5-F1-model_v6_patch008__polyP10__ad4.pdbqt
ABCC1	Multidrug resistance-associated protein 1	P33527	AF-P33527-5-F1-model_v6	patch010	81.31489749253646	False	Protein models/AF-P33527-5-F1-model_v6.pdb	Saved docking poses/AF-P33527-5-F1-model_v6_patch010__polyP10__ad4.pdbqt
ABCC1	Multidrug resistance-associated protein 1	P33527	AF-P33527-6-F1-model_v6	patch004	83.623136106168559	False	Protein models/AF-P33527-6-F1-model_v6.pdb	Saved docking poses/AF-P33527-6-F1-model_v6_patch004__polyP10__ad4.pdbqt
ABCC1	Multidrug resistance-associated protein 1	P33527	AF-P33527-6-F1-model_v6	patch005	83.571613698958544	False	Protein models/AF-P33527-6-F1-model_v6.pdb	Saved docking poses/AF-P33527-6-F1-model_v6_patch005__polyP10__ad4.pdbqt
ABCC1	Multidrug resistance-associated protein 1	P33527	AF-P33527-6-F1-model_v6	patch006	82.27561615572327	False	Protein models/AF-P33527-6-F1-model_v6.pdb	Saved docking poses/AF-P33527-6-F1-model_v6_patch006__polyP10__ad4.pdbqt
ABCC1	Multidrug resistance-associated protein 1	P33527	AF-P33527-6-F1-model_v6	patch008	85.761869870315337	False	Protein models/AF-P33527-6-F1-model_v6.pdb	Saved docking poses/AF-P33527-6-F1-model_v6_patch008__polyP10__ad4.pdbqt
ABCC1	Multidrug resistance-associated protein 1	P33527	AF-P33527-6-F1-model_v6	patch009	81.426929126932592	False	Protein models/AF-P33527-6-F1-model_v6.pdb	Saved docking poses/AF-P33527-6-F1-model_v6_patch009__polyP10__ad4.pdbqt
ABCC1	Multidrug resistance-associated protein 1	P33527	AF-P33527-8-F1-model_v6	patch005	81.135545057941499	False	Protein models/AF-P33527-8-F1-model_v6.pdb	Saved docking poses/AF-P33527-8-F1-model_v6_patch005__polyP10__ad4.pdbqt
ABCC1	Multidrug resistance-associated protein 1	P33527	AF-P33527-8-F1-model_v6	patch008	87.622248059627054	True	Protein models/AF-P33527-8-F1-model_v6.pdb	Saved docking poses/AF-P33527-8-F1-model_v6_patch008__polyP10__ad4.pdbqt
ABCC1	Multidrug resistance-associated protein 1	P33527	AF-P33527-8-F1-model_v6	patch010	80.656190708648623	False	Protein models/AF-P33527-8-F1-model_v6.pdb	Saved docking poses/AF-P33527-8-F1-model_v6_patch010__polyP10__ad4.pdbqt
ABCC11	ATP-binding cassette sub-family C member 11	Q96J66	AF-Q96J66-F1-model_v6	patch004	81.930495211614371	False	Protein models/AF-Q96J66-F1-model_v6.pdb	Saved docking poses/AF-Q96J66-F1-model_v6_patch004__polyP10__ad4.pdbqt
ABCC11	ATP-binding cassette sub-family C member 11	Q96J66	AF-Q96J66-F1-model_v6	patch009	80.548796989377692	False	Protein models/AF-Q96J66-F1-model_v6.pdb	Saved docking poses/AF-Q96J66-F1-model_v6_patch009__polyP10__ad4.pdbqt
ABCC2	ATP-binding cassette sub-family C member 2	Q92887	AF-Q92887-F1-model_v6	patch001	82.336344369404387	False	Protein models/AF-Q92887-F1-model_v6.pdb	Saved docking poses/AF-Q92887-F1-model_v6_patch001__polyP10__ad4.pdbqt
ABCC2	ATP-binding cassette sub-family C member 2	Q92887	AF-Q92887-F1-model_v6	patch005	82.894735759336996	False	Protein models/AF-Q92887-F1-model_v6.pdb	Saved docking poses/AF-Q92887-F1-model_v6_patch005__polyP10__ad4.pdbqt
ABCC2	ATP-binding cassette sub-family C member 2	Q92887	AF-Q92887-F1-model_v6	patch010	88.088646865788405	True	Protein models/AF-Q92887-F1-model_v6.pdb	Saved docking poses/AF-Q92887-F1-model_v6_patch010__polyP10__ad4.pdbqt
ABCC2	ATP-binding cassette sub-family C member 2	Q92887	AF-Q92887-F1-model_v6	patch015	83.19867438710277	False	Protein models/AF-Q92887-F1-model_v6.pdb	Saved docking poses/AF-Q92887-F1-model_v6_patch015__polyP10__ad4.pdbqt
ABCC2	ATP-binding cassette sub-family C member 2	Q92887	AF-Q92887-F1-model_v6	patch016	85.958901417250317	True	Protein models/AF-Q92887-F1-model_v6.pdb	Saved docking poses/AF-Q92887-F1-model_v6_patch016__polyP10__ad4.pdbqt
ABCC2	ATP-binding cassette sub-family C member 2	Q92887	AF-Q92887-F1-model_v6	patch017	82.809286372844625	False	Protein models/AF-Q92887-F1-model_v6.pdb	Saved docking poses/AF-Q92887-F1-model_v6_patch017__polyP10__ad4.pdbqt
ABCC8	ATP-binding cassette sub-family C member 8	Q09428	AF-Q09428-F1-model_v6	patch001	81.069561317055417	False	Protein models/AF-Q09428-F1-model_v6.pdb	Saved docking poses/AF-Q09428-F1-model_v6_patch001__polyP10__ad4.pdbqt
ABCC8	ATP-binding cassette sub-family C member 8	Q09428	AF-Q09428-F1-model_v6	patch005	81.092743836674614	False	Protein models/AF-Q09428-F1-model_v6.pdb	Saved docking poses/AF-Q09428-F1-model_v6_patch005__polyP10__ad4.pdbqt
ABCC8	ATP-binding cassette sub-family C member 8	Q09428	AF-Q09428-F1-model_v6	patch007	85.433294291491151	True	Protein models/AF-Q09428-F1-model_v6.pdb	Saved docking poses/AF-Q09428-F1-model_v6_patch007__polyP10__ad4.pdbqt
ABCG4	ATP-binding cassette sub-family G member 4	Q9H172	AF-Q9H172-3-F1-model_v6	patch006	80.376330440521357	False	Protein models/AF-Q9H172-3-F1-model_v6.pdb	Saved docking poses/AF-Q9H172-3-F1-model_v6_patch006__polyP10__ad4.pdbqt
ABCG4	ATP-binding cassette sub-family G member 4	Q9H172	AF-Q9H172-F1-model_v6	patch004	82.407387778101352	False	Protein models/AF-Q9H172-F1-model_v6.pdb	Saved docking poses/AF-Q9H172-F1-model_v6_patch004__polyP10__ad4.pdbqt
ADCY10	Adenylate cyclase type 10	Q96PN6	AF-Q96PN6-2-F1-model_v6	patch008	83.167748044493521	False	Protein models/AF-Q96PN6-2-F1-model_v6.pdb	Saved docking poses/AF-Q96PN6-2-F1-model_v6_patch008__polyP10__ad4.pdbqt
ADCY10	Adenylate cyclase type 10	Q96PN6	AF-Q96PN6-2-F1-model_v6	patch013	83.345722887970354	False	Protein models/AF-Q96PN6-2-F1-model_v6.pdb	Saved docking poses/AF-Q96PN6-2-F1-model_v6_patch013__polyP10__ad4.pdbqt
ADCY10	Adenylate cyclase type 10	Q96PN6	AF-Q96PN6-3-F1-model_v6	patch002	83.991738950516094	False	Protein models/AF-Q96PN6-3-F1-model_v6.pdb	Saved docking poses/AF-Q96PN6-3-F1-model_v6_patch002__polyP10__ad4.pdbqt
ADCY10	Adenylate cyclase type 10	Q96PN6	AF-Q96PN6-4-F1-model_v6	patch011	80.571975477557586	False	Protein models/AF-Q96PN6-4-F1-model_v6.pdb	Saved docking poses/AF-Q96PN6-4-F1-model_v6_patch011__polyP10__ad4.pdbqt
ADCY10	Adenylate cyclase type 10	Q96PN6	AF-Q96PN6-F1-model_v6	patch012	81.744923672890422	False	Protein models/AF-Q96PN6-F1-model_v6.pdb	Saved docking poses/AF-Q96PN6-F1-model_v6_patch012__polyP10__ad4.pdbqt
ADGRA2	Adhesion G protein-coupled receptor A2	Q96PE1	AF-Q96PE1-3-F1-model_v6	patch001	81.2667190015312	False	Protein models/AF-Q96PE1-3-F1-model_v6.pdb	Saved docking poses/AF-Q96PE1-3-F1-model_v6_patch001__polyP10__ad4.pdbqt
ADTRP	Androgen-dependent TFPI-regulating protein	Q96IZ2	AF-Q96IZ2-2-F1-model_v6	patch001	80.419234672110832	False	Protein models/AF-Q96IZ2-2-F1-model_v6.pdb	Saved docking poses/AF-Q96IZ2-2-F1-model_v6_patch001__polyP10__ad4.pdbqt
ADTRP	Androgen-dependent TFPI-regulating protein	Q96IZ2	AF-Q96IZ2-2-F1-model_v6	patch002	81.308957686157058	False	Protein models/AF-Q96IZ2-2-F1-model_v6.pdb	Saved docking poses/AF-Q96IZ2-2-F1-model_v6_patch002__polyP10__ad4.pdbqt
ARRB2	Beta-arrestin-2	P32121	AF-P32121-F1-model_v6	patch002	80.71608065886241	False	Protein models/AF-P32121-F1-model_v6.pdb	Saved docking poses/AF-P32121-F1-model_v6_patch002__polyP10__ad4.pdbqt
ATP11C	Phospholipid-transporting ATPase IG	Q8NB49	AF-Q8NB49-F1-model_v6	patch005	81.232480163709326	False	Protein models/AF-Q8NB49-F1-model_v6.pdb	Saved docking poses/AF-Q8NB49-F1-model_v6_patch005__polyP10__ad4.pdbqt
ATP11C	Phospholipid-transporting ATPase IG	Q8NB49	AF-Q8NB49-F1-model_v6	patch009	83.549735074495189	True	Protein models/AF-Q8NB49-F1-model_v6.pdb	Saved docking poses/AF-Q8NB49-F1-model_v6_patch009__polyP10__ad4.pdbqt
ATP8A2	Phospholipid-transporting ATPase IB	Q9NTI2	AF-Q9NTI2-1-F1-model_v6	patch008	81.624293530026605	False	Protein models/AF-Q9NTI2-1-F1-model_v6.pdb	Saved docking poses/AF-Q9NTI2-1-F1-model_v6_patch008__polyP10__ad4.pdbqt
ATP9A	Probable phospholipid-transporting ATPase IIA	O75110	AF-O75110-F1-model_v6	patch003	82.298253077172504	False	Protein models/AF-O75110-F1-model_v6.pdb	Saved docking poses/AF-O75110-F1-model_v6_patch003__polyP10__ad4.pdbqt
BDKRB1	B1 bradykinin receptor	P46663	AF-P46663-F1-model_v6	patch002	81.473176093273338	False	Protein models/AF-P46663-F1-model_v6.pdb	Saved docking poses/AF-P46663-F1-model_v6_patch002__polyP10__ad4.pdbqt
CCR1	C-C chemokine receptor type 1	P32246	AF-P32246-F1-model_v6	patch001	83.460615860986678	False	Protein models/AF-P32246-F1-model_v6.pdb	Saved docking poses/AF-P32246-F1-model_v6_patch001__polyP10__ad4.pdbqt
CCR3	C-C chemokine receptor type 3	P51677	AF-P51677-F1-model_v6	patch001	82.688769687200008	False	Protein models/AF-P51677-F1-model_v6.pdb	Saved docking poses/AF-P51677-F1-model_v6_patch001__polyP10__ad4.pdbqt
CCR5	C-C chemokine receptor type 5	P51681	AF-P51681-F1-model_v6	patch001	82.392821073564022	False	Protein models/AF-P51681-F1-model_v6.pdb	Saved docking poses/AF-P51681-F1-model_v6_patch001__polyP10__ad4.pdbqt
CCR9	C-C chemokine receptor type 9	P51686	AF-P51686-2-F1-model_v6	patch001	80.039942085047173	False	Protein models/AF-P51686-2-F1-model_v6.pdb	Saved docking poses/AF-P51686-2-F1-model_v6_patch001__polyP10__ad4.pdbqt
CLCN3	H(+)/Cl(-) exchange transporter 3	P51790	AF-P51790-5-F1-model_v6	patch005	80.427351580635673	False	Protein models/AF-P51790-5-F1-model_v6.pdb	Saved docking poses/AF-P51790-5-F1-model_v6_patch005__polyP10__ad4.pdbqt
CLCN3	H(+)/Cl(-) exchange transporter 3	P51790	AF-P51790-5-F1-model_v6	patch007	83.48315056240628	False	Protein models/AF-P51790-5-F1-model_v6.pdb	Saved docking poses/AF-P51790-5-F1-model_v6_patch007__polyP10__ad4.pdbqt
CLCN3	H(+)/Cl(-) exchange transporter 3	P51790	AF-P51790-5-F1-model_v6	patch011	81.506404894633107	False	Protein models/AF-P51790-5-F1-model_v6.pdb	Saved docking poses/AF-P51790-5-F1-model_v6_patch011__polyP10__ad4.pdbqt
CXCR5	C-X-C chemokine receptor type 5	P32302	AF-P32302-2-F1-model_v6	patch001	80.610099019377429	False	Protein models/AF-P32302-2-F1-model_v6.pdb	Saved docking poses/AF-P32302-2-F1-model_v6_patch001__polyP10__ad4.pdbqt
CYBB	NADPH oxidase 2	P04839	AF-P04839-F1-model_v6	patch002	80.718973104403858	False	Protein models/AF-P04839-F1-model_v6.pdb	Saved docking poses/AF-P04839-F1-model_v6_patch002__polyP10__ad4.pdbqt
CYTH1	Cytohesin-1	Q15438	AF-Q15438-2-F1-model_v6	patch001	83.437024194339926	False	Protein models/AF-Q15438-2-F1-model_v6.pdb	Saved docking poses/AF-Q15438-2-F1-model_v6_patch001__polyP10__ad4.pdbqt
CYTH1	Cytohesin-1	Q15438	AF-Q15438-3-F1-model_v6	patch004	81.384182981238283	False	Protein models/AF-Q15438-3-F1-model_v6.pdb	Saved docking poses/AF-Q15438-3-F1-model_v6_patch004__polyP10__ad4.pdbqt
CYTH2	Cytohesin-2	Q99418	AF-Q99418-F1-model_v6	patch001	81.077311550559273	False	Protein models/AF-Q99418-F1-model_v6.pdb	Saved docking poses/AF-Q99418-F1-model_v6_patch001__polyP10__ad4.pdbqt
CYTH2	Cytohesin-2	Q99418	AF-Q99418-F1-model_v6	patch002	81.256582202832789	False	Protein models/AF-Q99418-F1-model_v6.pdb	Saved docking poses/AF-Q99418-F1-model_v6_patch002__polyP10__ad4.pdbqt
CYTH4	Cytohesin-4	Q9UIA0	AF-Q9UIA0-F1-model_v6	patch001	92.842967273013514	True	Protein models/AF-Q9UIA0-F1-model_v6.pdb	Saved docking poses/AF-Q9UIA0-F1-model_v6_patch001__polyP10__ad4.pdbqt
CYTH4	Cytohesin-4	Q9UIA0	AF-Q9UIA0-F1-model_v6	patch002	90.840562936174663	True	Protein models/AF-Q9UIA0-F1-model_v6.pdb	Saved docking poses/AF-Q9UIA0-F1-model_v6_patch002__polyP10__ad4.pdbqt
DCST1	E3 ubiquitin-protein ligase DCST1	Q5T197	AF-Q5T197-3-F1-model_v6	patch004	80.040005495072933	False	Protein models/AF-Q5T197-3-F1-model_v6.pdb	Saved docking poses/AF-Q5T197-3-F1-model_v6_patch004__polyP10__ad4.pdbqt
DCSTAMP	Dendritic cell-specific transmembrane protein	Q9H295	AF-Q9H295-F1-model_v6	patch005	80.056860469072404	False	Protein models/AF-Q9H295-F1-model_v6.pdb	Saved docking poses/AF-Q9H295-F1-model_v6_patch005__polyP10__ad4.pdbqt
DMD	Dystrophin	P11532	AF-P11532-18-F1-model_v6	patch002	80.799404205487406	False	Protein models/AF-P11532-18-F1-model_v6.pdb	Saved docking poses/AF-P11532-18-F1-model_v6_patch002__polyP10__ad4.pdbqt
DUOX1	Dual oxidase 1	Q9NRD9	AF-Q9NRD9-2-F1-model_v6	patch002	86.897024586909239	False	Protein models/AF-Q9NRD9-2-F1-model_v6.pdb	Saved docking poses/AF-Q9NRD9-2-F1-model_v6_patch002__polyP10__ad4.pdbqt
DUOX1	Dual oxidase 1	Q9NRD9	AF-Q9NRD9-F1-model_v6	patch002	85.459271093189017	True	Protein models/AF-Q9NRD9-F1-model_v6.pdb	Saved docking poses/AF-Q9NRD9-F1-model_v6_patch002__polyP10__ad4.pdbqt
DUOX1	Dual oxidase 1	Q9NRD9	AF-Q9NRD9-F1-model_v6	patch008	85.768536122631218	True	Protein models/AF-Q9NRD9-F1-model_v6.pdb	Saved docking poses/AF-Q9NRD9-F1-model_v6_patch008__polyP10__ad4.pdbqt
DUOX2	Dual oxidase 2	Q9NRD8	AF-Q9NRD8-F1-model_v6	patch002	87.801910768201481	True	Protein models/AF-Q9NRD8-F1-model_v6.pdb	Saved docking poses/AF-Q9NRD8-F1-model_v6_patch002__polyP10__ad4.pdbqt
DUOX2	Dual oxidase 2	Q9NRD8	AF-Q9NRD8-F1-model_v6	patch003	82.280356111835218	False	Protein models/AF-Q9NRD8-F1-model_v6.pdb	Saved docking poses/AF-Q9NRD8-F1-model_v6_patch003__polyP10__ad4.pdbqt
EXOC1	Exocyst complex component 1	Q9NV70	AF-Q9NV70-2-F1-model_v6	patch001	82.139591213306531	False	Protein models/AF-Q9NV70-2-F1-model_v6.pdb	Saved docking poses/AF-Q9NV70-2-F1-model_v6_patch001__polyP10__ad4.pdbqt
FFAR1	Free fatty acid receptor 1	O14842	AF-O14842-F1-model_v6	patch001	81.148199386090781	False	Protein models/AF-O14842-F1-model_v6.pdb	Saved docking poses/AF-O14842-F1-model_v6_patch001__polyP10__ad4.pdbqt
FFAR1	Free fatty acid receptor 1	O14842	AF-O14842-F1-model_v6	patch002	87.797642261405116	True	Protein models/AF-O14842-F1-model_v6.pdb	Saved docking poses/AF-O14842-F1-model_v6_patch002__polyP10__ad4.pdbqt
GJB6	Gap junction beta-6 protein	O95452	AF-O95452-F1-model_v6	patch001	81.323402759779825	False	Protein models/AF-O95452-F1-model_v6.pdb	Saved docking poses/AF-O95452-F1-model_v6_patch001__polyP10__ad4.pdbqt
GNA12	Guanine nucleotide-binding protein subunit alpha-12	Q03113	AF-Q03113-2-F1-model_v6	patch001	88.184280178916424	True	Protein models/AF-Q03113-2-F1-model_v6.pdb	Saved docking poses/AF-Q03113-2-F1-model_v6_patch001__polyP10__ad4.pdbqt
GPR15	G-protein coupled receptor 15	P49685	AF-P49685-F1-model_v6	patch001	82.843943203041007	False	Protein models/AF-P49685-F1-model_v6.pdb	Saved docking poses/AF-P49685-F1-model_v6_patch001__polyP10__ad4.pdbqt
GPR183	G-protein coupled receptor 183	P32249	AF-P32249-F1-model_v6	patch001	88.225155561781094	True	Protein models/AF-P32249-F1-model_v6.pdb	Saved docking poses/AF-P32249-F1-model_v6_patch001__polyP10__ad4.pdbqt
GPR26	G-protein coupled receptor 26	Q8NDV2	AF-Q8NDV2-F1-model_v6	patch002	93.349741018107494	True	Protein models/AF-Q8NDV2-F1-model_v6.pdb	Saved docking poses/AF-Q8NDV2-F1-model_v6_patch002__polyP10__ad4.pdbqt
GPR87	G-protein coupled receptor 87	Q9BY21	AF-Q9BY21-F1-model_v6	patch002	86.25060507930894	False	Protein models/AF-Q9BY21-F1-model_v6.pdb	Saved docking poses/AF-Q9BY21-F1-model_v6_patch002__polyP10__ad4.pdbqt
LIPH	Lipase member H	Q8WWY8	AF-Q8WWY8-F1-model_v6	patch002	82.838505470017353	False	Protein models/AF-Q8WWY8-F1-model_v6.pdb	Saved docking poses/AF-Q8WWY8-F1-model_v6_patch002__polyP10__ad4.pdbqt
LIPI	Lipase member I	Q6XZB0	AF-Q6XZB0-2-F1-model_v6	patch002	86.815300560326222	True	Protein models/AF-Q6XZB0-2-F1-model_v6.pdb	Saved docking poses/AF-Q6XZB0-2-F1-model_v6_patch002__polyP10__ad4.pdbqt
LIPI	Lipase member I	Q6XZB0	AF-Q6XZB0-3-F1-model_v6	patch001	81.639069331747208	False	Protein models/AF-Q6XZB0-3-F1-model_v6.pdb	Saved docking poses/AF-Q6XZB0-3-F1-model_v6_patch001__polyP10__ad4.pdbqt
LIPI	Lipase member I	Q6XZB0	AF-Q6XZB0-3-F1-model_v6	patch005	82.416476199988949	False	Protein models/AF-Q6XZB0-3-F1-model_v6.pdb	Saved docking poses/AF-Q6XZB0-3-F1-model_v6_patch005__polyP10__ad4.pdbqt
LIPI	Lipase member I	Q6XZB0	AF-Q6XZB0-5-F1-model_v6	patch003	82.932496133108799	False	Protein models/AF-Q6XZB0-5-F1-model_v6.pdb	Saved docking poses/AF-Q6XZB0-5-F1-model_v6_patch003__polyP10__ad4.pdbqt
LIPI	Lipase member I	Q6XZB0	AF-Q6XZB0-6-F1-model_v6	patch002	86.245874389365852	True	Protein models/AF-Q6XZB0-6-F1-model_v6.pdb	Saved docking poses/AF-Q6XZB0-6-F1-model_v6_patch002__polyP10__ad4.pdbqt
LIPI	Lipase member I	Q6XZB0	AF-Q6XZB0-6-F1-model_v6	patch004	89.096799212380617	True	Protein models/AF-Q6XZB0-6-F1-model_v6.pdb	Saved docking poses/AF-Q6XZB0-6-F1-model_v6_patch004__polyP10__ad4.pdbqt
LIPI	Lipase member I	Q6XZB0	AF-Q6XZB0-F1-model_v6	patch002	85.906168651385116	True	Protein models/AF-Q6XZB0-F1-model_v6.pdb	Saved docking poses/AF-Q6XZB0-F1-model_v6_patch002__polyP10__ad4.pdbqt
LPL	Lipoprotein lipase	P06858	AF-P06858-F1-model_v6	patch001	80.630759644365511	False	Protein models/AF-P06858-F1-model_v6.pdb	Saved docking poses/AF-P06858-F1-model_v6_patch001__polyP10__ad4.pdbqt
LTB4R	Leukotriene B4 receptor 1	Q15722	AF-Q15722-F1-model_v6	patch004	85.183418692097661	False	Protein models/AF-Q15722-F1-model_v6.pdb	Saved docking poses/AF-Q15722-F1-model_v6_patch004__polyP10__ad4.pdbqt
MCOLN1	Mucolipin-1	Q9GZU1	AF-Q9GZU1-F1-model_v6	patch001	85.041713005240695	False	Protein models/AF-Q9GZU1-F1-model_v6.pdb	Saved docking poses/AF-Q9GZU1-F1-model_v6_patch001__polyP10__ad4.pdbqt
MCOLN3	Mucolipin-3	Q8TDD5	AF-Q8TDD5-F1-model_v6	patch001	83.1726651730268	False	Protein models/AF-Q8TDD5-F1-model_v6.pdb	Saved docking poses/AF-Q8TDD5-F1-model_v6_patch001__polyP10__ad4.pdbqt
MINPP1	Multiple inositol polyphosphate phosphatase 1	Q9UNW1	AF-Q9UNW1-3-F1-model_v6	patch001	91.473760057620396	True	Protein models/AF-Q9UNW1-3-F1-model_v6.pdb	Saved docking poses/AF-Q9UNW1-3-F1-model_v6_patch001__polyP10__ad4.pdbqt
MINPP1	Multiple inositol polyphosphate phosphatase 1	Q9UNW1	AF-Q9UNW1-F1-model_v6	patch001	81.380554214594383	False	Protein models/AF-Q9UNW1-F1-model_v6.pdb	Saved docking poses/AF-Q9UNW1-F1-model_v6_patch001__polyP10__ad4.pdbqt
MYO1C	Unconventional myosin-Ic	O00159	AF-O00159-2-F1-model_v6	patch001	80.263278404149659	False	Protein models/AF-O00159-2-F1-model_v6.pdb	Saved docking poses/AF-O00159-2-F1-model_v6_patch001__polyP10__ad4.pdbqt
MYO1C	Unconventional myosin-Ic	O00159	AF-O00159-2-F1-model_v6	patch003	84.96223427580864	True	Protein models/AF-O00159-2-F1-model_v6.pdb	Saved docking poses/AF-O00159-2-F1-model_v6_patch003__polyP10__ad4.pdbqt
MYO1C	Unconventional myosin-Ic	O00159	AF-O00159-2-F1-model_v6	patch005	80.991419937423217	False	Protein models/AF-O00159-2-F1-model_v6.pdb	Saved docking poses/AF-O00159-2-F1-model_v6_patch005__polyP10__ad4.pdbqt
MYO1C	Unconventional myosin-Ic	O00159	AF-O00159-2-F1-model_v6	patch010	89.955976126722831	True	Protein models/AF-O00159-2-F1-model_v6.pdb	Saved docking poses/AF-O00159-2-F1-model_v6_patch010__polyP10__ad4.pdbqt
MYO1C	Unconventional myosin-Ic	O00159	AF-O00159-2-F1-model_v6	patch017	89.417573736302813	True	Protein models/AF-O00159-2-F1-model_v6.pdb	Saved docking poses/AF-O00159-2-F1-model_v6_patch017__polyP10__ad4.pdbqt
MYO1C	Unconventional myosin-Ic	O00159	AF-O00159-3-F1-model_v6	patch001	80.228829061786541	False	Protein models/AF-O00159-3-F1-model_v6.pdb	Saved docking poses/AF-O00159-3-F1-model_v6_patch001__polyP10__ad4.pdbqt
MYO1C	Unconventional myosin-Ic	O00159	AF-O00159-3-F1-model_v6	patch004	86.551626447729546	True	Protein models/AF-O00159-3-F1-model_v6.pdb	Saved docking poses/AF-O00159-3-F1-model_v6_patch004__polyP10__ad4.pdbqt
MYO1C	Unconventional myosin-Ic	O00159	AF-O00159-3-F1-model_v6	patch007	82.323420753522669	False	Protein models/AF-O00159-3-F1-model_v6.pdb	Saved docking poses/AF-O00159-3-F1-model_v6_patch007__polyP10__ad4.pdbqt
MYO1C	Unconventional myosin-Ic	O00159	AF-O00159-3-F1-model_v6	patch010	87.715958925546005	True	Protein models/AF-O00159-3-F1-model_v6.pdb	Saved docking poses/AF-O00159-3-F1-model_v6_patch010__polyP10__ad4.pdbqt
MYO1C	Unconventional myosin-Ic	O00159	AF-O00159-F1-model_v6	patch001	80.083344203667622	False	Protein models/AF-O00159-F1-model_v6.pdb	Saved docking poses/AF-O00159-F1-model_v6_patch001__polyP10__ad4.pdbqt
MYO1C	Unconventional myosin-Ic	O00159	AF-O00159-F1-model_v6	patch003	86.753156303165795	True	Protein models/AF-O00159-F1-model_v6.pdb	Saved docking poses/AF-O00159-F1-model_v6_patch003__polyP10__ad4.pdbqt
MYO1C	Unconventional myosin-Ic	O00159	AF-O00159-F1-model_v6	patch012	92.759517929926119	False	Protein models/AF-O00159-F1-model_v6.pdb	Saved docking poses/AF-O00159-F1-model_v6_patch012__polyP10__ad4.pdbqt
MYO1C	Unconventional myosin-Ic	O00159	AF-O00159-F1-model_v6	patch013	85.962394463566156	True	Protein models/AF-O00159-F1-model_v6.pdb	Saved docking poses/AF-O00159-F1-model_v6_patch013__polyP10__ad4.pdbqt
MYO1G	Unconventional myosin-Ig	B0I1T2	AF-B0I1T2-F1-model_v6	patch001	92.1762794194007	True	Protein models/AF-B0I1T2-F1-model_v6.pdb	Saved docking poses/AF-B0I1T2-F1-model_v6_patch001__polyP10__ad4.pdbqt
MYO6	Unconventional myosin-VI	Q9UM54	AF-Q9UM54-5-F1-model_v6	patch003	84.561679749369731	False	Protein models/AF-Q9UM54-5-F1-model_v6.pdb	Saved docking poses/AF-Q9UM54-5-F1-model_v6_patch003__polyP10__ad4.pdbqt
NLRP6	NACHT, LRR and PYD domains-containing protein 6	P59044	AF-P59044-2-F1-model_v6	patch002	81.078099718770844	False	Protein models/AF-P59044-2-F1-model_v6.pdb	Saved docking poses/AF-P59044-2-F1-model_v6_patch002__polyP10__ad4.pdbqt
NLRP6	NACHT, LRR and PYD domains-containing protein 6	P59044	AF-P59044-F1-model_v6	patch001	82.471568153895745	False	Protein models/AF-P59044-F1-model_v6.pdb	Saved docking poses/AF-P59044-F1-model_v6_patch001__polyP10__ad4.pdbqt
NLRP6	NACHT, LRR and PYD domains-containing protein 6	P59044	AF-P59044-F1-model_v6	patch002	84.404673903613798	False	Protein models/AF-P59044-F1-model_v6.pdb	Saved docking poses/AF-P59044-F1-model_v6_patch002__polyP10__ad4.pdbqt
NLRP6	NACHT, LRR and PYD domains-containing protein 6	P59044	AF-P59044-F1-model_v6	patch005	84.614846727355783	False	Protein models/AF-P59044-F1-model_v6.pdb	Saved docking poses/AF-P59044-F1-model_v6_patch005__polyP10__ad4.pdbqt
NOD2	Nucleotide-binding oligomerization domain-containing protein 2	Q9HC29	AF-Q9HC29-2-F1-model_v6	patch002	87.097854768779285	True	Protein models/AF-Q9HC29-2-F1-model_v6.pdb	Saved docking poses/AF-Q9HC29-2-F1-model_v6_patch002__polyP10__ad4.pdbqt
NOD2	Nucleotide-binding oligomerization domain-containing protein 2	Q9HC29	AF-Q9HC29-F1-model_v6	patch002	85.89977341212483	True	Protein models/AF-Q9HC29-F1-model_v6.pdb	Saved docking poses/AF-Q9HC29-F1-model_v6_patch002__polyP10__ad4.pdbqt
NOS3	Nitric oxide synthase 3	P29474	AF-P29474-F1-model_v6	patch002	81.426372379034802	False	Protein models/AF-P29474-F1-model_v6.pdb	Saved docking poses/AF-P29474-F1-model_v6_patch002__polyP10__ad4.pdbqt
NOX1	NADPH oxidase 1	Q9Y5S8	AF-Q9Y5S8-3-F1-model_v6	patch002	87.720820623101787	True	Protein models/AF-Q9Y5S8-3-F1-model_v6.pdb	Saved docking poses/AF-Q9Y5S8-3-F1-model_v6_patch002__polyP10__ad4.pdbqt
NOX1	NADPH oxidase 1	Q9Y5S8	AF-Q9Y5S8-3-F1-model_v6	patch003	87.004018011393654	True	Protein models/AF-Q9Y5S8-3-F1-model_v6.pdb	Saved docking poses/AF-Q9Y5S8-3-F1-model_v6_patch003__polyP10__ad4.pdbqt
NOX1	NADPH oxidase 1	Q9Y5S8	AF-Q9Y5S8-F1-model_v6	patch002	90.160273322250234	True	Protein models/AF-Q9Y5S8-F1-model_v6.pdb	Saved docking poses/AF-Q9Y5S8-F1-model_v6_patch002__polyP10__ad4.pdbqt
NOX1	NADPH oxidase 1	Q9Y5S8	AF-Q9Y5S8-F1-model_v6	patch003	91.956257033800085	True	Protein models/AF-Q9Y5S8-F1-model_v6.pdb	Saved docking poses/AF-Q9Y5S8-F1-model_v6_patch003__polyP10__ad4.pdbqt
NOX3	NADPH oxidase 3	Q9HBY0	AF-Q9HBY0-F1-model_v6	patch002	82.510996764999035	False	Protein models/AF-Q9HBY0-F1-model_v6.pdb	Saved docking poses/AF-Q9HBY0-F1-model_v6_patch002__polyP10__ad4.pdbqt
NOX4	NADPH oxidase 4	Q9NPH5	AF-Q9NPH5-8-F1-model_v6	patch002	84.571000985795649	True	Protein models/AF-Q9NPH5-8-F1-model_v6.pdb	Saved docking poses/AF-Q9NPH5-8-F1-model_v6_patch002__polyP10__ad4.pdbqt
NOX4	NADPH oxidase 4	Q9NPH5	AF-Q9NPH5-F1-model_v6	patch003	84.586044860290471	True	Protein models/AF-Q9NPH5-F1-model_v6.pdb	Saved docking poses/AF-Q9NPH5-F1-model_v6_patch003__polyP10__ad4.pdbqt
NOX5	NADPH oxidase 5	Q96PH1	AF-Q96PH1-2-F1-model_v6	patch001	83.641297892772528	False	Protein models/AF-Q96PH1-2-F1-model_v6.pdb	Saved docking poses/AF-Q96PH1-2-F1-model_v6_patch001__polyP10__ad4.pdbqt
OPN5	Opsin-5	Q6U736	AF-Q6U736-F1-model_v6	patch001	80.641665919827062	False	Protein models/AF-Q6U736-F1-model_v6.pdb	Saved docking poses/AF-Q6U736-F1-model_v6_patch001__polyP10__ad4.pdbqt
OPN5	Opsin-5	Q6U736	AF-Q6U736-F1-model_v6	patch003	80.417400861730798	False	Protein models/AF-Q6U736-F1-model_v6.pdb	Saved docking poses/AF-Q6U736-F1-model_v6_patch003__polyP10__ad4.pdbqt
OPN5	Opsin-5	Q6U736	AF-Q6U736-F1-model_v6	patch005	85.870286148912768	True	Protein models/AF-Q6U736-F1-model_v6.pdb	Saved docking poses/AF-Q6U736-F1-model_v6_patch005__polyP10__ad4.pdbqt
OR4N4	Olfactory receptor 4N4	Q8N0Y3	AF-Q8N0Y3-F1-model_v6	patch001	81.711898026748315	False	Protein models/AF-Q8N0Y3-F1-model_v6.pdb	Saved docking poses/AF-Q8N0Y3-F1-model_v6_patch001__polyP10__ad4.pdbqt
OR4S1	Olfactory receptor 4S1	Q8NGB4	AF-Q8NGB4-F1-model_v6	patch002	81.45014162842088	False	Protein models/AF-Q8NGB4-F1-model_v6.pdb	Saved docking poses/AF-Q8NGB4-F1-model_v6_patch002__polyP10__ad4.pdbqt
P2RY13	P2Y purinoceptor 13	Q9BPV8	AF-Q9BPV8-2-F1-model_v6	patch001	83.610103912021529	False	Protein models/AF-Q9BPV8-2-F1-model_v6.pdb	Saved docking poses/AF-Q9BPV8-2-F1-model_v6_patch001__polyP10__ad4.pdbqt
PDPK1	3-phosphoinositide-dependent protein kinase 1	O15530	AF-O15530-2-F1-model_v6	patch001	91.799638959478514	False	Protein models/AF-O15530-2-F1-model_v6.pdb	Saved docking poses/AF-O15530-2-F1-model_v6_patch001__polyP10__ad4.pdbqt
PDPK1	3-phosphoinositide-dependent protein kinase 1	O15530	AF-O15530-2-F1-model_v6	patch003	88.662711857050525	False	Protein models/AF-O15530-2-F1-model_v6.pdb	Saved docking poses/AF-O15530-2-F1-model_v6_patch003__polyP10__ad4.pdbqt
PDPK1	3-phosphoinositide-dependent protein kinase 1	O15530	AF-O15530-2-F1-model_v6	patch006	81.438450139315478	False	Protein models/AF-O15530-2-F1-model_v6.pdb	Saved docking poses/AF-O15530-2-F1-model_v6_patch006__polyP10__ad4.pdbqt
PLD2	Phospholipase D2	O14939	AF-O14939-4-F1-model_v6	patch003	82.991106880949189	False	Protein models/AF-O14939-4-F1-model_v6.pdb	Saved docking poses/AF-O14939-4-F1-model_v6_patch003__polyP10__ad4.pdbqt
PLD2	Phospholipase D2	O14939	AF-O14939-F1-model_v6	patch004	83.005455549690595	False	Protein models/AF-O14939-F1-model_v6.pdb	Saved docking poses/AF-O14939-F1-model_v6_patch004__polyP10__ad4.pdbqt
PLEK2	Pleckstrin-2	Q9NYT0	AF-Q9NYT0-F1-model_v6	patch001	83.034422011202722	False	Protein models/AF-Q9NYT0-F1-model_v6.pdb	Saved docking poses/AF-Q9NYT0-F1-model_v6_patch001__polyP10__ad4.pdbqt
PLEK2	Pleckstrin-2	Q9NYT0	AF-Q9NYT0-F1-model_v6	patch002	80.02247959395099	False	Protein models/AF-Q9NYT0-F1-model_v6.pdb	Saved docking poses/AF-Q9NYT0-F1-model_v6_patch002__polyP10__ad4.pdbqt
PLPP3	Phospholipid phosphatase 3	O14495	AF-O14495-F1-model_v6	patch001	83.326715705847448	False	Protein models/AF-O14495-F1-model_v6.pdb	Saved docking poses/AF-O14495-F1-model_v6_patch001__polyP10__ad4.pdbqt
PTAFR	Platelet-activating factor receptor	P25105	AF-P25105-F1-model_v6	patch001	81.190080760773824	False	Protein models/AF-P25105-F1-model_v6.pdb	Saved docking poses/AF-P25105-F1-model_v6_patch001__polyP10__ad4.pdbqt
RASA3	Ras GTPase-activating protein 3	Q14644	AF-Q14644-2-F1-model_v6	patch001	81.594516450709591	False	Protein models/AF-Q14644-2-F1-model_v6.pdb	Saved docking poses/AF-Q14644-2-F1-model_v6_patch001__polyP10__ad4.pdbqt
RASA3	Ras GTPase-activating protein 3	Q14644	AF-Q14644-F1-model_v6	patch001	82.729331499363468	False	Protein models/AF-Q14644-F1-model_v6.pdb	Saved docking poses/AF-Q14644-F1-model_v6_patch001__polyP10__ad4.pdbqt
RGS6	Regulator of G-protein signaling 6	P49758	AF-P49758-10-F1-model_v6	patch001	83.889082781636731	False	Protein models/AF-P49758-10-F1-model_v6.pdb	Saved docking poses/AF-P49758-10-F1-model_v6_patch001__polyP10__ad4.pdbqt
RGS6	Regulator of G-protein signaling 6	P49758	AF-P49758-11-F1-model_v6	patch001	82.352854246596351	False	Protein models/AF-P49758-11-F1-model_v6.pdb	Saved docking poses/AF-P49758-11-F1-model_v6_patch001__polyP10__ad4.pdbqt
RGS6	Regulator of G-protein signaling 6	P49758	AF-P49758-12-F1-model_v6	patch001	87.060318053147967	True	Protein models/AF-P49758-12-F1-model_v6.pdb	Saved docking poses/AF-P49758-12-F1-model_v6_patch001__polyP10__ad4.pdbqt
RGS6	Regulator of G-protein signaling 6	P49758	AF-P49758-13-F1-model_v6	patch001	82.198046421116473	False	Protein models/AF-P49758-13-F1-model_v6.pdb	Saved docking poses/AF-P49758-13-F1-model_v6_patch001__polyP10__ad4.pdbqt
RGS6	Regulator of G-protein signaling 6	P49758	AF-P49758-14-F1-model_v6	patch001	86.044622213609074	True	Protein models/AF-P49758-14-F1-model_v6.pdb	Saved docking poses/AF-P49758-14-F1-model_v6_patch001__polyP10__ad4.pdbqt
RGS6	Regulator of G-protein signaling 6	P49758	AF-P49758-15-F1-model_v6	patch001	82.574419324797162	False	Protein models/AF-P49758-15-F1-model_v6.pdb	Saved docking poses/AF-P49758-15-F1-model_v6_patch001__polyP10__ad4.pdbqt
RGS6	Regulator of G-protein signaling 6	P49758	AF-P49758-16-F1-model_v6	patch001	81.441695111551667	False	Protein models/AF-P49758-16-F1-model_v6.pdb	Saved docking poses/AF-P49758-16-F1-model_v6_patch001__polyP10__ad4.pdbqt
RGS6	Regulator of G-protein signaling 6	P49758	AF-P49758-2-F1-model_v6	patch001	80.658083758405354	False	Protein models/AF-P49758-2-F1-model_v6.pdb	Saved docking poses/AF-P49758-2-F1-model_v6_patch001__polyP10__ad4.pdbqt
RGS6	Regulator of G-protein signaling 6	P49758	AF-P49758-3-F1-model_v6	patch001	82.898664031375048	False	Protein models/AF-P49758-3-F1-model_v6.pdb	Saved docking poses/AF-P49758-3-F1-model_v6_patch001__polyP10__ad4.pdbqt
RGS6	Regulator of G-protein signaling 6	P49758	AF-P49758-5-F1-model_v6	patch001	82.483518203403776	False	Protein models/AF-P49758-5-F1-model_v6.pdb	Saved docking poses/AF-P49758-5-F1-model_v6_patch001__polyP10__ad4.pdbqt
RGS6	Regulator of G-protein signaling 6	P49758	AF-P49758-6-F1-model_v6	patch001	85.774631249098718	True	Protein models/AF-P49758-6-F1-model_v6.pdb	Saved docking poses/AF-P49758-6-F1-model_v6_patch001__polyP10__ad4.pdbqt
RGS6	Regulator of G-protein signaling 6	P49758	AF-P49758-6-F1-model_v6	patch004	80.274185026267148	False	Protein models/AF-P49758-6-F1-model_v6.pdb	Saved docking poses/AF-P49758-6-F1-model_v6_patch004__polyP10__ad4.pdbqt
RGS6	Regulator of G-protein signaling 6	P49758	AF-P49758-7-F1-model_v6	patch001	81.514117904380171	False	Protein models/AF-P49758-7-F1-model_v6.pdb	Saved docking poses/AF-P49758-7-F1-model_v6_patch001__polyP10__ad4.pdbqt
RGS6	Regulator of G-protein signaling 6	P49758	AF-P49758-8-F1-model_v6	patch001	82.770219577564873	False	Protein models/AF-P49758-8-F1-model_v6.pdb	Saved docking poses/AF-P49758-8-F1-model_v6_patch001__polyP10__ad4.pdbqt
RGS6	Regulator of G-protein signaling 6	P49758	AF-P49758-9-F1-model_v6	patch001	84.084845695105642	False	Protein models/AF-P49758-9-F1-model_v6.pdb	Saved docking poses/AF-P49758-9-F1-model_v6_patch001__polyP10__ad4.pdbqt
RGS6	Regulator of G-protein signaling 6	P49758	AF-P49758-F1-model_v6	patch001	83.407811003425039	False	Protein models/AF-P49758-F1-model_v6.pdb	Saved docking poses/AF-P49758-F1-model_v6_patch001__polyP10__ad4.pdbqt
RGS7	Regulator of G-protein signaling 7	P49802	AF-P49802-3-F1-model_v6	patch001	82.060566556572368	False	Protein models/AF-P49802-3-F1-model_v6.pdb	Saved docking poses/AF-P49802-3-F1-model_v6_patch001__polyP10__ad4.pdbqt
RGS7	Regulator of G-protein signaling 7	P49802	AF-P49802-5-F1-model_v6	patch001	80.12509050133626	False	Protein models/AF-P49802-5-F1-model_v6.pdb	Saved docking poses/AF-P49802-5-F1-model_v6_patch001__polyP10__ad4.pdbqt
RGS7	Regulator of G-protein signaling 7	P49802	AF-P49802-F1-model_v6	patch001	81.27396317897508	False	Protein models/AF-P49802-F1-model_v6.pdb	Saved docking poses/AF-P49802-F1-model_v6_patch001__polyP10__ad4.pdbqt
RXFP2	Relaxin receptor 2	Q8WXD0	AF-Q8WXD0-F1-model_v6	patch003	81.33232214960843	False	Protein models/AF-Q8WXD0-F1-model_v6.pdb	Saved docking poses/AF-Q8WXD0-F1-model_v6_patch003__polyP10__ad4.pdbqt
SLC12A1	Solute carrier family 12 member 1	Q13621	AF-Q13621-3-F1-model_v6	patch003	81.87119929692507	False	Protein models/AF-Q13621-3-F1-model_v6.pdb	Saved docking poses/AF-Q13621-3-F1-model_v6_patch003__polyP10__ad4.pdbqt
SLC12A1	Solute carrier family 12 member 1	Q13621	AF-Q13621-F1-model_v6	patch004	80.149368233497242	False	Protein models/AF-Q13621-F1-model_v6.pdb	Saved docking poses/AF-Q13621-F1-model_v6_patch004__polyP10__ad4.pdbqt
SLC12A3	Solute carrier family 12 member 3	P55017	AF-P55017-3-F1-model_v6	patch003	80.62792516827551	False	Protein models/AF-P55017-3-F1-model_v6.pdb	Saved docking poses/AF-P55017-3-F1-model_v6_patch003__polyP10__ad4.pdbqt
SLC12A3	Solute carrier family 12 member 3	P55017	AF-P55017-3-F1-model_v6	patch007	81.918254490244848	False	Protein models/AF-P55017-3-F1-model_v6.pdb	Saved docking poses/AF-P55017-3-F1-model_v6_patch007__polyP10__ad4.pdbqt
SLC12A3	Solute carrier family 12 member 3	P55017	AF-P55017-F1-model_v6	patch003	82.31851342465707	False	Protein models/AF-P55017-F1-model_v6.pdb	Saved docking poses/AF-P55017-F1-model_v6_patch003__polyP10__ad4.pdbqt
SLC12A4	Solute carrier family 12 member 4	Q9UP95	AF-Q9UP95-2-F1-model_v6	patch001	82.376150909389921	False	Protein models/AF-Q9UP95-2-F1-model_v6.pdb	Saved docking poses/AF-Q9UP95-2-F1-model_v6_patch001__polyP10__ad4.pdbqt
SLC12A4	Solute carrier family 12 member 4	Q9UP95	AF-Q9UP95-2-F1-model_v6	patch009	85.432065358092359	False	Protein models/AF-Q9UP95-2-F1-model_v6.pdb	Saved docking poses/AF-Q9UP95-2-F1-model_v6_patch009__polyP10__ad4.pdbqt
SLC12A4	Solute carrier family 12 member 4	Q9UP95	AF-Q9UP95-5-F1-model_v6	patch005	83.62750733620797	False	Protein models/AF-Q9UP95-5-F1-model_v6.pdb	Saved docking poses/AF-Q9UP95-5-F1-model_v6_patch005__polyP10__ad4.pdbqt
SLC12A4	Solute carrier family 12 member 4	Q9UP95	AF-Q9UP95-6-F1-model_v6	patch006	84.65992620595884	False	Protein models/AF-Q9UP95-6-F1-model_v6.pdb	Saved docking poses/AF-Q9UP95-6-F1-model_v6_patch006__polyP10__ad4.pdbqt
SLC12A4	Solute carrier family 12 member 4	Q9UP95	AF-Q9UP95-7-F1-model_v6	patch006	86.311977040516027	False	Protein models/AF-Q9UP95-7-F1-model_v6.pdb	Saved docking poses/AF-Q9UP95-7-F1-model_v6_patch006__polyP10__ad4.pdbqt
SLC12A4	Solute carrier family 12 member 4	Q9UP95	AF-Q9UP95-F1-model_v6	patch005	82.000159403845103	False	Protein models/AF-Q9UP95-F1-model_v6.pdb	Saved docking poses/AF-Q9UP95-F1-model_v6_patch005__polyP10__ad4.pdbqt
SLC12A5	Solute carrier family 12 member 5	Q9H2X9	AF-Q9H2X9-2-F1-model_v6	patch004	83.194638448339219	False	Protein models/AF-Q9H2X9-2-F1-model_v6.pdb	Saved docking poses/AF-Q9H2X9-2-F1-model_v6_patch004__polyP10__ad4.pdbqt
SLC16A7	Monocarboxylate transporter 2	O60669	AF-O60669-F1-model_v6	patch002	85.278439608249542	True	Protein models/AF-O60669-F1-model_v6.pdb	Saved docking poses/AF-O60669-F1-model_v6_patch002__polyP10__ad4.pdbqt
SLC16A7	Monocarboxylate transporter 2	O60669	AF-O60669-F1-model_v6	patch003	85.849246662794471	True	Protein models/AF-O60669-F1-model_v6.pdb	Saved docking poses/AF-O60669-F1-model_v6_patch003__polyP10__ad4.pdbqt
SLC2A1	Solute carrier family 2, facilitated glucose transporter member 1	P11166	AF-P11166-F1-model_v6	patch002	83.200341542452563	False	Protein models/AF-P11166-F1-model_v6.pdb	Saved docking poses/AF-P11166-F1-model_v6_patch002__polyP10__ad4.pdbqt
SLC44A1	Choline transporter-like protein 1	Q8WWI5	AF-Q8WWI5-F1-model_v6	patch006	81.83336796545926	False	Protein models/AF-Q8WWI5-F1-model_v6.pdb	Saved docking poses/AF-Q8WWI5-F1-model_v6_patch006__polyP10__ad4.pdbqt
SLC44A5	Choline transporter-like protein 5	Q8NCS7	AF-Q8NCS7-F1-model_v6	patch001	80.151962904859104	False	Protein models/AF-Q8NCS7-F1-model_v6.pdb	Saved docking poses/AF-Q8NCS7-F1-model_v6_patch001__polyP10__ad4.pdbqt
SLC44A5	Choline transporter-like protein 5	Q8NCS7	AF-Q8NCS7-F1-model_v6	patch003	85.198086768575891	False	Protein models/AF-Q8NCS7-F1-model_v6.pdb	Saved docking poses/AF-Q8NCS7-F1-model_v6_patch003__polyP10__ad4.pdbqt
SLCO4C1	Organic anion transporter 7	Q8IVM8	AF-Q8IVM8-F1-model_v6	patch006	82.777495232891923	False	Protein models/AF-Q8IVM8-F1-model_v6.pdb	Saved docking poses/AF-Q8IVM8-F1-model_v6_patch006__polyP10__ad4.pdbqt
SSTR2	Somatostatin receptor type 2	P30874	AF-P30874-2-F1-model_v6	patch002	86.041506190177785	False	Protein models/AF-P30874-2-F1-model_v6.pdb	Saved docking poses/AF-P30874-2-F1-model_v6_patch002__polyP10__ad4.pdbqt
TAAR3P	Putative trace amine-associated receptor 3	Q9P1P4	AF-Q9P1P4-F1-model_v6	patch003	90.310049466756126	True	Protein models/AF-Q9P1P4-F1-model_v6.pdb	Saved docking poses/AF-Q9P1P4-F1-model_v6_patch003__polyP10__ad4.pdbqt
TBC1D24	TBC1 domain family member 24	Q9ULP9	AF-Q9ULP9-F1-model_v6	patch003	82.798988711460282	False	Protein models/AF-Q9ULP9-F1-model_v6.pdb	Saved docking poses/AF-Q9ULP9-F1-model_v6_patch003__polyP10__ad4.pdbqt
TBCD	Tubulin-specific chaperone D	Q9BTW9	AF-Q9BTW9-4-F1-model_v6	patch001	82.767526743552779	False	Protein models/AF-Q9BTW9-4-F1-model_v6.pdb	Saved docking poses/AF-Q9BTW9-4-F1-model_v6_patch001__polyP10__ad4.pdbqt
TBCD	Tubulin-specific chaperone D	Q9BTW9	AF-Q9BTW9-F1-model_v6	patch001	83.648581580068068	False	Protein models/AF-Q9BTW9-F1-model_v6.pdb	Saved docking poses/AF-Q9BTW9-F1-model_v6_patch001__polyP10__ad4.pdbqt
TBCD	Tubulin-specific chaperone D	Q9BTW9	AF-Q9BTW9-F1-model_v6	patch005	84.480292742431331	True	Protein models/AF-Q9BTW9-F1-model_v6.pdb	Saved docking poses/AF-Q9BTW9-F1-model_v6_patch005__polyP10__ad4.pdbqt
TBCD	Tubulin-specific chaperone D	Q9BTW9	AF-Q9BTW9-F1-model_v6	patch006	80.423099177150377	False	Protein models/AF-Q9BTW9-F1-model_v6.pdb	Saved docking poses/AF-Q9BTW9-F1-model_v6_patch006__polyP10__ad4.pdbqt
XKRX	XK-related protein 2	Q6PP77	AF-Q6PP77-F1-model_v6	patch002	80.096632915155269	False	Protein models/AF-Q6PP77-F1-model_v6.pdb	Saved docking poses/AF-Q6PP77-F1-model_v6_patch002__polyP10__ad4.pdbqt
